# Functional dissection of *Drosophila Myc cis*-regulatory modules (Myc-CRMs) reveals developmentally active DNA-protein interactions

**DOI:** 10.64898/2026.07.02.736081

**Authors:** Jasmine Kharazmi, Thomas Brody, Cameron Moshfegh

## Abstract

Precise regulation of *Drosophila Myc* is essential for growth and homeostasis, yet regulation of its transcriptional control remains incompletely understood. We investigated the *Myc cis*-regulatory landscape using *in vivo* reporter assays, EMSA, and LC-MS/MS–based identification of DNA-associated proteins. By truncating *Myc cis*-regulatory modules (CRMs), we delineated the activity of conserved non-coding elements across adult female tissues and larval stages. Specific DNA-protein interactions were confirmed by EMSA using nuclear embryonic extracts. We developed a Solid Surface Magnetic Enrichment protocol (SSMEP) to pull down DNA-protein complexes formed on *Myc cis*-elements. Affinity purification followed by LC-MS/MS enabled the identification of candidate transcriptional regulators associated with Myc-CRMs. This integrative approach provides new insights into promoter structure and trans-regulatory architecture of *Myc* and their roles in developmental gene expression programs. Our study identifies a distal enhancer required for larval and pupal patterning, with activation dependent on specific spacing relative to the TATA-box core promoter, a strong enhancer cluster within 5′-UTR *cis*-elements active in ovaries and embryos, and a DPE-core promoter requiring nearby enhancer action. The DPE-linked enhancer can function with both Inr–DPE and TATA-box promoters.The identified Myc-CRMs interact with conserved signaling pathways to tightly control *Myc* during development.

**Graphical Abstract:** 

**Highlights:**

- *Myc* Oocyte Element: an eRNA-producing enhancer in ovaries and early embryos
- DPE promoter synergizes with nearby enhancer to drive *Drosophila Myc* transcription
- Late enhancer licenses TATA promoter for larval tissue-specific *Myc* transcription
- Promoter-enhancer dynamics differentially drive *Myc* during development
- SSMEP protocol helps purify and enrich low-abundance DNA-protein complexes
