## Supplementary_Table_S13_Volcano_P1P2_Scm for "Functional dissection of *Drosophila Myc cis*-regulatory modules (Myc-CRMs) reveals developmentally active DNA-protein interactions"

### Sheet: C2C1
ProteinID	Log2(P1P2/Scm)	MinusLog10(qValue)
Q7K519	-2.442	1.86328
Q95RJ9	-2.252	1.83923
Q9VYQ8	1.75	1.63526
Q9VXQ5	-0.801	1.80521
P26270	-0.109	0.630636
A1ZAA5	0.729	1.07289
Q8SYG2	-0.47	0.840764
Q9VIX4	1.104	1.46193
A0A0B4LHC9	0.161	0.793444
Q9VKY3	0.24	0.768785
Q9VCK0	-1.377	1.32541
Q9VMY9	-1.377	1.24329
M9PB90	0.679	1.12616
Q9VQE0	-2.816	3.79588
Q9VFQ9	-1.657	1.94808
O02195	0.984	1.32048
Q9VSL8	-0.034	0.614608
Q9VN21	2.292	2.90658
O17445	2.908	3.25964
E1JHV7	3.36	2.69037
Q9U9Q4	0.297	0.664542
X2JE06	5.525	2.91009
M9PF46	-3.336	3.50864
Q9V4C8	-3.095	0.824401
Q7JVI3	0.7	0.987965
Q9VRX7	0.795	0.930628
Q9VNF3	-0.236	0.645815
Q9VJD1	-1.718	3.14874
A0A0B4K6V8	0.144	0.650276
Q9VAL7	-0.123	0.614608
Q8SX76	1.061	1.73002
P55830	5.292	3.5376
Q7K3V6	2.245	1.03419
Q29R09	0.144	0.6637
A0A0B4K7Z5	-2.224	2.48017
Q7KN90	1.526	1.75007
A4V0U4	-0.66	1.42136
Q9XZJ4	-1.355	2.80967
Q24368	3.412	1.14917
Q9VPU4	-1.304	1.41308
Q7JVI6	-1.761	2.27901
Q9VMB9	1.332	1.55315
Q9V3G7	-0.908	1.48162
Q9VFF0	1.065	2.34969
Q9VUC1	3.701	4.52288
Q9VKB2	-0.191	0.607602
A4UZZ4	2.036	3.95861
E1JJ73	1.139	1.63526
P11147	1.082	2.27901
Q95RA9	-4.293	3.74473
O61491	-0.744	1.09146
M9PC99	1.707	1.04306
Q9VW54	-1.029	1.43962
A0A0B4LFX0	-1.252	1.05374
Q9W384	0.629	0.606618
Q9VR62	-0.498	0.969724
A0A0B4KFE9	0.979	1.04306
P41374	0.471	1.03419
Q9VIW7	-1.351	1.33508
A4V2B8	0.382	0.734168
Q9V434	2.97	3.60206
Q9V3J4	-1.462	2.43415
Q9VZW7	0.483	0.815479
Q9W1G0	-3.293	3.0655
Q9W1G7	-1.621	2.71897
Q9VD00	2.653	2.26201
Q9V9K7	3.886	3.92082
Q8SXQ1	0.439	1.1572
O76876	2.134	2.83268
Q9VV60	-1.905	3.20761
Q9VG04	-1.178	2.04479
P21914	4.775	3.52288
Q9Y105	1.783	2.15243
Q24179	-0.076	0.594551
Q9VM14	0.317	0.717174
Q8MRM0	0.344	0.655058
Q9W0H6	0.366	0.728182
Q9VSI1	-1.446	2.8729
Q9XZ19	-0.621	0.652807
M9MRD0	-2.932	2.70997
Q9VYY3	-1.012	1.45705
Q9VCY3	-0.771	1.06429
Q0E8E2	1.84	3.33724
A0A0B4LJ12	2.192	2.86012
Q7KUB1	0.45	1.10824
Q9V3Z4	-1.971	2.3019
O62621	0.048	0.59027
Q9W4P4	1.787	1.40209
Q9V429	-1.826	1.33227
Q9GYU8	0.08	0.607602
Q9W2X6	1.626	0.997445
Q9VJJ0	-0.214	0.664542
Q9VL00	-2.806	2.44129
M9NF14	-6.381	3.95861
X2J4N6	-3.396	5
Q9V9R2	-0.865	1.11594
X2JEX8	-1.056	2.43771
P48809	-0.136	0.666815
Q9VQR2	0.833	1.53358
P52034	1.646	2.15366
Q9VEJ0	0	0.607602
Q03043	-0.595	0.734168
Q9W1N3	2.821	1.15952
A1YK02	-0.464	0.941498
A0A0B4K7J2	3.197	3.45593
Q9VV89	-1.388	0.908861
X2JGB3	-5.442	2.30277
Q9W1H8	2.874	4.1549
Q9VA00	-1.966	2.65365
P41043	-0.997	1.26616
P48149	2.543	3.82391
A0A0B4K859	-0.208	0.6637
Q9GU68	-0.819	1.29431
Q8T3L6	1.316	1.63526
Q9VWA1	-0.621	0.832122
Q9VEG6	-1.326	1.93479
P08928	0.892	1.0401
O46050	-0.829	0.791424
Q9W4X7	-4.442	2.84771
A0A0B4LEK8	-0.816	0.877784
Q9W0P5	-1.599	1.23717
P49735	-2.837	4.22185
Q9VES8	-1.852	1.61404
Q9W517	-1.685	1.81474
Q9I7K6	3.925	2.69897
Q9VA41	-1.404	1.1714
Q9VN25	1.572	0.997445
X2JF59	-2.878	3.95861
P45594	-0.977	1.35242
Q9VHL2	-1.304	2.67572
O46098	1.79	1.14917
Q7KN61	-2.146	2.70333
O18413	1.892	3.24413
P55828	5.386	4.1549
A4V391	3.344	4.52288
Q27268	-2.017	3.22915
P29844	-3.265	5
P23572	-0.989	0.908368
Q9W1Y1	-1.626	2.51428
Q9VKQ3	0.27	0.977365
O18335	-1.63	1.83535
M9NF33	-4.035	2.72584
Q9VMH2	-0.913	0.695639
Q8IPK8	1.731	2.63451
M9PBW0	-2.258	1.45643
Q9VHI8	0.083	0.626886
A1Z9E3	1.992	3.74473
C6SUW3	-4.411	5
P18053	-2.523	2.95861
Q03427	2.658	2.70333
Q9VSR7	-0.351	1.00441
Q7JZD3	0.303	0.695703
Q9VSC3	-1.544	1.07084
Q9W1X8	-0.498	1.01977
Q8IRH0	-0.146	0.701824
Q94901	-1.4	1.5583
Q9W0S6	6.685	3.50864
Q9XYU0	4.309	2.94692
Q7JVZ8	-1.077	1.86012
Q86BR8	1.444	1.57692
Q9W5W7	0.281	0.637574
Q0E8X8	-2.351	1.07479
Q9VTU4	-0.669	1.18151
P38979	0.329	0.858143
Q9VK60	-3.718	0.650742
Q0E8X7	4.44	2.84466
Q8MT58	-1.245	1.60206
Q9Y112	-2.041	1.89654
Q05825	1.499	3.20066
P22817	0.736	0.930147
Q9VJ80	2.096	1.71019
Q9VCA5	-3.047	4.04576
Q9VZU4	0.371	0.703708
Q7K3J0	-1.245	2.83268
A8DZ29	-2.388	3.72125
Q4V5H1	1.365	1.14703
Q8IP94	4.307	3.11351
Q9VUL1	-1.105	1.05374
Q9VHB5	-1.949	2.65365
O77477	0.14	0.58983
Q9VZV5	1.249	1.22709
Q9V436	-1.404	1.1572
Q9VIQ8	-0.442	0.805347
A0A0B4KHB2	-0.486	1
Q95SI7	-3.381	2.4168
Q9VE80	2.081	1.96497
Q24298	-3.396	2.92082
Q9VSL0	0.925	1.03877
Q8SXC2	1.234	1.63526
Q9VTW1	-0.776	0.993791
Q9V4S8	-1.889	3.19382
Q9VHR8	-2.644	3.74473
M9PEU5	-2.041	2.70333
Q9VPB3	-1.786	3.25964
Q9W3C3	-1.971	1.68508
P02574	-3.279	2.06905
P45888	-1.811	2.50169
P12370	1.581	0.664542
Q9VVJ7	-0.122	0.621875
Q9XYZ5	-1.038	0.846033
E1JHQ1	0.928	2.06905
O01382	-1.442	2.38934
Q9VCH5	2.471	3
Q86BQ4	-2.857	2.56225
Q9VBP9	1.061	0.976995
M9PGG8	-0.409	0.661046
Q9VXP4	-0.51	0.815053
X2JC31	-0.613	0.868221
P48810	2.508	2.70774
Q9VVW8	0.423	0.990719
Q7K012	1.225	1.35872
Q9VGS2	-1.786	2.2426
P54357	-2.012	2.01728
Q94920	-0.136	0.714015
Q9VVS4	0.473	0.851644
P04052	-0.206	0.631044
Q7JXF5	1.715	2.52143
P07486	1.521	2.74958
Q9VDT5	2.358	3.06048
P29327	2.675	1.82391
Q9VTZ4	1.063	1.70399
A0A0B4K6U6	-0.941	0.866301
A4V303	2.609	3.74473
Q9VXI1	-1.608	1.16749
A0A0B4LES3	-0.669	1.14917
Q9VB02	3.978	3.50864
Q9VDV3	1.431	1.96577
P25171	-0.478	0.60632
Q9VF85	2.186	2.31247
Q9VJ86	0.299	0.925147
P54397	1.634	2.52143
M9PI82	0.079	0.700689
P45889	-1.718	2.61798
Q9VHB8	2.269	2.02687
Q9V455	-0.966	1.40198
Q9VVI2	2.547	2.23807
Q9V3E3	2.276	2.78252
M9PEA6	-1.184	1.40132
O62602	-1.776	3.08619
Q9V3T9	4.264	3.85387
Q9VKW3	-0.868	1.28517
Q9VHE4	1.339	1.80549
A0A0B4LGL2	-0.857	0.990082
Q9V677	-1.796	1.56896
Q9W0S7	2.385	3.76955
Q9XZ29	-0.571	1.00542
Q9VC18	2.184	2.61798
Q95RV5	-1.723	1.61834
Q86PD3	-1.396	2.67572
Q7JWF1	0.756	1.66979
P29613	-1.344	1.41839
P06606	-1.388	2.75449
P48588	1.603	1.14134
M9PBN7	-1.315	1.34659
Q9V405	-1.404	2.67572
M9PGV6	1.459	2.19723
Q9VE09	1.227	1.36522
Q9VQ62	-4.059	2.53462
Q9V3V6	-2.029	3.72125
Q7KQM6	0.662	0.737715
O46067	-2.868	4.52288
Q9W0M7	-1.862	1.99913
Q7KVX1	1.913	3.69897
Q8T060	0.77	1.53775
Q9U9Q1	0.338	0.768785
P13008	1.685	1.74861
D1FYT3	0.02	0.594551
P25843	-2.006	2.17457
Q9VVU2	3.2	3.45593
A1ZBJ2	-1.059	1.56896
Q9VMY1	3.859	1.61834
Q9V7N5	-0.025	0.589661
Q9V3J1	-0.837	1.34602
Q01637	0.782	1.24215
Q9VTF9	1.93	1.36704
Q9VJI7	2.978	3.69897
Q9V470	-0.494	0.627198
P91929	2.901	2.03152
P48604	-0.769	0.910908
Q9VE52	-0.529	0.946154
Q9VWV6	-0.826	0.804266
A0A0B4KHL2	4.403	3.22915
Q7JR58	0.28	0.894694
Q9VWS2	0.671	1.36957
Q9VW59	-8.381	3.92082
Q9VKD3	4.616	4.69897
Q9VLB7	1.884	2.70774
Q9VKI8	-1.771	3.08619
Q9VG38	-1.431	1.51499
Q8MKK1	-2.977	1.33189
Q9VC93	2.912	2.45346
Q9V3U6	0.141	0.695897
Q9VTY6	-3.857	2.34775
Q9VMR6	-0.047	0.588599
Q9VYM9	-0.327	0.86928
Q0KHZ6	3.988	4.52288
Q9VY48	2.625	1.03626
A1ZAB5	1.682	1.14026
Q9VYW4	0.162	0.756466
Q7K4N3	3.341	1.22709
Q9VJC7	1.316	2.30277
Q7JZF5	-0.315	0.859021
A0A0B4LHL7	0.352	0.825911
Q9VXE8	0.429	0.96385
X2JFG0	-4.442	1.14563
Q9VGR2	0.728	1.29474
Q9VDS7	0.423	0.6637
Q9VCN6	0.385	0.645124
Q7K3P0	-0.941	0.750044
Q8IMX4	-0.245	0.631378
Q9VDT1	2.3	3.42022
Q9VXN4	1.579	1.68069
O18404	-1.123	2.27491
Q9VSD6	-1.396	2.06905
Q9VHA1	-1.943	0.92764
A1Z6H6	4.432	2.45346
Q9VAX8	0.912	1.63865
P29845	-0.206	0.779552
Q9VMI3	5.256	3.92082
Q07327	2.598	0.987965
Q7KNS3	0.86	1.66675
Q9VF89	2.279	2.54212
P08570	1.27	1.81987
P62152	1.31	1.48612
Q9VPY2	-1.613	3.19382
Q8IPE8	6.491	5
P55035	4.477	4.39794
Q9NJH0	-0.308	0.910908
P05205	2.31	2.09691
P92177	-2.626	2.08778
Q9VM22	-1.527	1.63526
Q94523	-2.737	4.39794
Q8SXM8	2.518	1.91578
Q86B44	3.279	1.30592
Q9V466	0.547	0.781885
Q9VEP6	-0.527	1.12228
Q9VJG0	-1.723	1.47121
P33438	3.846	3.37675
O77277	1.273	1.79156
P17210	2.377	1.79156
Q9I7T7	-5.442	3.09151
Q9VKW1	-0.196	0.684996
P08736	0.542	1.30461
Q9VHN7	-0.474	1.14038
A4V1N8	1.78	1.71579
Q8SXK0	0.124	0.606618
Q9V521	-2.245	1.22012
C0HKA1	5.55	3.23657
A1Z9A8	2.593	3.67778
Q9VXZ8	0.605	1.27116
Q9VND8	0.372	0.958686
B5RIM9	-0.45	0.8366
Q9W1N4	-1.569	1.07073
Q9VMJ7	1.836	1.66394
Q9VLC5	1.505	2.9393
O44437	-0.229	0.6637
A0A0B4LFL3	0.889	1.32367
O76464	-0.279	0.812931
O97102	1.465	1.01157
Q7K148	0.471	1.14917
Q9VEN9	1.201	1.10254
Q9W2M4	1.476	1.96417
Q9VWN5	-2.358	2.38934
Q9VY87	-0.608	1.12045
Q9VID7	2.724	1.17666
X2JB48	3.333	2.65365
P56538	-2.9	1.00415
Q9VYG8	-1.68	1.54699
P80455	-3.198	3.24413
Q9VW68	3.353	4.52288
O18332	-4.837	3.95861
B5RJQ0	0.418	0.767258
Q53ZT0	-1.035	0.767258
A1Z7X7	2.359	2.11407
Q9W392	-0.454	1.14026
Q868Z9	-4.966	2.11748
Q9VHR5	-0.793	0.689987
Q7KMM4	3.992	2.4908
Q24050	-0.546	0.994819
A1Z6L9	1.081	2.54821
Q0E9E2	2.141	3.50864
O17452	-1.442	2.21681
P35421	-1.139	1.19757
A1Z8D0	-0.068	0.607602
Q9W2X5	1.337	1.82915
O77410	-0.368	0.823996
Q9XZ61	-0.454	1.18151
Q9W2K8	2.174	1.06329
P13496	-1.194	1.70752
Q8T8R1	3.416	2.22403
Q9VZU7	-0.37	0.910908
P00334	-1.149	2.19723
F0JAI1	0.238	0.700602
Q8SY69	0.657	0.950666
Q9VKX2	0.279	0.840192
Q8SYP9	2.363	2.8962
P46824	-0.45	1.07125
Q9XZ06	2.278	2.4045
Q9VBG6	0.527	1.01006
P46415	-0.286	0.800711
Q9VSF4	1.366	1.53003
Q9VT75	-5.644	3.50864
Q9V9V0	-0.715	1.1004
Q9VXW4	0.979	1.57692
P46863	2.272	1.42841
P98159	-2.127	0.80363
Q9VPH2	3.415	1.17012
Q9VFB2	1.862	2.767
O76752	-2.3	1.65053
Q9V9Q4	-0.868	1.4193
Q9VQL1	3.482	3.74473
Q09332	2.33	3.48149
Q01604	0.592	1.31605
Q9NHD5	1.023	0.779552
X2J5E8	-0.606	1.20018
Q9W0A8	-1.171	2.09854
Q7KLG8	1.715	1.84527
Q9VWG3	6.034	4.39794
Q9VVI0	-2.023	1.91507
P28668	1.838	3.33724
Q7K0L4	-0.651	1.18151
Q9VM18	-1.653	1.3417
X2JIQ5	4.388	1.9024
Q9I7S8	1.799	2.54212
Q9VP16	0.46	0.779552
P36872	3.686	3.95861
Q9VGZ3	-1.252	2.4437
Q9V463	0.421	0.656217
Q9VRV8	-1.155	1.27613
A0A0B4LFD9	1.979	2.33819
P54611	-1.162	2.18111
Q24560	-1.51	2.12784
Q9VF03	0.329	0.611135
Q7KN75	-1.3	1.73613
Q9W4M8	-0.913	0.9336
P02517	-0.094	0.695639
P54399	-1.315	1.82074
P02299	-0.094	0.614501
Q9VH81	-1.776	0.9336
A8E6L6	2.695	2.10513
A1Z877	-1.751	1.40154
Q9W425	-1.111	0.969765
Q9V9T9	3.294	1.58186
Q9XYN7	0.549	0.798221
A1ZB29	1.772	1.38112
Q9VR53	0.524	0.902986
O02649	0.693	1.30426
Q9VWI2	4.263	3.25964
Q9V9X7	1.262	1.39707
M9PBZ9	-0.01	0.617461
Q9VXE0	-1.949	3.50864
N0D8I3	5.161	0.874486
Q7K1S1	0.901	0.718262
Q94522	4.993	4.69897
Q7KTH8	-0.633	0.898425
Q9VHT2	-0.735	0.631044
P15215	-1.732	2.67572
Q7KUA4	-1.847	1.66194
Q95RE4	-1.381	1.15076
Q9VAA9	-3.336	4.30103
Q9VL67	0.845	1.24382
Q9VGW6	2.414	2.27901
Q02748	-1.231	2.59346
Q7JQT9	2.274	1.7602
Q9VE98	1.097	1.66194
A8JNP2	-1.238	2.70774
Q9VZ64	-0.482	0.823938
Q9VNX4	1.298	2.76447
Q9VDZ7	-0.602	1.01153
Q9VRN0	0.695	1.05804
Q8IPP8	2.707	3.74473
Q9VA37	-1.704	1.41862
Q9W1X4	2.605	1.87354
X2J4W8	-1.351	0.990719
A0A0B4K6D2	-3.146	2.53611
Q9VTL1	-1.142	1.00415
Q9VSS1	2.158	1.16787
Q7JXC4	1.802	2.3363
Q7KLW9	-2.653	1.30461
Q9VIE7	0.44	1.03466
Q9VWH4	1.565	3.12494
Q95029	0.861	1.88606
P20432	-1.175	2.02091
M9PB84	2.768	1.00997
Q9VU35	2.508	3.06048
Q9VAC1	2.854	4.39794
Q9VWT1	1.171	2.12378
Q0E993	2.377	2.68825
Q9W347	-0.288	0.700689
Q9TVM2	-4.608	5
A4V0N4	-0.46	1.09076
O76742	-0.366	0.800711
Q7KN62	-2.837	4.39794
Q9W389	0.953	1.09275
Q7KSW3	0.873	1.16298
Q9VLM8	0.364	0.871924
Q7KKI0	-1.041	2.12901
Q9VXK0	0.372	0.698427
Q9W5R5	0.829	0.815053
Q9VGW7	-2.921	2.88273
Q94511	2.851	4.39794
Q7KUT2	0.816	0.995894
Q9W2N0	-2.059	2.78252
A4V4A5	5.377	4.69897
Q9VFJ2	1.119	1.07816
P48591	5.839	3.25181
Q3YMU0	-1.434	1.33904
Q9V3P3	-2.921	3.33724
Q9W2F4	-0.333	0.74213
Q9VAY2	1.268	1.80827
Q24323	2.071	1.70487
A4V4A1	2.089	3.31876
X2JB25	-1.966	3.12494
Q9VUJ1	-0.793	0.977613
Q7K0E6	-0.427	1.01832
Q9VTC1	9.867	4.69897
Q8T6I0	-0.969	0.940853
Q9W229	5.25	3.22915
Q9W4M9	-0.849	1.36805
A0A0B4KGN2	1.357	1.44794
P25007	-1.37	2.71897
P32392	0.292	0.742633
Q9VZE4	-0.022	0.625637
Q9W5W8	0.883	1.5092
Q9W127	3.291	4.04576
Q9VRL1	-0.946	1.86044
Q7K3D4	6.069	1.15348
Q9VPN5	-3.083	3.38722
Q9VM45	0.294	0.781885
Q9W3C8	0.846	1.05374
Q9VHC7	2.046	3.08092
Q9VI04	-1.214	1.09767
Q9W0L7	-0.941	0.875365
A1Z934	-0.338	0.908403
Q9VZR6	0.019	0.588599
Q9V3H2	-1.29	1.74836
Q9V595	1.322	2.70997
Q95RI5	-2.293	3.76955
C8VV14	-1.667	2.31069
Q9W552	-2.556	0.750044
Q5U0X8	5.238	3.79588
A1ZBF1	1.287	1.69122
Q9W1F7	3.266	3.20066
Q9VHN4	-2.165	1.78173
Q7K5K3	1.948	3.61979
Q9VXF9	-1.983	2.70333
Q9VL68	0.285	0.726582
P35381	4.501	5
Q9VYA0	-0.9	1.29594
Q9VL18	-2.548	2.20135
Q7K3B7	1.828	2.88941
A8DY81	1.221	1.06474
Q7KN94	0.567	1.32367
Q9V3Q4	-1.245	1.28517
Q7KRU0	-1.114	1.41771
B7Z0E2	-1.258	1.44261
M9PC31	-0.474	0.773735
Q9W414	5.017	4.52288
Q8SZ38	-2.671	3.09691
P06754	0.505	0.796505
C9QPE7	-1.053	1.34592
Q8SX57	-3.095	1.81787
A0A4D6K3W6	3.275	4.30103
Q9V3D4	0.715	1.00266
Q9W1H5	-0.364	0.925366
Q9VS02	-1.523	2.38934
P53501	1.154	2.18046
M9PFN1	-1.446	2.45346
E1JHR5	-1.074	2.09854
P29310	-3.351	2.99568
O02373	-1.311	1.59024
Q27580	-3.837	4.69897
Q9VGP4	-2.077	1.34018
Q9VIH1	1.803	1.33311
Q8IQZ7	-3.921	2.50169
P54351	1.561	2.07212
M9PG62	1.406	1.07289
P54385	1.883	1.83121
A0A0B4JCW4	2.529	4.30103
Q9VC56	-2.955	2.14206
P48375	-1.038	1.24253
Q9W4K0	-1.155	0.86928
P26686	0.283	0.699557
P22769	-0.701	1.21346
Q7K2D2	1.222	1.13295
A0A0B4JD33	3.986	2.75696
Q9VVL8	-1.014	0.924088
P13060	-1.816	3.18046
Q9VCF8	-1.781	1.92885
P02518	-0.474	1.20516
Q9VC06	6.209	5
Q9VIW3	-0.704	1.22004
M9PGB6	2.691	1.37387
Q9VIE8	4.734	5
Q9VJ10	-0.056	0.800492
M9PD08	2.01	2.45346
Q86BM5	0.197	0.630636
M9PED6	-4.718	1.64092
Q9W4Z9	-0.766	0.725034
Q9W3C7	-0.671	0.798221
A0A4D6K4F6	2.184	3.95861
Q24317	2.064	1.68571
P52304	0.637	0.732711
A0A0C4DHE8	4.63	3.72125
P42284	1.608	1.01408
Q9VHS2	-4.474	2.70333
A1Z7J7	-1.742	1.28034
Q9W4U2	0.693	1.14424
A0A0B4LEY6	-0.662	1.23441
Q4ABF0	2.391	3.95861
Q9VFW4	0.185	0.695897
P50882	8.479	5
Q9XZU1	-0.908	1.60467
Q9VFC8	0.557	0.96385
Q9VQ29	1.197	1.19348
Q9W086	2.245	1.28425
A8JV22	-1.502	2.54212
Q9VNZ3	0.344	1.07816
Q95TL8	-1.198	1.61834
Q9W3J5	0.088	0.676934
Q9VE85	2.321	1.07263
A4V134	0.548	0.900457
Q8SWR8	-2.635	2.59346
Q9Y0Y5	-2.699	2.73755
Q9VKC8	2.984	2.50169
Q9VV61	0.307	0.700602
Q8IN02	-1.12	1.58653
Q9VVK7	-0.653	0.800986
A1ZBE9	2.019	1.47263
Q9VJD4	-1.498	2.0846
P35128	-2.017	1.74812
Q24208	1.306	2.02273
Q9V3L6	-5.108	3.42022
Q9VV75	2.63	4
A0A0B4KGG9	-0.667	0.925147
P40301	-0.699	1.11594
Q9VHD3	2.333	2.92445
A0A4P1SA55	-0.476	0.796315
M9PEY6	-0.168	0.608342
Q0E9F9	-1.889	2.43415
Q9VA91	6.984	4.52288
Q7KVL7	-1.198	1.14134
Q9VBI2	-2.608	3.08092
M9PJK5	-5.322	3.16749
Q9VS62	0.566	1.07289
Q86BI3	1.93	2.61618
Q9VJH2	2.764	2.27491
E2QCF1	3.575	2.18046
Q9VFE7	7.075	1.5784
Q0E8H9	0.156	0.614501
Q9VA73	0.871	1.23158
A0A0B4KEU5	1.933	3.04576
O62619	0.281	0.910908
Q9W328	3.783	5
H5V8B8	-1.053	2.15366
Q9VM12	0.393	0.734168
Q9VQB4	5.099	1.46193
A0A0B4KG56	0.029	0.628563
A0A0B4K700	-2.114	0.998829
Q9VFL5	2.299	2.03716
P91632	-2.591	2.61618
Q9VHS8	-0.306	0.662641
Q9VHP0	-2.146	2.03574
Q9VEB1	-1.704	2.53165
Q9VUX1	-0.633	0.976706
Q9V3I2	-5.644	1.3807
Q9VY91	2.309	1.51399
A0A0B4LGC0	1.645	3.19382
Q86BP1	3.245	2.94692
A0A0B4KEX6	-2.095	1.68761
M9NEC0	0.437	0.842392
E1JHJ3	1.637	1.03217
Q9W5E8	1.85	2.18977
Q8IP62	0.949	1.33923
O18388	-0.754	1.35922
Q960M4	0.604	1.17718
M9PFR8	-1.276	1.00428
Q9W1B9	3.738	3.4318
Q9VB96	0.851	0.94531
Q9VZ20	-1.599	0.804266
P05389	2.31	1.61834
P45437	-0.671	0.807237
Q8SX64	2.049	2.22257
Q9Y168	2.745	0.813609
E1JGL8	1.323	1.11042
Q7KW39	3.943	5
P06605	-2.178	3.69897
Q9VBU8	0.564	1.06128
Q9V9S8	4.402	1.74136
Q8IRH6	0.161	0.756466
M9PIM0	7.352	4.30103
Q7JVX3	-3.756	2.89279
P02843	-0.751	1.73002
Q9VEP9	1.602	3.23657
Q9W3H4	-0.849	1.1572
Q9W247	-0.496	0.871989
P40797	-1.458	2.53462
Q9VAN7	-0.344	0.925147
M9NEL3	0.13	0.59329
Q8I0S9	3.66	2.11407
Q8SYL3	0.568	0.884989
Q8INH5	-2.017	2.92445
A0A0B4KHF0	-2.868	2.15864
Q9VCH8	3.205	2.07366
Q9VPX7	-5.573	4.69897
P40320	0.059	0.625637
Q7K485	-0.044	0.598272
Q95T19	4.35	2.70774
Q9W3M7	0.877	0.78073
Q7KMP8	-2.427	1.74958
P40417	1.934	2.31069
Q9VYD9	-0.066	0.608624
O77430	1.636	3.08092
Q95RX5	0.045	0.607602
Q8T6B9	-0.756	0.992764
Q9W401	0.215	0.832122
P21187	7.608	5
Q9VVL7	2.364	4.30103
Q9VIH3	2.965	2.68613
Q7JX87	-1.373	1.83923
Q9VAY9	3.408	2.48017
Q9V3P6	-1.396	1.28034
Q8SYG3	-2.017	3.33724
Q9VVM1	1.276	1.18151
Q8MRI4	-1.699	2.18046
A1ZB83	-2.344	2.33442
Q9W3X6	-1.136	2.25337
Q9Y091	0.344	0.862583
Q9W2I2	-1.727	2.09151
Q9VN44	-2.565	2.86967
Q8IQF8	-0.708	0.689774
P91938	-1.955	1.40154
E1JIJ5	-0.209	0.742225
P36241	5.791	3.48149
Q94516	2.877	4.09691
Q9V345	-1.181	1.45075
Q9VGW9	2.889	2.54821
A0A0B4JCU8	0.138	0.701758
M9PJN5	-0.621	1.16787
Q04448	-3.591	3.09691
Q9VTZ5	-2.329	2.69897
Q9VG76	-0.667	0.925147
Q9VK19	-0.317	0.855177
M9PE74	0.16	0.632178
Q7KMQ0	0.761	1.41771
A1ZAK8	0.584	0.865568
B7YZK4	-0.442	0.697474
Q9VEY5	4.296	1.79156
P04359	2.941	2.55129
Q9I7D3	0.869	0.996712
Q9VU68	-1.293	2.58336
A1Z992	0.328	0.700602
O96860	0.224	0.700689
O46106	1.417	1.30592
Q9VKH6	-0.529	0.794525
Q8MLP1	-1.038	0.992508
Q9VGE9	-0.759	1.17653
Q8IPS4	0.242	0.59872
Q9W2U8	2.121	1.90939
A0A0B4K807	0.253	0.623186
Q24572	-2.826	3.07572
Q9W3N9	0.829	1.5476
I0DHK3	-0.886	1.07289
Q9VY45	2.338	2.12843
Q8I0N3	3.291	2.81531
Q9VPX5	-1.407	1.2898
Q9VR31	2.439	1.77469
Q9VEH0	0.062	0.592337
M9PFB5	-2.466	0.622384
P27619	4.245	4.52288
Q00174	-2.635	2.58336
Q8I7C3	-2.165	2.20135
Q7KY08	-0.146	0.734333
Q8IRT7	1.991	2.43533
Q8MZI3	3.553	3.04576
M9NE01	1.167	1.4537
A0A0B4JD02	0.534	1.27613
B7Z0R7	-1.781	2.21042
A0A0B4KGG5	1.336	1.32716
Q9VNR7	4.32	4.69897
Q9V461	-0.615	1.19246
Q9VGC2	-1.446	2.57025
Q9VL71	-1.446	1.93779
X2JAI4	-0.47	0.956166
A4V4I0	-1.523	1.82074
Q9W058	3.89	3.92082
Q7K3W2	-1.916	3.61979
Q9VSR5	-1.329	2.02091
O18338	1.26	1.03579
Q9VMC6	3.571	2.16941
Q9VBP6	1.692	3.18046
Q9NCC3	1.798	1.71399
Q9XYZ9	0.131	0.679667
Q9VAC4	-2.238	3.58503
P41572	0.434	0.727903
Q9VK69	2.909	4.30103
Q9VNI3	1.584	1.66095
P12982	-2.245	1.64092
P41093	2.803	3.74473
Q24311	0.463	0.801728
O18640	0.893	1.77469
A1ZBA9	-2.626	2.12321
A0A0B4LGQ1	-0.513	1.07619
Q8IMV6	1.16	1.1572
Q7KSM5	-0.93	1.71738
A4V441	1.279	2.50031
A0A0B4LGH1	-2.565	2.20343
Q0KI98	-1.315	0.836034
Q8SXR1	-0.742	1.14152
Q9VUY9	-0.029	0.608624
Q24492	-0.342	0.941498
Q8T0N3	-0.038	0.607057
Q7K4H4	-1.621	2.02273
Q9W2D9	-0.394	0.800986
P20028	0.97	0.996712
Q9VG69	1.797	1.63865
Q9VAJ2	1.162	2.14935
Q9V6B9	-0.044	0.58983
Q9VXP3	-2.943	4.52288
A0A0B4LHS9	0.04	0.602877
Q9VBQ7	-2.351	2.05502
Q9VL70	3.573	4.52288
M9NE68	-2.404	1.84043
C0PDF4	-2.035	2.78252
Q9VSL4	0.299	0.726212
O46037	-2.608	2.34775
Q7K0A0	4.314	1.84527
Q9VVA4	0.471	0.87821
Q7KRI2	-0.806	0.896949
Q9VJ44	3.553	2.92445
Q9VFT4	-0.803	0.96385
Q9V3D0	5.701	1.37387
Q9VRJ4	3.421	2.09854
P17917	-0.905	1.75746
O01666	4.787	4.09691
P11046	-0.006	0.823996
Q7K581	-1.699	1.46193
O76513	-0.527	0.700297
Q8IMF8	1.845	0.94531
Q9VQR8	-0.379	1.06429
Q9VEN6	3.599	3.67778
Q0E8V7	-1.411	1.08486
Q9VFB3	-2.095	2.62709
Q9VX36	1.37	1.10952
A0A0B4K7V5	-0.238	0.654097
Q8MSW0	-1.315	2.27491
P39018	4.487	3.19382
E1JJ68	-1.9	3.20066
Q95083	-2.279	2.29499
Q24253	0.283	0.6637
P08111	1.135	0.80126
Q9V5C6	-4.796	3.74473
Q9VJ43	2.635	3.4437
Q0KIE6	-1.921	1.5784
A8JNJ6	3.122	0.791666
Q9VVU1	1.176	2.27901
Q9VGP6	-0.821	1.03579
Q9VKZ8	-2.329	2.02549
Q9VD66	-2.747	4
Q9VBX3	6.336	1.45792
Q9VP50	2.96	1.57235
Q9VIM0	-1.269	1.18059
P23128	2.384	2.83268
M9PBQ4	0.425	0.700689
P52029	-0.704	1.12131
Q7JXZ2	-0.003	0.588599
Q8IQW2	1.264	0.812479
Q9VYT3	-5.322	2.74958
P53034	1.528	1.7428
Q9W2H8	0.141	0.6637
P19889	7.797	4.69897
P09052	0.852	1.03579
Q23997	0.04	0.614501
Q9V6U8	-0.482	0.908403
Q9VCI0	1.205	1.62251
Q9VPL0	2.458	2.39577
P98163	0.112	0.656217
E1JGN7	2.415	2.78252
P52295	-3.238	3.72125
X2JEB6	-0.697	0.901633
Q9VVK1	0.245	0.68814
Q9VKK1	3.253	4.30103
Q9VNF5	3.376	3.08092
O16797	2.216	1.52988
Q9VDC2	0.82	0.767258
Q9W0B8	5.805	1.84043
Q9VZS5	1.825	2.06905
Q9V431	0.681	1.14917
Q9VB10	2.53	4.30103
Q0E924	9.121	5
Q9W253	1.774	2.90658
Q9VNA5	-0.39	0.869441
Q7K511	-3.966	3.60206
Q9VA18	2.829	3.07572
Q961D9	-2.071	1.1988
P55162	-1.053	1.07073
P17336	-1.127	0.842392
Q9VF83	-2.265	3.08092
P13709	0.955	1.82189
Q9W555	-6.796	3.58503
Q8SXF0	3.488	3.72125
A0A0B4LGB0	-1.662	2.68825
A0A0B4K6T1	4.509	3.4437
A0A0B4LGW1	4.582	4.39794
Q9VN93	1.551	1.19976
Q9VH72	-4.351	2.92445
Q5U117	1.884	1.39718
Q9W2G8	3.452	3.13077
Q6IDF5	1.822	2.04191
Q9V3F8	-1.347	1.28425
Q9VXE5	-1	1.16285
Q9VUK8	-1.221	0.969724
Q9VQ61	2.019	3.95861
Q8MT18	1.454	3.08092
P54353	-1.626	1.09146
Q9VW26	0.265	0.725911
M9MS15	-4.608	2.34872
Q9VSJ5	-0.704	0.958607
M9PGI3	-0.847	0.911403
X2JEL4	1.578	2.62709
Q9VRP4	2.532	1.40088
P17704	5.422	3.33724
Q9VSA3	1.722	3.50864
Q9VTZ6	-0.86	0.947691
P40304	-0.876	0.815479
P24785	-2.966	2.40671
Q960D4	-2.265	2.4318
Q9VRP3	-2.184	2.53462
A0A0B4K6W2	-0.676	1.16298
Q9VN50	-2.671	0.898425
M9PBX0	-0.619	1.00829
Q0E9B6	7.011	4.39794
O18373	-2.474	1.41862
A0A023GQA5	-0.778	1.90939
M9PBL3	-1.329	2.65365
P02572	-0.411	0.773735
X2JDP6	2.257	2.59346
A0A0B4KET0	-1.407	1.86614
A0A0B4LG52	7.189	4.30103
Q9VHA8	1.147	0.673603
Q0KIA8	3.136	2.05404
E1JHA6	0.14	0.72642
O01367	2.941	2.27246
Q9VVW7	0.41	0.96385
Q9VBH8	3.291	2.065
Q94546	-1.932	1.61834
P61851	-0.214	0.631044
P91926	-0.474	0.815479
Q8I725	-1.165	1.90939
Q9VIF2	0.452	1.03579
M9PDS8	-1.311	0.990719
Q9VCW6	-7.381	4.69897
A0A0B4LEV2	1.364	1.68571
Q9W457	2.071	2.88941
Q9W002	-1.194	2.22257
A0AQH0	-1.12	1.45705
Q9VI56	0.183	0.687061
Q9VKV4	0.654	0.823996
A8JNW4	2.175	1.44794
Q9VY31	-0.701	0.883525
Q9VTP4	5.821	2.4318
Q9VFZ4	-0.927	1.18151
Q9VA63	1.723	2.06449
Q9VCU5	1.444	1.34659
M9PF16	-0.131	0.651734
A0A4P7VJW3	0.49	0.867772
Q9W2E7	1.629	2.33161
Q24297	-2.727	3.72125
Q7K127	-1.032	1.82074
Q9VST4	-2.373	0.823996
Q9VA69	0.854	1.07073
A0A0B4K5Z8	-0.427	0.750044
Q9VUY4	0.394	0.6637
Q24276	-2.102	1.15095
Q9VSW2	-0.894	1.63884
P10987	-2.868	2.80967
M9PJN8	0.527	1.1829
Q9VM33	1.327	2.2426
Q8IPB1	-1.604	2.47496
Q94517	-0.206	0.648146
Q9VU23	2.376	2.07935
P18486	-2.878	1.13295
Q9VMC3	-1.419	1.54699
Q7K9H6	1.421	1.17718
Q86BY9	0.122	0.625637
Q9VZS3	0.048	0.608624
Q7JYK2	-1.318	1.40154
Q9VSC1	-0.808	0.823938
Q9VJ21	-3.238	3.22915
Q9U3W6	2.446	3.65758
Q9VPI8	-0.635	0.946154
Q9VHF2	-0.029	0.838602
Q7K0K1	-2.9	2.22113
Q7K1W5	1.976	3.74473
Q8IRR4	0.711	0.956952
A0A0B4LGB7	-0.223	0.585428
Q9VZ55	1.057	0.89157
M9NFI2	0.636	0.788799
Q86P06	0.766	1.18442
M9PBU2	1.219	1.1004
A1ZBS3	-0.128	0.659437
P49846	-2.017	3.20761
E2QCZ3	0.175	0.645085
F3YDF1	-2.139	1.17367
A0A0B4K7N9	0.273	0.753452
P40807	0.753	1.05257
Q9VE11	-0.615	0.971673
A0A0B4KF84	0.452	0.833392
Q9VNV2	1.797	1.32367
M9PEB3	0.759	0.902986
Q7JN06	-0.074	0.630636
M9PEB7	2.748	2.75696
Q9VXJ7	2.423	2.43771
Q9VCD1	-3.662	3.60206
Q9VAB0	-1.653	2.22403
Q9VKU4	-0.274	0.704785
Q9VKD6	0.65	0.851582
