## Supplementary_Table_S14_Volcano_Positive_Scm for "Functional dissection of *Drosophila Myc cis*-regulatory modules (Myc-CRMs) reveals developmentally active DNA-protein interactions"

### Sheet: C7C1
ProteinID	Log2(Positive/Scm)	MinusLog10(qValue)
Q7K519	-3.012	2.21538
Q95RJ9	-3.591	3.07058
Q9VYQ8	1.439	1.36462
Q9VXQ5	-0.943	2.01637
P26270	-0.924	1.2974
A1ZAA5	0.48	0.814373
A0A0B4KGX1	-1.894	1.29766
Q9VIX4	0.807	1.29766
A0A0B4LHC9	0.477	0.766496
Q9VKY3	-0.086	0.564665
Q9VCK0	-4.442	2.5157
Q7KUB3	-1.162	1.14146
Q9VMY9	-1.065	1.01466
M9PB90	0.604	0.963052
Q9VQE0	-2.911	3.85387
Q9VFQ9	-1.732	1.6749
O02195	1.516	1.82507
Q9VSL8	0.467	0.789815
Q9VN21	2.2	2.59007
O17445	2.22	2.77211
E1JHV7	3.55	2.79317
Q9U9Q4	-0.086	0.545109
X2JE06	5.966	3.45593
M9PF46	-2.69	2.87943
Q9V4C8	-1.053	0.63483
Q7JVI3	0.649	0.870407
Q9VNF3	-0.285	0.62273
Q9VJD1	-1.068	2.07676
A0A0B4K6V8	-0.019	0.527902
Q9VAL7	-0.076	0.535898
Q8SX76	0.68	1.17393
P55830	5.151	3.4437
Q7K3V6	1.413	0.586885
Q29R09	0.224	0.618668
A0A0B4K7Z5	-2.498	2.6517
Q7KN90	1.27	1.57741
A4V0U4	-0.865	1.74763
Q9XZJ4	-1.272	2.62709
Q24368	2.564	0.889242
Q9VPU4	-1.047	1.17711
Q7JVI6	-1.047	1.38796
Q9VMB9	1.318	1.45817
Q9V3G7	-0.176	0.637536
Q9VFF0	1.042	2.26122
Q9VUC1	3.648	4.39794
Q9VKB2	-0.626	0.565798
A4UZZ4	1.922	3.79588
E1JJ73	0.353	0.729741
P11147	1.193	2.38616
Q95RA9	-4.265	4.09691
O61491	-1.454	1.90379
M9PC99	1.684	0.960864
Q9VW54	-1.041	1.46993
Q9W384	1.053	0.890152
Q9VR62	0.217	0.611011
A0A0B4KFE9	1.544	1.34892
P41374	0.223	0.84515
Q9VIW7	-1.911	1.76802
A4V2B8	0.328	0.593647
Q9V434	2.185	2.88941
Q9V3J4	-1.146	1.77392
Q9VZW7	-0.45	0.623606
Q9W1G0	-4.718	3.56864
Q9W1G7	-1.506	2.52578
Q9VD00	2.654	2.20761
Q9V9K7	3.478	3.58503
Q8SXQ1	0.575	1.33273
O76876	1.867	2.58004
Q9VV60	-1.272	2.31876
Q9VG04	-1.136	1.94692
P21914	4.962	3.56864
Q9Y105	1.391	1.7617
Q24179	0.624	0.910236
Q9VM14	1.244	1.28508
Q8MRM0	-0.154	0.634063
Q9W0H6	-0.635	0.598772
Q9VSI1	-1.05	2.12726
Q9XZ19	0.328	0.851212
M9MRD0	-1.811	1.59894
Q9VYY3	-1.142	1.5583
Q0E8E2	1.154	2.31876
A0A0B4LJ12	2.925	3.46852
Q7KUB1	0.003	0.516056
Q9V3Z4	-1.3	1.42562
O62621	-0.154	0.601504
Q9W4P4	1.054	1.00384
Q9V429	-1.781	1.25956
Q9GYU8	-0.519	0.793849
Q9W2X6	2.375	1.40649
Q9VJJ0	-0.402	0.725611
Q9VL00	-2.9	2.24336
M9NF14	-6.966	4.09691
P22979	-1.003	1.11696
X2J4N6	-3.336	4.69897
B7Z0P8	-2.816	2.1261
X2JEX8	-0.941	2.12033
P48809	-0.175	0.642027
Q9VQR2	1.551	2.38195
P52034	2.115	2.68194
Q9VEJ0	-0.102	0.604185
Q03043	0.276	0.579582
Q9W1N3	3.587	1.28183
A1YK02	-1.198	0.997964
A0A0B4K7J2	3.126	3.40894
Q9VV89	-0.624	0.656552
X2JGB3	1.389	1.1698
Q9W1H8	2.852	4.09691
Q9VA00	-2.258	2.7986
Q9VLT3	0.482	0.805319
P41043	-1.51	1.67819
P48149	2.297	3.56864
A0A0B4K859	-0.038	0.515971
Q9GU68	-0.548	0.906929
Q8T3L6	0.765	1.23011
Q9V998	-1	1.23195
Q9VEG6	-0.913	1.31444
P08928	2.557	1.42377
O46050	-3.047	1.61636
Q9W4X7	-4.644	3.19382
A0A0B4LEK8	-0.974	0.929556
Q9W0P5	-1.842	1.3292
P49735	-2.49	3.88606
Q9W517	-1.478	1.95078
Q9I7K6	4.681	2.92082
Q9VN25	1.563	0.93802
X2JF59	-2.635	3.69897
P45594	-1.519	1.89722
Q9VHL2	-1.586	3.05061
O46098	0.82	0.58213
Q7KN61	-0.824	1.37428
Q8IP52	-0.186	0.588027
O18413	2.235	3.56864
P55828	5.552	4.1549
A4V391	3.224	4.52288
Q27268	-1.955	3.08619
P29844	-2.977	4.69897
P23572	-0.252	0.579582
Q9W1Y1	-0.165	0.628729
Q9VKQ3	0.347	0.952025
M9PCQ1	-1.146	1.34275
O18335	-1.921	1.99697
M9NF33	-4.54	2.89279
Q9VMH2	-1.573	0.768862
Q8IPK8	1.711	2.49621
M9PBW0	-2.047	1.25532
Q9VHI8	0.536	0.94146
A1Z9E3	2.12	3.88606
C6SUW3	-4.059	5
P18053	-1.994	2.5544
Q03427	1.32	1.25391
Q9VSR7	-0.589	1.25956
Q9VSC3	-1.347	1.25508
Q9W1X8	0.04	0.560667
Q8IRH0	-0.216	0.701409
Q94901	-0.704	0.911191
Q9W0S6	6.506	3.45593
Q9XYU0	4.154	3.08619
Q7JVZ8	-0.873	1.50501
Q86BR8	0.717	0.747973
Q9W5W7	0.658	0.767919
Q0E8X8	-1.905	0.816759
Q9VTU4	-1.023	1.6038
P38979	0.313	0.805513
Q9VK60	-1.269	0.564426
Q0E8X7	3.137	2.00656
Q8MT58	-1.228	1.49404
Q9Y112	-0.983	0.998829
Q05825	1.601	3.3279
P22817	-0.108	0.53493
Q9VJ80	2.112	1.49553
Q9VCA5	-3.184	4.09691
Q9VZU4	0.011	0.541347
Q7K3J0	-1.355	2.96658
A8DZ29	-2.158	3.4437
Q9W1K4	-0.796	1.02328
Q4V5H1	0.91	0.713409
Q8IP94	5.239	3.56864
Q9VUL1	-0.478	0.681686
O77477	0.367	0.779056
Q9VZV5	0.452	0.655038
Q9V436	-2.653	1.82886
Q9VIQ8	0.309	0.575886
A0A0B4KHB2	2.206	2.5544
Q95SI7	-2.69	2.07831
Q9VE80	2.817	2.37366
Q24298	-3.351	2.30627
Q8SXC2	1.008	1.27335
Q9VTW1	-1.248	1.27597
Q9V4S8	-1.857	3.12494
Q9VHR8	-2.238	3.40894
Q9VPB3	-1.842	3.25181
Q9W3C3	-2.108	1.91009
P02574	-1.204	0.90872
P45888	-1.411	1.96019
P12370	3.131	0.701409
Q9VVJ7	-3.54	2.50724
Q9XYZ5	-1.994	1.04658
E1JHQ1	0.792	1.71086
O01382	-1.723	2.53462
Q9VCH5	2.204	2.68825
Q86BQ4	-2.943	2.5986
Q9VXP4	-0.919	1.01341
X2JC31	-0.45	0.732242
P48810	2.185	2.02228
Q9VVW8	0.25	0.66376
Q7K012	1.648	1.89076
O97477	-0.839	0.79743
Q9VGS2	-1.54	1.93517
P54357	-1.751	1.75945
Q94920	-0.13	0.635055
Q9VVS4	0.797	1.11464
Q7JXF5	1.378	2.05998
Q9VFB5	0.145	0.577148
P07486	1.524	2.70333
Q9VDT5	2.556	3.07058
P29327	2.678	1.76802
Q9VTZ4	0.854	1.36221
A0A0B4K6U6	-1.776	0.980801
A4V303	2.424	3.55284
Q9VXI1	-0.013	0.599652
A0A0B4LES3	-0.201	0.623496
Q9VB02	3.563	3.10791
Q9VDV3	2.248	2.56225
P25171	-0.578	0.545735
Q9VF85	1.011	1.5039
Q9VJ86	0.11	0.616634
P54397	1.897	2.68403
M9PI82	-0.464	0.601504
P45889	-1.68	2.50307
Q9VHB8	2.648	2.15552
Q9V455	-0.639	0.952025
Q9VVI2	2.846	2.53165
Q9V3E3	2.661	3.08619
M9PEA6	-1.181	1.38605
O62602	-1.377	2.45346
Q9V3T9	4.757	4.09691
Q9VKW3	-0.344	0.71469
Q9VHE4	1.343	1.74136
Q9V4M2	0.605	0.805513
A0A0B4LGL2	-1.727	1.47031
Q9V677	-0.811	0.769372
Q9W0S7	1.938	3.26761
Q9VC48	-2.184	1.09168
Q9VC18	2.334	2.62709
Q95RV5	-1.932	1.67162
Q86PD3	-1.162	2.24413
Q7JWF1	0.802	1.69508
P29613	-1.561	1.54714
P06606	-1.506	2.87943
P48588	0.312	0.62377
M9PBN7	-1.786	1.95468
Q9V405	-1.351	2.51856
M9PGV6	1.852	2.60206
Q9VE09	0.894	0.999262
Q9VQ62	-0.876	0.823417
Q9V3V6	-1.565	3.07058
Q7KQM6	0.897	0.807015
O46067	-2.826	4.39794
Q9W0M7	-0.72	1.22228
Q7KVX1	2.094	3.85387
Q9VZY0	0.838	0.952025
Q8T060	0.289	0.723079
Q9U9Q1	1.183	1.2442
P13008	1.906	1.82536
D1FYT3	-0.63	0.617389
P25843	-1.916	2.01863
Q9VM58	1.241	1.37428
Q9VVU2	2.976	3.26761
A1ZBJ2	-1.315	1.84497
Q9VMY1	2.916	1.41106
Q9V7N5	-1.377	1.10779
Q9V3J1	-0.821	1.23195
Q01637	1.448	1.88439
Q9VJI7	2.849	3.55284
Q9V470	-0.718	0.524343
P91929	2.331	1.65267
Q9VE52	-1.086	1.53521
Q9VWV6	-0.573	0.659576
A0A0B4KHL2	2.862	2.48545
Q7JR58	0.192	0.703949
Q9VWS2	-0.042	0.522025
Q9VW59	-4.411	2.88273
Q9VKD3	4.705	4.69897
Q9VLB7	2.211	3.00877
Q9VKI8	-1.69	2.93181
Q9VG38	-0.112	0.545125
Q8MKK1	-2.139	1.29516
Q9VC93	1.225	1.5252
Q9V3U6	0.126	0.616634
Q9VTY6	-2.114	1.46993
Q9VYM9	-0.425	0.875691
Q0KHZ6	3.622	4.39794
Q9VY48	2.843	1.09518
A1ZAB5	1.342	1.09664
Q9VYW4	0.435	0.672907
Q7K4N3	3.538	1.23807
Q9VJC7	1.23	2.12668
Q7JZF5	0.033	0.533533
A0A0B4LHL7	0.77	1.13183
Q9VXE8	0.42	0.898494
X2JFG0	-4.878	1.13847
Q9VGR2	0.701	1.21481
Q9VDS7	0.564	0.765533
Q9VCN6	-0.231	0.601487
Q7K3P0	-2.411	1.45494
Q8IMX4	-0.048	0.525915
Q9VDT1	2.079	3.14874
Q9VXN4	1.816	1.84164
O18404	-0.908	1.80549
Q9VSD6	-1.351	1.90904
Q9VHA1	-1.639	0.788799
A1Z6H6	3.913	2.32698
Q9VAX8	1.185	1.94923
P29746	1.84	0.784574
P29845	0.123	0.616634
Q9VMI3	6.191	4.22185
Q07327	2.311	0.862266
Q7KNS3	1.214	2.21538
Q9VF89	2.302	2.52871
P08570	0.797	1.28034
Q9VPY2	-1.766	3.34679
Q8IPE8	7.065	5
P55035	4.207	4.22185
Q9NJH0	0.14	0.605601
P05205	1.036	1.10824
P92177	-2.245	1.70246
Q94523	-2.9	4.52288
Q8SXM8	2.736	2.31515
Q86B44	3.367	1.11685
Q9V466	1.703	0.831679
Q9VEP6	-0.573	1.11634
Q9VJG0	-2.565	1.96738
P33438	2.724	2.55129
O77277	1.067	1.47431
P17210	2.935	1.94462
Q9I7T7	-5.158	3.39794
Q9VKW1	-1.194	1.31025
P08736	0.509	1.19267
Q9VHN7	-0.617	1.31408
A4V1N8	2.182	1.97184
Q8SXK0	1.219	1.3091
Q9V521	-1.407	0.684072
C0HKA1	5.211	3.08619
A1Z9A8	2.716	3.74473
Q9VXZ8	0.553	1.14357
Q9VND8	0.131	0.631397
B5RIM9	-0.48	0.841366
Q9W1N4	-2.272	1.63264
Q9VMJ7	1.192	1.21311
Q9VLC5	1.522	2.93181
O44437	0.642	0.778273
A0A0B4LFL3	0.686	1.09518
O76464	0.158	0.601504
O97102	0.578	0.653021
Q7K148	0.365	0.928892
Q9VEN9	0.581	0.718489
Q9W2M4	0.045	0.543573
Q9VWN5	-2.69	2.5544
Q9VY87	0.245	0.602947
Q9VID7	1.261	0.805319
X2JB48	3.471	2.68403
P56538	-3.211	1.1764
Q9VYG8	-2.133	1.78755
P80455	-2.756	2.97881
Q9VW68	2.799	4.04576
O18332	-5.211	4.04576
B5RJQ0	0.604	0.836839
Q53ZT0	0.879	0.758006
A1Z7X7	2.11	1.88539
Q9W392	-0.571	1.26608
Q868Z9	-5.381	2.04818
Q9VHR5	-2.286	1.31912
Q7KMM4	3.619	2.24413
Q24050	-0.927	1.44081
A1Z6L9	1.246	2.80134
Q0E9E2	2.411	3.72125
O17452	-1.423	1.79507
P35421	-1.08	1.09691
Q9W2X5	2.524	2.82102
O77410	-0.204	0.612646
Q9XZ61	-0.535	1.27794
Q9W2K8	2.229	1.19545
P13496	0.001	0.537138
Q8T8R1	3.905	2.38195
M9PCE8	-2.847	2.37366
Q9VZU7	-0.283	0.71654
P00334	-1.071	2.00612
F0JAI1	-0.977	1.07196
Q8SY69	0.441	0.769372
Q9VKX2	0.16	0.645815
Q8SYP9	1.815	2.35458
P46824	-0.438	0.997964
Q9XZ06	2.566	2.56225
Q9VBG6	-0.537	0.961976
P46415	-1.146	0.838303
Q9VSF4	0.958	1.15977
Q9VT75	-1.344	1.51343
Q9V9V0	-0.141	0.616634
Q9VXW4	0.449	0.862266
P46863	2.26	1.36542
P98159	2.478	1.09259
Q9VPH2	0.771	0.622002
Q9VFB2	1.63	2.49349
O76752	-3.591	1.96019
Q9V9Q4	-1.117	1.69272
Q9VQL1	3.949	4
Q09332	2.309	3.40894
Q01604	0.735	1.53432
Q9NHD5	1.627	0.653217
X2J5E8	-0.599	0.991868
Q9W0A8	-1.362	2.30892
Q7KLG8	1.096	1.31876
Q9VWG3	6.409	4.52288
Q9VVI0	-1.626	0.941195
P28668	1.811	3.26761
Q7K0L4	-0.865	1.31025
Q9VM18	-3.059	2.22185
X2JIQ5	5.389	2.21183
Q9I7S8	1.541	2.25571
Q9VP16	-0.01	0.517412
P36872	3.656	3.92082
Q9VGZ3	-1.644	2.93181
Q9V463	-0.188	0.668714
Q9VRV8	-2.847	2.81248
A0A0B4LFD9	1.745	2.03763
P54611	-1.411	2.59688
Q24560	-1.552	2.13847
Q9VF03	-3.059	1.33536
Q9V9X4	-2.344	2.5391
Q7KN75	-1.657	2.01637
P02517	0.37	0.918905
P54399	-0.829	1.30146
P02299	0.019	0.524343
Q9VH81	0.528	0.60239
A8E6L6	2.602	1.97184
A1Z877	-2.238	1.61297
Q9W425	-1.139	0.91013
Q9VCI7	-2.095	1.36221
Q9V9T9	3.409	1.52798
Q9XYN7	0.154	0.564426
A1ZB29	1.673	1.28836
O02649	0.454	0.929556
Q9VWI2	3.735	2.82102
Q9V9X7	1.265	1.23597
M9PBZ9	0.798	1.16666
Q9VXE0	-2.204	3.72125
N0D8I3	5.936	0.848691
Q94522	4.939	4.69897
Q7KTH8	-0.508	0.752641
Q9VHT2	-0.444	0.659576
P15215	-3.083	3.95861
Q7KUA4	-2.204	2.23958
Q95RE4	-1.527	1.21882
Q9VAA9	-3.023	4.04576
Q9VL67	0.846	1.38143
Q9VGW6	2.301	2.19314
Q02748	-1.245	2.5544
Q7JQT9	3.195	2.17718
Q9VE98	0.353	0.885856
A8JNP2	-1.347	2.84164
Q9VZ64	-0.427	0.703949
Q9VNX4	1.484	3.02687
Q9VDZ7	0.141	0.585428
Q9VRN0	0.624	0.905424
Q8IPP8	2.66	3.69897
Q9VA37	-2.158	1.73283
Q9W1X4	2.759	1.93517
X2J4W8	-2.565	1.41771
A0A0B4K6D2	-3.442	2.62709
Q9VTL1	-5.059	1.39319
Q9VSS1	2.21	1.21296
Q7JXC4	2.166	2.67162
Q7KLW9	-2.366	0.954012
Q9VIE7	0.78	1.41285
Q9VWH4	1.614	3.14874
Q95029	1.334	2.65956
P20432	-1.201	1.95468
M9PB84	2.95	1.08176
Q9VU35	2.771	3.16749
Q9VRD4	1.532	1.1698
Q9VAC1	2.875	4.39794
Q9VWT1	1.181	2.02457
Q0E993	2.008	2.30892
Q9W347	-0.362	0.66983
Q9TVM2	-4.265	4.69897
A4V0N4	-0.624	1.29904
O76742	-0.069	0.564665
Q7KN62	-2.329	3.85387
Q9W389	0.722	0.881339
Q7KSW3	0.363	0.721704
Q9VLM8	0.303	0.779056
Q7KKI0	-0.971	1.99268
Q9VXK0	-0.368	0.732476
Q9W5R5	0.759	0.76566
Q9VGW7	-2.662	2.50307
Q94511	3.01	4.52288
Q7KUT2	1.491	1.34361
Q9W2N0	-1	1.64436
A4V4A5	5.119	4.69897
Q9VFJ2	0	0.699448
P48591	5.726	3.17393
Q3YMU0	-0.715	0.768862
Q9V3P3	-2.108	2.58336
Q9W2F4	0.385	0.648068
Q9VAY2	1.112	1.59295
Q24323	3.334	2.68825
A4V4A1	1.884	3.05061
X2JB25	-2.089	3.17393
Q9VUJ1	-0.725	0.90742
Q7K0E6	1.305	0.913035
Q9VTC1	10.37	4.69897
Q8T6I0	-1.326	1.17509
Q9W229	5.05	3.14874
Q8MSC4	-2.49	1.67592
Q9W4M9	0.655	1.07915
A0A0B4KGN2	1.829	1.75696
P25007	-1.322	2.57187
P32392	0.612	1.06717
Q9VZE4	0.853	1.11373
Q9W5W8	1.019	1.69508
Q9W127	3.145	3.92082
Q9VRL1	-0.723	1.42148
Q7K3D4	5.174	1.16128
Q9VPN5	-2.921	3.17393
Q9VG97	-4.442	3.56864
Q9VM45	-0.706	1.14764
Q9W3C8	1.089	1.23538
Q9VHC7	3.153	4
Q9VI04	-2.095	1.36221
Q9W0L7	-4.133	2.19654
A1Z934	-0.544	1.11008
Q9VZR6	-0.769	1.09691
Q9V3H2	-1.434	1.77109
Q9V595	1.448	2.85699
Q95RI5	-2.573	4.04576
C8VV14	-1.519	1.81816
Q9W552	-3.9	0.820391
Q5U0X8	4.404	3.50864
A1ZBF1	1.667	2.15677
Q9W1F7	3.221	3.16749
Q9VHN4	-2.878	2.19314
Q7K5K3	2.243	3.92082
Q9VXF9	-3.198	3.10237
Q9VL68	0.415	0.749629
P35381	4.567	5
Q9VL18	-0.454	0.789815
Q7K3B7	1.802	2.81531
A8DY81	1.464	1.07453
Q7KN94	0.519	1.18595
Q9V3Q4	-1.442	1.61708
Q7KRU0	0.265	0.603609
B7Z0E2	-0.544	0.890152
Q9W414	5.037	4.52288
Q8SZ38	-3.083	3.39794
P06754	0.04	0.53118
C9QPE7	-1.737	1.90904
Q8SX57	-3.211	1.87387
A0A4D6K3W6	3.63	4.52288
Q9V3D4	0.456	0.766496
Q9W1H5	-0.417	0.886759
Q9VS02	-1.676	2.5784
P53501	1.139	2.07831
M9PFN1	-0.957	1.62051
E1JHR5	-0.932	1.79642
P29310	-2.224	2.5784
Q9VHX2	-2.955	1.71399
O02373	-0.206	0.587691
Q27580	-3.608	4.69897
Q9VGP4	-2.252	1.28308
Q9VIH1	0.494	0.942867
Q8IQZ7	-3.756	1.91116
P54351	1.594	2.04818
M9PG62	1.106	0.791183
P54385	2.034	1.88372
A0A0B4JCW4	2.705	4.39794
P48375	-2.482	1.81333
Q9W4K0	-6.265	2.62342
P26686	1.108	0.85149
P22769	-0.315	0.752641
A0A0B4JD33	3.818	2.6038
Q9VVL8	-1.713	1.4086
P13060	-1.699	3.00436
Q9VCF8	-0.824	1.11942
P02518	-0.167	0.689753
Q9VC06	6.57	5
Q9VIW3	-1.351	1.98005
Q9VIE8	4.699	5
Q9VJ10	-0.234	0.582329
M9PD08	2.002	2.39794
Q86BM5	-1.208	0.924599
Q7KSE0	-2.366	1.44977
M9PED6	-4.796	1.64302
Q9W3C7	-0.756	0.861287
A0A4D6K4F6	2.049	3.76955
Q24317	1.44	1.31876
P52304	0.118	0.53651
A0A0C4DHE8	4.66	3.69897
P42284	1.097	0.693211
Q9VHS2	-3.718	2.31876
A1Z7J7	-2.286	1.92445
Q9W4U2	0.888	1.48652
A0A0B4LEY6	-0.201	0.649868
Q4ABF0	3.127	4.52288
Q9VFW4	0.66	0.895547
P50882	8.55	4.69897
Q9XZU1	-1.032	1.75007
Q9VFC8	0.714	0.956834
E1JIZ5	-0.905	1.11685
Q9VQ29	0.701	0.861287
Q9W086	2.525	1.2974
A8JV22	-1.194	2.07727
Q9VNZ3	0.061	0.913035
Q9W3J5	-0.271	0.61409
Q86BH2	-0.776	0.602947
Q9VE85	-0.308	0.586583
Q8SWR8	-3.171	3.35655
Q9Y0Y5	-2.165	2.24718
Q9VKC8	1.728	1.43004
Q9VV61	0.156	0.557567
Q8IN02	-1.326	1.78146
Q9VCG0	-1.105	1.07453
Q9VVK7	-0.941	0.851675
A1ZBE9	1.708	1.23388
Q9VJD4	-2.012	2.5544
P35128	-2.591	1.29516
Q24208	1.471	2.18243
Q9V3L6	-5.506	3.49485
Q9VV75	3.375	4.52288
A0A0B4KGG9	-0.911	1.09691
P40301	-1.029	1.48043
Q9VHD3	2.569	3.10237
M9PEY6	0.659	0.913
Q0E9F9	-2.224	2.64589
Q9VA91	6.702	4.52288
Q7KVL7	-2	0.928892
Q9VBI2	-2.608	3.03152
M9PJK5	-6.966	3.37675
Q9VS62	-0.377	0.585428
Q86BI3	0.737	1.23018
Q9VJH2	3.489	2.64589
E2QCF1	2.935	1.78755
Q9VFE7	2.715	0.797321
Q0E8H9	0.625	0.812705
Q9VA73	0.13	0.574661
A0A0B4KEU5	0.996	1.73283
O62619	0.553	1.20239
Q9W328	3.875	5
H5V8B8	-1.286	2.50864
Q9VM12	0.242	0.602216
Q9VQB4	4.702	1.28828
A0A0B4K700	-1.181	0.626481
Q9VFL5	2.385	2.04818
P91632	-3.54	3.67778
Q9VHS8	-0.404	0.631063
Q9VHP0	-1.404	1.83565
Q7JVK8	-0.336	0.618813
Q9VEB1	-1.821	2.5544
Q9VUX1	-1.102	1.24451
Q9V3I2	-6.265	1.25901
Q9VY91	4.041	2.73283
A0A0B4LGC0	2.435	4.04576
Q86BP1	2.667	2.53018
A0A0B4KEX6	-2.442	1.78331
M9NEC0	-0.131	0.71645
E1JHJ3	2.409	1.25838
Q9W5E8	1.626	1.91009
Q8IP62	0.495	0.934981
O18388	-1.474	2.31876
Q960M4	0.781	1.33696
M9PFR8	-2.293	1.41805
Q9W1B9	3.631	3.33724
Q9VZ20	-3.059	1.17509
P05389	2.185	1.48043
P45437	-1.127	1.01207
Q8SX64	2.145	2.23732
Q9Y168	3.468	1.54699
E1JGL8	0.936	0.805513
Q7KW39	4.007	5
P06605	-2.041	3.48149
Q9VBU8	0.517	0.918005
Q9V9S8	4.688	1.76802
Q8IRH6	0.561	1.05046
M9PIM0	6.922	4.1549
Q7JVX3	-2.955	2.46725
P02843	-0.801	1.80382
Q9VEP9	1.703	3.35655
Q9W247	-1.626	1.79452
Q5BIJ2	-1.894	1.76751
P40797	-1.105	1.94885
Q9VAN7	0.163	0.642027
M9NEL3	0.31	0.621857
Q8I0S9	1.288	0.942258
Q8SYL3	0.846	1.01251
Q8INH5	-2.411	3.25181
Q9VCH8	2.229	1.78042
Q9VPX7	-4.718	4.30103
P40320	-0.349	0.753428
Q7K485	0.106	0.601487
Q95T19	4.806	2.87615
Q9W3M7	0.962	0.723906
Q7KMP8	-2.293	1.66716
P40417	0.662	1.09501
Q9VYD9	-0.119	0.56986
O77430	1.619	3.03152
Q95RX5	0.332	0.776556
Q8T6B9	-1.032	1.18376
Q9W401	0.341	0.952025
P21187	7.789	5
Q9VVL7	2.729	4.52288
Q9VIH3	3.476	2.90658
Q7JX87	0.406	0.705291
Q9VAY9	3.898	2.66555
Q9V3P6	-2.911	2.36151
Q8SYG3	-2.49	3.69897
Q9VVM1	0.942	0.875691
A0A0B4K7A6	1.251	0.638102
Q8MRI4	-0.554	0.807098
A1ZB83	-1.756	1.43215
Q9W3X6	-0.761	1.54182
P15364	-3.184	1.25508
Q9Y091	0.584	1.05389
Q9W2I2	-2.178	2.44491
Q9VN44	-2.458	2.78252
Q8IQF8	-1.13	0.668026
P91938	-2.932	1.78146
E1JIJ5	-0.5	0.986278
P36241	6.037	3.48149
Q94516	3.013	4.1549
Q9V345	-1.482	1.88472
Q9VGW9	2.664	2.35164
A0A0B4JCU8	0.141	0.662301
M9PJN5	-0.5	0.805513
Q04448	-4.442	3.39794
Q9VG76	-0.911	1.09691
Q9VK19	-0.639	1.22228
M9PE74	-0.012	0.525027
Q7KMQ0	0.742	1.38258
A1ZAK8	0.674	0.632588
B7YZK4	-2.373	0.814373
Q9VEY5	2.582	1.11942
P04359	2.906	2.48545
Q9I7D3	0.855	0.691628
Q9VU68	-1.781	3.25964
A1Z992	0.374	0.653021
O46106	1.258	1.14303
Q9VKH6	-0.05	0.530325
Q9VGE9	0.175	0.631397
Q8IPS4	-0.831	0.721704
P15357	-1.515	0.704059
Q9W2U8	2.749	2.12901
A0A0B4K807	-0.413	0.703949
Q24572	-2.921	3.10791
Q9W3N9	1.047	1.87484
I0DHK3	-1.595	1.82565
Q9VY45	1.235	1.34892
Q8I0N3	3.426	2.86646
Q9VPX5	-1.713	1.4912
Q9VR31	2.015	1.43297
Q9VGH5	-0.069	0.545323
Q9VEH0	0.246	0.642027
M9PFB5	-1.69	0.527902
P27619	3.342	3.92082
Q00174	-3.68	3.30103
Q8I7C3	-2.806	2.75449
Q7KY08	0.894	1.09002
Q8IRT7	1.976	2.45223
Q8MZI3	3.632	3.02687
M9NE01	0.502	0.77731
A0A0B4JD02	0.749	1.59551
B7Z0R7	-2.077	2.50864
Q9VNR7	4.066	4.52288
Q9V461	-0.379	0.807098
Q9VGC2	-2.035	3.25181
Q9VL71	-1.502	1.74256
X2JAI4	-0.142	0.587691
Q9W058	3.855	3.85387
Q7K3W2	-1.911	3.55284
Q9VSR5	0.561	0.870278
O18338	0.843	0.868638
Q9VMC6	2.436	1.56671
Q9VBP6	1.121	2.27572
Q9NCC3	1.279	1.30883
Q9XYZ9	-0.026	0.527902
Q9VAC4	-1.3	2.40561
P41572	0.362	0.612646
Q9VTU2	1.44	2.26122
Q9VK69	2.748	4.09691
Q9VNI3	1.858	1.97224
Q8SYJ2	1.058	0.961976
P12982	-2.3	1.9333
P41093	2.657	3.56864
Q24311	1.436	1.1209
O18640	0.816	1.60415
A1ZBA9	-1.994	1.78331
A0A0B4LGQ1	-1.204	2.098
Q8IMV6	1.354	1.25508
Q7KSM5	-0.844	1.51032
A4V441	0.851	1.71942
Q0KI98	0.286	0.537437
Q8SXR1	-3.023	2.59176
Q9VUY9	-0.347	0.85149
Q24492	-0.105	0.569296
Q8T0N3	0.275	0.71654
Q7K4H4	-1.578	1.89688
Q9W2D9	-0.58	0.950162
P20028	0.238	0.601504
Q9VG69	1.97	1.6751
Q9VAJ2	1.29	2.23582
Q9V6B9	0.335	0.654332
Q9VXP3	-2.756	4.39794
A0A0B4LHS9	-0.452	0.814826
Q9VBQ7	-3.252	2.67778
Q9VL70	3.861	4.69897
M9NE68	-1.083	1.31087
C0PDF4	-2.498	3.11351
Q9VSL4	0.169	0.585863
O46037	-3.608	2.39794
Q7K0A0	4.904	2.06148
Q9VVA4	0.888	1.20789
Q7KRI2	-0.584	0.768454
Q9VJ44	3.394	2.77989
Q9VFT4	-1.621	1.83091
Q9V3D0	3.465	0.618795
Q9VRJ4	3.371	1.98213
P17917	-0.884	1.65659
O01666	4.486	3.92082
P11046	-0.331	0.617821
Q7K581	-2.258	1.81163
Q8IMF8	0.251	0.560667
Q9VQR8	0.004	0.516969
Q9VEN6	3.401	3.52288
Q0E8V7	-2.932	1.31408
Q9VFB3	-1.796	2.24489
Q9VNE2	-3.198	2.23582
Q9VX36	0.11	0.549859
A0A0B4K7V5	0.422	0.913035
Q8MSW0	-1.3	2.31426
P39018	3.812	2.88273
E1JJ68	-1.868	3.10791
Q95083	-1.916	1.93517
Q24253	-0.083	0.688267
P08111	2.399	1.06449
Q9V5C6	-3.171	2.87615
Q9VJ43	2.643	3.40894
Q0KIE6	-4.293	2.90309
A8JNJ6	3.518	0.856111
E2QD63	3.516	3.20761
Q9VVU1	1.094	2.13608
Q9VKZ8	-1.29	0.823533
Q9VD66	-2.308	3.55284
Q9VBX3	4.601	1.1134
Q9VP50	3.625	1.91542
Q9VIM0	-1.68	1.4912
P23128	1.93	2.34199
M9PBQ4	-0.642	0.816104
P52029	-0.771	1.13265
Q7JXZ2	-0.293	0.649868
E1JHT6	-2.626	1.7597
Q8IQW2	2.381	1.07048
Q9VYT3	-5.718	2.78252
P53034	3.265	3.20761
Q9W2H8	0.552	1.05458
P19889	7.578	4.69897
P09052	0.171	0.565399
Q23997	0.154	0.659576
Q9V6U8	-0.646	0.85555
Q9VCI0	0.842	1.23292
Q9VPL0	2.756	2.3851
P98163	-0.142	0.61459
E1JGN7	2.806	3.02687
P52295	-2.9	3.42022
Q9VVK1	1.562	1.97306
Q9VKK1	3.223	4.22185
Q9VNF5	4.055	3.49485
O16797	1.118	0.999696
Q9VDC2	1.419	0.872215
Q9W0B8	6.226	1.84894
Q9VZS5	1.684	1.86806
Q9V431	1.154	1.69854
Q9VB10	2.992	4.52288
Q0E924	9.344	5
Q9W253	1.239	2.12784
Q9VNA5	-0.204	0.614787
Q7K511	-3.776	3.48149
Q7K4Q5	-1.955	1.31408
Q9VA18	2.394	2.66555
Q961D9	0.972	0.769372
P55162	-3.411	1.57073
P17336	-0.905	0.713993
Q9VF83	-2.796	3.52288
P13709	1.14	2.00349
Q9W555	-6.059	3.20066
Q8SXF0	2.793	3.25964
A0A0B4LGB0	-1.37	2.266
A0A0B4K6T1	4.894	3.56864
A0A0B4LGW1	4.2	4.09691
Q9VN93	2.179	1.60942
Q9VH72	-3.989	3.10237
Q5U117	0.255	0.603609
Q9W541	-3.49	1.95546
Q9W2G8	3.309	3.02687
Q6IDF5	2.428	2.53165
Q9V3F8	0.235	0.516969
Q9VXE5	-0.816	0.952025
Q9VUK8	-0.977	0.805513
Q9VQ61	2.275	4.1549
Q8MT18	1.699	3.40894
P54353	-1.905	1.1666
Q9VW26	-0.068	0.672907
M9PGI3	-1.272	1.07196
X2JEL4	1.006	1.76802
Q9VRP4	1.042	0.733957
P17704	5.283	3.25181
Q9VSA3	2.034	3.85387
Q9VTZ6	-0.892	0.89201
P40304	-1.208	0.861287
P24785	-2.943	2.19654
Q960D4	-3.921	3.76955
Q9VRP3	-4.756	3.92082
A0A0B4K6W2	-1.201	1.45805
Q9VN50	-1.377	0.586885
M9PBX0	-0.508	0.845698
Q0E9B6	6.477	4.1549
O18373	-2.211	1.28042
A0A023GQA5	-0.9	2.07727
M9PBL3	-1.621	3.04576
P02572	-0.919	1.02673
X2JDP6	1.851	2.51428
A0A0B4KET0	-1.639	1.75473
A0A0B4LG52	7.138	4.1549
Q9VHA8	0.414	0.545125
Q0KIA8	2.279	1.4912
E1JHA6	-0.288	0.862899
O01367	3.339	2.37675
Q9VVW7	0.407	0.918005
Q9VBH8	2.622	1.8986
Q94546	0.583	0.723331
P91926	-0.102	0.515971
Q8I725	-0.989	1.50626
Q9VIF2	-0.149	0.684072
M9PDS8	-2.548	1.25407
Q9VCW6	-5.878	4.04576
A0A0B4LEV2	1.381	1.86806
Q9W457	2.1	2.90309
Q9W002	-1.889	3.07058
A4V3J6	-0.844	0.952025
A0AQH0	-1.139	1.31372
Q9VI56	0.07	0.56986
Q9VKV4	-0.671	0.919698
Q9VP57	4.404	2.80967
Q9VY31	0.023	0.533429
Q9V406	-0.24	0.545125
Q9VTP4	4.454	2.06148
Q9VA63	0.931	1.27597
Q9VCU5	0.415	0.547079
M9PF16	-0.639	1.17711
A0A4P7VJW3	0.16	0.59093
Q9VAG9	-1.29	1.19206
Q9W2E7	2.319	3.02687
Q24297	-2.921	3.85387
Q7K127	-0.991	1.67965
Q9VST4	-2.198	0.74043
Q9VA69	1.031	1.09691
A0A0B4K5Z8	0.432	0.741291
Q9VUY4	-0.048	0.534379
Q24276	-1.184	0.841035
Q9VSW2	-0.615	1.13001
P10987	-3.083	2.68825
M9PJN8	0.362	0.89201
Q9VM33	1.742	2.70333
Q8IPB1	-1.224	1.92702
Q94517	-1.023	0.909213
Q9VU23	1.197	1.25579
P18486	-2.756	0.909178
Q9VMC3	-0.723	0.954012
Q7K9H6	-1.012	0.942867
Q86BY9	0.511	0.781832
Q9W1R3	0.402	0.823417
Q24044	1.286	1.48043
Q9V3E7	0.339	0.705291
Q7JYK2	-1.68	1.64054
Q9VSC1	-0.116	0.549335
Q9VJ21	-2.69	2.5784
Q9U3W6	2.294	3.48149
Q9VPI8	-0.069	0.552346
Q9VHF2	-0.176	0.696782
Q7K1W5	2.755	4.52288
A0A0B4LGB7	-0.417	0.580441
Q9VZ55	1.418	0.899698
M9NFI2	-0.178	0.559233
Q86P06	0.487	0.88409
M9PBU2	1.133	0.998829
A1ZBS3	0.027	0.520036
P49846	-2.017	3.14874
E2QCZ3	0.579	0.831679
F3YDF1	-1.102	0.787227
A0A0B4K7N9	-0.4	0.805319
P40807	0.244	0.62788
Q9VNV2	1.236	1.04866
M9PEB3	0.509	0.752641
Q7JN06	0.758	0.976418
M9PEB7	1.798	2.20761
Q9VXJ7	1.822	2.12668
Q9VCD1	-4.035	3.55284
O97183	1.842	1.55006
Q9VKU4	-0.313	0.703949
