## Supplementary_Table_S15_Volcano_P29P30_Scm for "Functional dissection of *Drosophila Myc cis*-regulatory modules (Myc-CRMs) reveals developmentally active DNA-protein interactions"

### Sheet: C3C1
ProteinID	Log2(P29P30/Scm)	MinusLog10(qValue)
Q7K519	-2.204	2.10127
Q95RJ9	-0.826	1.20454
Q9VYQ8	-0.989	1.2119
Q9VXQ5	0.419	1.20537
P26270	-0.136	0.711796
A1ZAA5	-0.98	1.56751
Q8SYG2	-1.077	1.34872
A0A0B4KGX1	-1.932	1.48267
Q9VKY3	-2.336	3.60206
Q7KUB3	-0.315	0.831974
Q9VMY9	-2.108	1.72538
M9PB90	-3.573	3.16749
Q9VQE0	-1.776	3.04096
Q9VFQ9	-3.662	3.18709
O02195	1.421	1.83327
Q9VSL8	0.861	1.22236
Q9VN21	1.347	2.01592
E1JHV7	3.747	3.11919
Q9U9Q4	-0.93	1.07289
X2JE06	-0.844	0.935879
M9PF46	-4.035	4.09691
Q9V4C8	-1.283	0.773091
Q7JVI3	0.667	1.0473
Q9VRX7	1.046	1.11634
Q9VNF3	1.336	1.0715
Q9VJD1	0.837	1.87192
A0A0B4K6V8	-0.448	0.991272
Q9VAL7	-0.98	1.22432
Q8SX76	0.128	0.743763
Q29R09	-0.694	1.36391
A0A0B4K7Z5	-2.366	2.84164
Q7KN90	-0.602	0.919518
A4V0U4	-1.676	3.25964
Q9XZJ4	-2.708	4.69897
Q9VPU4	-0.267	0.833777
Q7JVI6	-1.056	1.57938
Q9VMB9	1.673	1.95156
Q9V3G7	-1.599	2.15802
Q9VFF0	-1.231	2.84466
Q9VUC1	1.639	2.86646
Q9VKB2	-0.211	0.808214
A4UZZ4	2.147	4.30103
E1JJ73	0.761	1.22849
P11147	3.453	5
Q95RA9	-3.293	3.85387
M9PC99	-0.007	0.781359
Q9VW54	-1.047	1.71242
A0A0B4LFX0	0.712	0.874519
Q9W384	3.9	2.74473
Q9VR62	-2.329	2.4698
A0A0B4KFE9	1.652	1.59791
P41374	2.021	2.46597
Q9VIW7	-1.466	1.51074
Q9V434	3.481	4.1549
Q9V3J4	-2.077	3.18709
Q9VZW7	-1.181	1.33022
Q7K4B2	-0.655	1.03905
Q9W1G7	-1.155	2.29243
Q9VD00	0.231	0.776063
Q9V9K7	3.984	4.09691
Q9VH76	-0.889	0.866653
Q8SXQ1	1.019	2.37882
Q9VV60	-3.184	4.69897
Q9VG04	-4.059	4.69897
P21914	3.389	2.95468
Q9Y105	-0.214	0.823417
Q24179	1.811	2.49621
Q9VM14	0.698	0.913213
Q8MRM0	1.136	1.14923
Q9VSI1	1.111	2.46344
Q8IQH0	0.414	0.868445
M9MRD0	-6.059	4.39794
Q9VYY3	-1.466	2.20343
Q9VCY3	-0.286	0.823012
Q0E8E2	1.407	2.96257
A0A0B4LJ12	3.619	4.22185
Q7KUB1	-0.293	0.969765
Q9V3Z4	-1.311	1.734
O62621	0.135	0.792851
Q9W4P4	1.126	1.18184
Q9GYU8	1.968	2.53611
Q9W2X6	-2.411	1.13036
Q9VL00	-3.279	2.76955
M9NF14	-4.474	3.88606
P22979	0.56	1.01417
X2J4N6	-2.796	4.69897
X2JEX8	0.296	1.03105
P48809	2.136	3.74473
Q9VQR2	-0.434	0.963331
P52034	2.588	3.42022
Q9VEJ0	-1.63	3.39794
Q03043	0.975	0.936704
Q9W1N3	3.428	1.34486
A1YK02	0.41	0.753083
A0A0B4K7J2	3.639	4
Q9VV89	1.474	0.949659
X2JGB3	1.65	1.29039
Q9W1H8	2.865	4.39794
P41043	-1.162	1.38426
P48149	1.249	2.48812
A0A0B4K859	0.448	0.739595
Q9GU68	-1.9	2.40671
P48592	-1.816	2.42481
Q8T3L6	-2.191	2.81248
Q9VWA1	3.605	2.78252
Q9V998	-0.571	1.0934
Q9VEG6	0.393	0.944354
P08928	5.05	3.20761
O46050	-1.083	0.962653
Q9W4X7	-3.816	2.73283
Q8IPB9	-4.108	3.11919
A0A0B4LEK8	-4.293	3.02687
Q9W0P5	-0.966	0.88081
P49735	-1.548	3.0655
E1JI40	-0.12	0.707966
Q9W517	-1.344	1.64859
Q9I7K6	4.956	3.3279
Q9VN25	-2.351	1.55658
X2JF59	-3.047	4.30103
P45594	-6.265	4.39794
Q9VHL2	-0.911	2.20343
O46098	1.35	1.07691
Q7KN61	-3.442	3.31876
Q8IP52	2.408	2.50031
O18413	4.049	5
P55828	-2.548	3.04576
A4V391	3.341	5
Q27268	-2.041	3.42022
P29844	-1.591	3.60206
P23572	-0.93	1.11674
Q9W1Y1	-4.644	4.39794
Q9VKQ3	1.038	1.67634
O18335	-3.198	3.14267
M9NF33	-3.381	2.70997
Q9VMH2	-2.506	1.5499
Q8IPK8	3.439	4.39794
M9PBW0	-3.54	2.56864
Q9VHI8	0.69	1.27124
A1Z9E3	1.895	3.88606
C6SUW3	-3.523	5
P18053	-3.878	4.1549
Q03427	4.397	4.09691
Q9VSR7	-0.806	1.82944
Q7JZD3	3.052	2.82681
Q9VSC3	2.774	2.61439
Q8IRH0	-1.486	2.85387
Q94901	0.383	0.88867
Q9XYU0	5.243	3.85387
Q86BR8	0.906	1.23314
Q0E8X8	-2.9	1.56751
Q9VTU4	-3.083	4
P38979	-1.727	3.18046
Q0E8X7	-1.842	1.59705
Q8MT58	0.561	1.02292
Q9Y112	-5.506	3.34679
Q05825	0.045	0.702546
Q9VJ80	3.235	2.5544
Q9VCA5	-2.889	4.1549
Q9VZU4	0.794	0.975432
Q7K3J0	-0.786	2.0846
A8DZ29	-2.083	3.61979
Q4V5H1	-3.336	2.32883
Q8IP94	3.466	2.6216
Q9VUL1	-0.742	1.20544
Q9VHB5	-0.472	1.09178
O77477	1.112	1.83505
Q9VZV5	-2.388	1.89997
Q9V436	-1.322	1.22556
Q9VIQ8	-0.855	1.1696
A0A0B4KHB2	1.204	2.02182
Q9VE80	2.856	2.70553
Q24298	-1.482	1.75548
Q9VSL0	0.46	0.869634
Q8SXC2	-1.272	1.20461
Q9V4S8	-2.127	3.67778
M9PEU5	0.853	1.45593
Q9VPB3	-1.756	3.39794
P02574	0.12	0.712713
P45888	-0.676	1.23314
P12370	2.924	0.840192
Q9VVJ7	0.212	0.757657
Q9XYZ5	-1.857	0.929962
E1JHQ1	-0.144	0.808214
O01382	-0.997	1.79915
Q9VCH5	6.021	5
Q86BQ4	-4.133	3.5376
Q9VBP9	0.7	0.906508
M9PGG8	1.614	1.22091
Q9VXP4	0.542	1.04001
X2JC31	-1.293	1.31587
P48810	5.497	4.69897
Q9VVW8	0.789	1.58939
Q7K012	1.02	1.44129
O97477	1.022	0.990974
Q9VGS2	-2.515	3.284
P54357	-1.486	1.71965
Q94920	-0.349	1.11278
Q7JXF5	-1.065	1.79534
Q9VFB5	0.689	1.0266
P07486	2.578	4.1549
Q9VDT5	2.123	3.02687
P29327	-1.234	1.50086
Q9VTZ4	1.37	2.21254
A0A0B4K6U6	1.527	0.74671
A4V303	2.881	4.22185
Q9VXI1	1.565	1.77057
A0A0B4LES3	-2.411	3.34679
Q9VB02	-1.561	1.6855
Q9VDV3	-0.366	0.902847
P25171	0.667	1.27992
Q9VF85	0.244	0.851212
Q9VJ86	0.12	0.788399
P54397	-2.178	2.84164
Q9VBV5	0.728	1.02292
M9PI82	-0.761	0.842362
P45889	-1.162	2.03012
Q9VHB8	1.81	1.96377
Q9V455	-0.134	0.751487
Q9VVI2	3.303	3.05061
Q9V3E3	2.025	2.70774
O62602	-0.154	0.808717
Q9V3T9	5.546	4.69897
Q9VKW3	-0.022	0.756838
Q9VHE4	-1.806	2.1512
A0A0B4LGL2	-2.127	1.96658
Q9V677	-3.211	2.15181
Q9W0S7	0.204	0.852107
Q9VC48	-0.523	0.771574
Q9XZ29	-1.248	1.57219
Q9VC18	-0.06	0.69167
Q95RV5	-4.108	2.68825
Q86PD3	-2.366	4.09691
Q7JWF1	1.167	2.55752
Q7JRC0	2.493	2.97469
P29613	-3.737	3.76955
P06606	-0.468	1.26138
P48588	-3.523	2.20204
A1Z9M5	-0.167	0.782674
Q9V405	0.222	0.892451
M9PGV6	1.071	1.83239
Q9VE09	-0.144	0.712713
Q9VQ62	-1.742	1.69122
Q9V3V6	0.573	1.45593
Q7KQM6	-1.123	1.15877
O46067	-2.523	4.39794
Q9W0M7	-0.613	0.991272
Q7KVX1	1.267	2.96257
Q9VZY0	-0.667	0.963331
Q8T060	1.509	2.8729
Q9U9Q1	1.089	1.34113
D1FYT3	3.098	1.42274
P25843	-5.158	4.52288
Q9VM58	4.686	3.72125
Q9VVU2	-1.462	1.94615
A1ZBJ2	-0.318	0.863026
Q01637	0.745	1.292
Q9VTF9	1.656	1.37716
Q9VJI7	2.206	3.23657
Q9V470	1.149	1.27189
Q9VE52	0.385	0.921797
Q9VWV6	-3.265	2.71897
A0A0B4KHL2	2.152	2.15614
Q7JR58	0.807	1.91257
Q9VWS2	1.203	2.25806
Q9VW59	-4.211	3.0655
Q9VKD3	4.589	5
Q9VLB7	-1.905	2.97469
Q9VKI8	-1.704	3.20761
Q9VG38	-0.626	0.831974
Q9VC93	1.207	1.68761
Q9V3U6	1.54	3.25964
Q9VTY6	-2.806	1.56304
Q9VYM9	4	5
Q0KHZ6	4.762	5
A1ZAB5	1.331	1.23755
Q9VYW4	0.253	0.765888
Q7K4N3	0.31	1.15739
Q9VJC7	0.038	0.702546
Q7JZF5	0.084	0.702546
A0A0B4LHL7	-0.927	1.55768
Q9VXE8	-1.847	3.12494
X2JFG0	-3.608	1.68761
Q9VGR2	-0.478	1.01782
Q9VDS7	3.396	3.31876
Q9VCN6	-2.396	1.65541
Q7K3P0	-1.358	0.852107
Q8IMX4	0.928	0.925147
Q9VDT1	2.415	3.76955
Q9VXN4	1.305	1.57219
O18404	-0.701	1.65541
Q9VSD6	-3.381	4.1549
Q9VAX8	-2.265	3.40894
P29746	-1.544	0.886658
P29845	0.736	1.62617
Q9VMI3	5.129	4.1549
Q07327	2.842	1.11278
Q7KNS3	2.631	4.1549
P08570	0.606	1.25524
Q9VPY2	-1.723	3.52288
Q8IPE8	5.345	5
P55035	5.766	5
Q9NJH0	0.188	0.834103
P05205	2.561	2.28651
P92177	-2.523	2.07366
Q9VM22	-0.644	1.04446
Q94523	-3.158	5
Q8SXM8	4.03	3.40894
Q8SXU3	0.938	1.13413
Q86B44	3.317	1.45247
Q9V466	-2.204	1.24185
Q9VEP6	-6.966	5
Q9VJG0	-1.162	1.08444
P33438	-0.122	0.71593
O77277	2.304	3.05061
P17210	3.642	2.70333
Q9I7T7	0.622	0.898459
P08736	2.109	3.95861
Q9VHN7	0.519	1.33913
A4V1N8	3.158	2.92812
Q9V521	-1.857	1.13036
A1Z9A8	1.468	2.5867
Q9VXZ8	0.286	0.933339
Q9VND8	-0.793	1.79915
B5RIM9	-2.238	2.68403
Q9W1N4	-0.496	0.961261
Q9VMJ7	1.805	1.67634
Q9VLC5	-0.49	1.292
O44437	-0.327	0.793363
A0A0B4LFL3	1.65	1.88107
O76464	-3.351	3.05061
O97102	-0.957	0.923942
Q7K148	-1.108	2.39041
Q9VEN9	0.353	0.673623
Q9VY87	2.847	2.46344
Q9VID7	0.957	0.827747
X2JB48	-0.178	0.704037
P56538	-0.786	1.19935
Q9VYG8	-2.474	2.27572
P80455	-1.718	1.84955
Q95RI2	-3.308	2.33536
Q9VW68	2.526	4.09691
B5RJQ0	1.223	1.1747
Q53ZT0	1.65	0.837585
Q9W392	0.222	0.889983
Q7KMM4	0.687	0.730347
Q24050	-0.054	0.682626
A1Z6L9	1.014	2.5867
Q0E9E2	1.374	2.73755
O17452	-2.458	3.52288
P35421	-3.023	2.89963
Q9W2X5	5.205	5
O77410	-2.238	3.05061
Q9XZ61	-0.364	1.12685
Q9W2K8	3.825	2.14691
P13496	-0.519	1.07171
Q8T8R1	4.12	2.45967
Q9VZU7	-1.776	2.86646
P00334	-4.265	5
F0JAI1	-1.47	1.67634
Q8SY69	-1.747	1.79915
Q9VKX2	-3.279	4.52288
Q8SYP9	0.424	0.958094
P46824	-1.329	2.72354
Q9XZ06	3.59	3.56864
Q9VBG6	-2.531	2.86646
P46415	-0.252	0.938623
Q9VSF4	0.017	0.669972
Q9VT75	1.326	1.45247
Q9V9V0	0.122	0.738428
Q9VXW4	-2.977	4
P46863	1.929	1.39653
P98159	3.729	1.58956
O97365	0.513	0.873057
Q9VPH2	1.329	0.874356
Q9VFB2	2.05	3.19382
O76752	-1.29	1.12188
Q9V9Q4	-4.411	4.09691
Q9VQL1	4.265	4.39794
Q09332	2.452	3.82391
Q01604	1.147	2.48017
Q9NHD5	3.739	1.70049
X2J5E8	0.561	1.09018
Q9W0A8	-0.9	1.83594
Q7KLG8	0.227	0.764648
Q9VWG3	3.852	3.60206
Q9VVI0	-0.876	0.866653
P28668	2.031	3.82391
Q7K0L4	-1.613	2.46344
Q9VM18	2.78	2.92812
Q9I7S8	0.983	1.73236
Q9VP16	2.099	1.80134
P36872	0.374	0.811493
Q9VGZ3	-1.718	3.26761
Q9V463	1.149	1.09076
Q9VRV8	-0.606	0.940815
P54611	-1.657	3.07058
Q24560	0.399	0.935879
Q9W3V1	0.081	0.687653
Q9VF03	1.364	0.948693
Q9V9X4	0.12	0.743763
Q7KN75	-0.127	0.766015
Q9W4M8	-1.96	1.6052
P02517	1.493	3.01773
P54399	-2.3	3.0655
Q9V3N5	-0.664	1.09076
Q9VH81	-0.016	0.672989
A8E6L6	1.672	1.53506
A1Z877	-1.704	1.48905
Q9W425	-2.943	2.24565
Q9V9T9	3.312	1.70049
Q9XYN7	-8.381	3.95861
A1ZB29	2.027	1.6052
O02649	0.649	1.37706
Q9VWI2	2.745	2.57187
Q9V9X7	-0.317	0.819329
M9PBZ9	0.225	0.787519
Q9VXE0	-1.283	2.75449
N0D8I3	-0.068	0.68154
Q7K1S1	0.01	0.664743
Q94522	5.493	5
Q7KTH8	1.03	1.24795
Q9VHT2	-0.986	0.672989
P15215	2.222	3.36653
Q7KUA4	-1.114	1.0934
Q95RE4	0.021	0.784125
Q9VL67	0.126	0.753083
Q9VGW6	0.604	1.35037
Q02748	-2.599	4.52288
Q7JQT9	0.712	0.951209
Q9VE98	1.005	1.95821
A8JNP2	0.455	1.34294
Q9VZ64	0.179	0.787519
Q9VNX4	1.537	3.35655
Q9VDZ7	1.214	1.6855
Q9VRN0	0.713	1.11674
Q8IPP8	0.991	1.959
Q9W1X4	2.458	1.94044
X2J4W8	-0.508	1.02214
Q9VSS1	-1.657	0.996066
Q7JXC4	-2.152	2.92812
Q7KLW9	0.829	0.794579
Q9VIE7	1.751	3.18709
Q9VWH4	2.15	4.09691
Q95029	1.225	2.72584
P20432	-2.482	3.76955
M9PB84	1.009	0.824836
Q9VU35	4.168	4.39794
Q9VAC1	1.551	3.25964
Q9VWT1	1.215	2.34008
Q9VMQ9	-1.231	1.4908
Q0E993	1.609	2.10073
Q9W347	-0.593	0.861824
Q9TVM2	-3.458	4.69897
A4V0N4	-1.916	3.46852
Q7KN62	-1.265	2.72125
Q9VLM8	1.873	3.14874
Q7KKI0	-1.396	2.90658
Q9VXK0	0.462	0.941536
Q9W5R5	-0.742	0.866653
Q9VGW7	-4.184	3.24413
Q94511	2.149	4
Q7KUT2	-0.55	0.700885
Q9W2N0	-3.591	3.60206
A4V4A5	6.175	5
P48591	7.852	3.95861
Q3YMU0	-0.602	0.814486
Q9V3P3	-3.878	4.22185
Q9W2F4	-2.315	1.83773
Q9VAY2	2.4	3.25964
Q24323	5.138	3.92082
A4V4A1	2.216	3.65758
X2JB25	-0.198	0.823996
Q9VUJ1	-5.573	3.74473
Q7K0E6	2.709	1.87095
Q9VTC1	11.08	5
Q8T6I0	1.411	1.86742
Q8MSC4	-2.466	1.83624
Q9W4M9	0.408	0.966898
A0A0B4KGN2	2.583	2.64589
P25007	-5.211	5
P32392	0.094	0.685248
Q9VZE4	4.302	3.42022
Q9W5W8	-1.158	2.07366
Q9W127	0.349	0.96397
Q9VRL1	-1.842	3.37675
Q7K3D4	-0.811	0.739595
Q9VPN5	-1.37	1.70908
Q9VM45	3.512	3.69897
Q9VHC7	2.988	4.09691
Q9W0L7	1.149	1.11674
A1Z934	-1.165	2.35556
Q9VZR6	1.294	1.58021
Q9V3H2	-2.699	3.16749
Q9V595	2.116	4
Q95RI5	-1.569	3.12494
C8VV14	-3.458	3.60206
Q9W552	-5.158	1.34294
Q5U0X8	-0.134	0.739714
A1ZBF1	2.034	2.72125
Q9W1F7	2.461	2.81531
Q9VHN4	-5.573	3.95861
Q7K5K3	1.466	3.17393
Q9VXF9	-2.396	3.17393
Q9VL68	-0.136	0.724643
P35381	2.75	4.52288
Q9VL18	1.456	1.78835
A8DY81	0.569	0.908087
Q7KN94	1.295	2.77989
Q7KRU0	1.782	2.18376
B7Z0E2	-0.651	1.18184
Q9W414	6.968	5
Q8SZ38	-2.826	3.56864
P06754	0.323	0.697951
C9QPE7	-0.12	0.697951
Q8SX57	-1.573	0.959833
A0A4D6K3W6	2.892	4.22185
Q9V3D4	-1.45	1.50349
Q9W1H5	-0.938	1.83239
Q9VS02	0.516	1.13106
P53501	2.16	3.72125
M9PFN1	-1.092	2.03386
E1JHR5	-0.482	1.22236
P29310	-0.139	0.74671
O02373	1.447	1.36371
Q27580	-3.351	4.69897
Q9VGP4	-3.083	2.24565
Q8IQZ7	-2.089	1.41965
P54351	3.028	3.61979
M9PG62	-0.776	0.854928
P54385	1.406	1.41657
A0A0B4JCW4	2.688	4.69897
Q9W4K0	-0.756	0.886926
P26686	-1.751	1.15441
P22769	-0.966	1.70137
Q7K2D2	1.186	1.18769
A0A0B4JD33	2.088	1.64245
Q9VVL8	-0.567	0.854866
P13060	-2.204	3.85387
P02518	0.853	2.07366
Q9VC06	6.438	5
Q9VIW3	-0.353	0.925696
M9PGB6	1.385	1.02896
Q9VIE8	5.768	5
Q9VJ10	0.63	0.941536
M9PD08	2.82	3.33724
Q86BM5	-1.515	1.21903
Q7KSE0	-1.569	1.34294
M9PED6	-7.966	2.23807
Q9VV72	0.615	0.833481
Q9W4Z9	0.01	0.780023
Q9W3C7	-0.199	0.712713
A0A4D6K4F6	2.412	4.39794
Q24317	-0.114	0.761628
P42284	1.147	0.895035
Q9VHS2	-4.966	2.72354
A1Z7J7	-1.415	1.58021
Q9W4U2	1.284	2.15428
A0A0B4LEY6	1.85	3.02228
Q4ABF0	3.587	5
Q9VFW4	-0.952	1.17102
Q9XZU1	-1.065	1.95429
P02515	0.681	0.947768
Q9VFC8	0.332	0.948462
E1JIZ5	0.474	0.90756
Q9VQ29	-1.276	1.78781
Q9W086	0.05	0.782779
A8JV22	-3.718	5
Q9VNZ3	-2.279	0.828449
Q9W3J5	1.024	1.56719
Q86BH2	2.75	1.07176
Q9VE85	1.508	1.09372
A4V134	-1.565	2.07109
Q8SWR8	-0.924	1.43593
Q9Y0Y5	0.218	0.752985
Q9VKC8	3.779	3.17393
Q9VV61	0.556	0.889983
Q9VVK7	4.714	3.11351
A1ZBE9	1.202	1.07289
Q9VJD4	-1.168	1.8671
P35128	-0.697	0.886926
Q24208	0.584	1.1696
Q9V3L6	-3.023	2.8041
Q9VV75	3.734	5
A0A0B4KGG9	-0.3	0.806152
P40301	-2.955	3.65758
Q9VHD3	2.898	3.61979
Q9VYV3	0.328	0.849489
M9PEY6	1.222	1.72102
Q0E9F9	-3.211	3.74473
Q7KVL7	-7.381	2.8962
M9PJK5	-4.644	2.7167
Q9VS62	3.676	3.63827
Q86BI3	-1.009	1.77263
Q9VJH2	3.504	2.84466
E2QCF1	4.153	2.63451
Q9VFE7	0.011	0.666734
Q0E8H9	3.204	3.34679
Q9VA73	0.898	1.25003
A0A0B4KEU5	2.971	4.22185
O62619	1.962	3.42022
Q9W328	1.924	3.82391
H5V8B8	-0.544	1.34113
Q9VM12	1.611	1.35932
Q9VQB4	-1.506	0.838183
Q9VFL5	0.736	1.00648
P91632	-2.238	2.92082
Q9VHS8	-0.916	1.10336
Q9VHP0	-0.941	1.1696
Q9VEB1	0.157	0.752985
Q9VUX1	-0.077	0.713409
Q9VY91	4.633	3.25964
A0A0B4LGC0	2.655	4.52288
M9NEC0	1.414	1.90623
E1JHJ3	-0.759	0.866876
Q9W5E8	2.177	2.66756
Q8IP62	0.932	1.45506
O18388	-2.165	3.45593
Q960M4	-3.224	4.39794
Q9VZ20	1.075	0.908017
P05389	2.39	1.71806
P45437	-0.031	0.670561
Q8SX64	3.505	3.38722
Q9Y168	3.339	1.69122
E1JGL8	2.658	1.99055
Q7KW39	3.604	5
P06605	-0.48	1.23314
Q9VBU8	-1.077	1.59091
Q9V9S8	6.078	2.42597
Q8IRH6	3.475	4
Q7JVX3	-4.059	3.40894
P02843	1.271	2.85078
Q9VEP9	0.148	0.827747
Q9W3H4	-2.139	1.82944
Q9W247	-1.162	1.46878
Q5BIJ2	0.198	0.80294
P40797	0.338	0.915746
Q9VAN7	0.007	0.666533
M9NEL3	3.561	3.13668
M9PGK3	0.739	0.960348
Q8I0S9	1.722	1.20461
Q8SYL3	4.236	3.82391
Q8INH5	-3.506	4.39794
Q9VPX7	-2.498	3.10791
P40320	1.581	2.76955
Q7K485	1.797	3.25181
Q95T19	3.442	2.26761
Q9W3M7	0.492	0.753083
Q7KMP8	-3.211	2.82681
P40417	1.312	1.61961
Q9VYD9	-0.16	0.823967
O77430	0.81	1.86423
Q95RX5	2.186	3.33724
Q8T6B9	-4.012	3.85387
Q9W401	1.321	3.03621
P21187	8.028	5
Q9VVL7	2.572	4.69897
Q9VIH3	3.349	2.96658
Q7JX87	-0.373	0.889983
Q9VAY9	-0.44	0.808214
Q9V3P6	-3.095	2.76955
Q8SYG3	-2.786	3.82391
Q9VVM1	-0.26	0.751487
A0A0B4K7A6	3.294	1.0855
Q8MRI4	-0.349	0.831974
Q9W3X6	-4.442	5
P15364	-0.335	0.673623
Q9Y091	0.892	1.59024
Q9W2I2	-1.304	1.82944
Q9VN44	-3.047	3.40894
Q8IQF8	0.481	0.735229
P91938	-4.322	3.09691
E1JIJ5	-1.708	2.92082
Q94516	1.463	2.48149
Q9V345	-0.295	0.808717
Q9VGW9	2.099	2.06148
A0A0B4JCU8	-0.766	1.99055
M9PJN5	0.293	0.827747
Q04448	1.333	2.1152
A1ZAU2	-0.023	0.673623
Q9VTZ5	-0.342	0.991272
Q9VG76	-0.3	0.806152
M9PE74	1.966	2.1209
Q7KMQ0	1.926	3.26761
A1ZAK8	2.802	2.75449
Q9VEY5	-0.362	0.712713
Q9I7D3	3.508	2.95468
Q9VU68	-0.347	1.06505
A1Z992	-2.139	2.08991
O46106	0.352	0.721544
Q9VKH6	3.097	2.68825
Q8MLP1	0.829	1.38426
Q9VGE9	1.938	2.55752
Q8IPS4	-0.778	0.920168
Q9W2U8	2.153	1.93107
A0A0B4K807	-1.322	1.19314
Q24572	-3.158	3.52288
Q9W3N9	1.826	3.18709
Q9VY45	-1.4	1.40241
Q8I0N3	3.262	3.02687
Q9VPX5	-1.776	2.08619
Q9VGH5	0.544	1.03269
Q9VEH0	1.878	1.58021
M9PFB5	-7.158	1.21738
P27619	3.622	4.39794
Q00174	-1.29	1.66535
Q8I7C3	0.095	0.704235
A0A4D6K557	-0.683	1.03452
Q8IRT7	1.701	2.36552
Q8MZI3	2.427	2.42366
M9NE01	-7.381	4.39794
A0A0B4JD02	0.05	0.729554
B7Z0R7	-0.989	1.44213
A0A0B4KGG5	1.277	1.39416
Q9VNR7	1.523	2.4908
Q9V461	0.912	1.95821
Q9VGC2	-2.133	3.58503
Q9VL71	0.753	1.22178
X2JAI4	-1.035	1.53775
Q9W058	6.049	5
Q7K3W2	-2.434	4.39794
Q9VSR5	2.901	3.48149
Q9VMC6	5.797	3.36653
Q9VBP6	1.632	3.3098
Q9NCC3	-1.761	1.67737
Q9XYZ9	-2.523	4.09691
Q9VAC4	-2.826	3.88606
P41572	0.71	0.83109
Q9VTU2	0.781	1.38753
Q9VK69	3.39	5
P12982	-1.3	1.56751
P41093	-1.657	2.40671
Q24311	-1.916	1.30181
O18640	-1.385	2.76955
A1ZBA9	-3.224	2.49621
A0A0B4LGQ1	-1.283	2.33161
Q8IMV6	0.758	0.986194
Q7KSM5	-2.012	3.46852
A4V441	1.388	2.84164
A0A0B4LGH1	0.28	0.827747
Q0KI98	2.671	1.02636
Q8SXR1	-0.952	1.43593
Q9VUY9	-1.105	2.2233
Q8T0N3	-1.065	1.93817
Q7K4H4	-2.796	3.20761
Q9W2D9	-1.204	1.74642
Q9VG69	-1.358	1.47405
Q9VAJ2	1.523	2.78516
Q9V6B9	-1.326	1.26392
Q9VXP3	-2.434	4.30103
A0A0B4LHS9	0.526	1.07376
Q9VBQ7	-1.617	1.72492
Q9VL70	4.792	5
M9NE68	1.911	1.62342
Q9VSL4	-0.974	1.47418
Q7K0A0	1.291	0.984976
Q9VVA4	1.733	2.32883
Q7KRI2	-2.671	2.43771
Q9VJ44	0.385	0.827747
Q9VFT4	3.039	2.49894
Q9VRJ4	2.584	1.83327
P17917	-2.662	4.22185
O01666	-1.573	2.28067
P11046	1.158	1.6855
Q7K581	-0.711	0.948307
O76513	-0.304	0.833481
Q8IMF8	0.648	0.921724
Q9VQR8	0.424	1.24268
Q0E8V7	1.261	1.02604
Q9VNE2	-1.573	1.46929
Q9VX36	-0.897	1.08991
A0A0B4K7V5	-4.035	2.73755
Q8MSW0	-2.12	3.48149
E1JJ68	-2.515	4.09691
Q95083	-6.506	4.1549
Q24253	0.434	0.808214
P08111	4.115	1.77109
Q9V5C6	-6.265	4.52288
Q9VJ43	-0.322	0.904831
Q0KIE6	0.406	0.936779
A8JNJ6	3.217	0.744052
E2QD63	6.996	5
Q9VVU1	1.037	2.25649
Q9VGP6	-0.803	1.12907
Q9VKZ8	-0.454	0.757508
Q9VD66	0.777	1.67448
Q9VBX3	2.846	0.88081
Q9VP50	3.832	2.20831
Q9VIM0	-3.293	3.11919
P23128	3.429	3.92082
P52029	-1.648	2.48149
Q7JXZ2	-2.442	2.72354
E1JHT6	-0.529	1.09076
Q8IQW2	2.159	1.24795
P53034	4.546	4.22185
Q9W2H8	-5.108	5
P19889	5.11	3.95861
P09052	1.352	1.49295
Q23997	-2.083	3.95861
Q9V6U8	-1.315	1.20565
Q9VPL0	1.991	1.94615
P98163	0.807	1.53581
E1JGN7	5.479	4.69897
P52295	-1.977	2.8041
Q9VVK1	-2.139	2.383
Q9VKK1	3.732	5
Q9VNF5	3.253	3.284
Q9VDC2	-0.811	1.52317
Q9W0B8	-0.498	0.7498
Q9VZS5	-0.355	0.824836
Q9V431	0.504	0.895615
Q9VB10	3.418	5
Q0E924	6.188	5
Q9W253	1.23	2.30016
Q9VNA5	-2.847	4.1549
Q7K511	-3.573	3.5376
Q9VA18	0.407	0.996109
Q961D9	2.574	1.5321
P17336	-2.573	1.2347
Q9VF83	-2.053	3.0655
P13709	1.776	3.16749
Q8IPQ2	0.498	0.96397
Q9W555	-4.966	2.91721
Q8SXF0	-0.214	0.781359
A0A0B4LGB0	-2.258	3.0655
A0A0B4K6T1	5.922	4.22185
A0A0B4LGW1	2.536	3.11919
Q9VN93	3.221	2.43533
Q9VH72	-2.653	2.6216
Q9VAJ4	-2.943	2.50031
Q9W541	-1.791	1.48373
Q9W2G8	-0.986	1.29714
Q6IDF5	0.914	1.29022
Q9V3F8	-0.905	1.16197
Q9VXE5	0.233	0.750386
Q9VUK8	1.946	0.827747
Q9VQ61	2.522	4.69897
Q8MT18	2.176	4.22185
Q9VW26	1.789	2.23433
X2JEL4	-0.276	0.894865
Q9VRP4	0.506	0.717967
P17704	-0.396	0.806319
O96676	-2.108	1.86967
Q9VSA3	2.693	4.69897
P40304	-4.059	1.96617
Q960D4	-0.4	0.874519
Q9VRP3	-6.059	4.22185
A0A0B4K6W2	-1.565	1.96377
Q9VN50	-3.718	1.38426
M9PBX0	-1.878	2.25806
E2QC70	-5.158	4.1549
Q0E9B6	4.51	3.58503
O18373	-3.816	2.4389
A0A023GQA5	-1.214	2.92082
M9PBL3	-0.908	2.07366
P02572	2.569	2.50031
X2JDP6	0.69	1.2186
Q9VHA8	1.168	0.833481
Q0KIA8	-0.366	1.10535
E1JHA6	2.282	4.22185
O01367	3.841	3.07572
Q9VVW7	0.842	1.46509
Q94546	-1.519	1.32901
P91926	-2.727	3.0655
Q8I725	-0.283	0.874519
Q9VIF2	0.29	0.908087
M9PDS8	-0.001	0.781648
A0A0B4LEV2	2.655	3.4437
Q9W457	2.743	3.74473
Q9W002	-0.921	1.85855
A4V3J6	5.656	4.69897
A0AQH0	-5.966	4.04576
Q9VI56	0.949	1.58704
Q9VKV4	-2.857	1.91542
Q9VP57	5.365	3.40894
Q9VY31	0.664	0.941536
Q9V406	1.112	0.859303
Q9VA63	-2.238	2.39577
E1JHY7	1.354	1.20052
Q9VCU5	-3.49	2.86328
A1Z9M2	1.132	1.53775
M9PF16	-0.806	1.39653
A0A4P7VJW3	2.637	2.90309
Q9W2E7	3	3.88606
Q24297	-2.806	4
Q7K127	-0.355	0.958844
Q9VST4	-0.735	0.827747
Q9VA69	2.5	2.6216
A0A0B4K5Z8	1.041	1.31695
Q9VUY4	-1.204	1.48162
P02283	-4.68	2.16368
Q24276	-0.892	0.851089
Q9VSW2	-1.123	2.05355
P10987	-0.955	1.17444
M9PJN8	1.836	3.36653
Q9VM33	-1.258	2.36856
Q8IPB1	0.166	0.774898
Q94517	-2.699	2.04096
Q9VU23	-0.963	1.28458
P18486	0.932	0.702546
Q9VMC3	-0.535	0.985858
Q7K9H6	0.429	0.833481
Q86BY9	-0.571	1.11674
Q9W1R3	-0.006	0.672989
Q9V3E7	-1.158	1.65326
Q9VZS3	0.518	1.04465
Q7JYK2	-1.056	1.0934
Q9VJ21	-2.165	2.48017
Q9U3W6	2.242	3.69897
Q9VPI8	-0.711	1.08693
Q9VHF2	-2.977	1.03128
Q9V3A8	-1.047	1.00648
Q7K1W5	3.397	5
Q7KK54	-1.431	1.86391
A0A0B4LGB7	1.775	1.62251
Q9VZ55	-0.761	0.865186
M9NFI2	0.943	0.886658
Q9W2P2	-0.402	1.02214
Q86P06	-1.494	1.7716
A1ZBS3	0.202	0.833481
P49846	-0.991	2
E2QCZ3	-0.08	0.69607
F3YDF1	-1.283	1.18742
A0A0B4K7N9	-0.009	0.69167
P40807	-0.488	0.934383
A0A0B4KF84	0.367	0.866653
Q7JN06	1.03	1.48267
M9PEB7	1.667	2.27737
Q9VXJ7	0.74	1.1638
Q9VCD1	-1.955	2.23359
Q9VKU4	-0.404	0.997661
Q9VKD6	1.634	1.36805
