## Supplementary_Table_S16_Volcano_P37P38_Scm for "Functional dissection of *Drosophila Myc cis*-regulatory modules (Myc-CRMs) reveals developmentally active DNA-protein interactions"

### Sheet: C6C1
ProteinID	Log2(P37P38/Scm)	MinusLog10(qValue)
Q7K519	-1.136	0.96393
Q95RJ9	-0.267	0.680582
Q9VYQ8	-2.932	2.19723
Q9VXQ5	0.552	1.28676
P26270	0.478	0.835617
A1ZAA5	-0.706	1.06454
Q8SYG2	-1.756	1.65463
A0A0B4KGX1	-0.844	0.926502
Q9VKY3	-1.552	2.46218
M9PB90	-0.55	0.868991
Q9VQE0	-1.826	2.91009
Q9VFQ9	-5.878	3.61979
O02195	1.024	1.36211
Q9VSL8	-0.236	0.704983
Q9VN21	2.285	2.96257
O17445	-2.114	2.39903
E1JHV7	3.453	2.82681
Q9U9Q4	-0.826	1.26336
X2JE06	-0.844	0.835617
M9PF46	-3.878	3.85387
Q9V4C8	-6.158	1.54592
Q7JVI3	0.801	1.03579
Q9VRX7	0.57	0.779369
Q9VNF3	1.01	1.00274
Q9VJD1	0.768	1.63023
A0A0B4K6V8	-0.599	0.970982
Q9VAL7	0.188	0.565559
Q8SX76	1.143	1.70575
Q29R09	0.977	1.61048
A0A0B4K7Z5	-1.873	2.38828
Q7KN90	-2.427	2.07417
A4V0U4	-1.248	2.52871
Q9XZJ4	-2.878	4.52288
Q9VPU4	-0.466	0.868606
Q7JVI6	-1.086	1.62434
Q9VMB9	0.827	1.04556
Q9V3G7	-1.811	2.66959
Q9VFF0	-0.803	1.88339
Q9VUC1	1.906	3.09151
Q9VKB2	-0.849	0.729717
A4UZZ4	1.98	4
E1JJ73	0.346	0.810566
P11147	3.548	5
Q95RA9	-2.258	2.95078
O61491	-1.152	1.45519
M9PC99	1.618	1.00419
Q9VW54	-0.504	0.883658
A0A0B4LFX0	2.159	1.07489
Q9W384	3.247	1.87517
Q9VR62	-1.862	1.58336
A0A0B4KFE9	1.253	1.13496
P41374	1.145	1.6258
Q9VIW7	-2.932	2.82681
A4V2B8	-4.238	2.30364
Q9V434	3.197	3.85387
Q9V3J4	-2.506	3.4318
Q9VZW7	-1.873	1.74788
Q7K4B2	-0.031	0.574368
Q9W1G7	-1.718	2.95468
Q9VD00	0.222	0.634213
Q9V9K7	3.898	4.04576
Q9VH76	-1.419	0.890388
Q9VDI1	0.292	0.64545
Q8SXQ1	1.001	2.19044
O76876	-0.924	1.45247
Q9VV60	-3.023	4.39794
Q9VG04	-3.966	4.1549
P21914	2.714	1.8573
Q9Y105	-0.199	0.667663
Q24179	1.392	1.92885
Q9VM14	-0.4	0.801921
Q7JWD3	-1.531	1.80827
Q8MRM0	-0.039	0.557442
Q9VSI1	0.928	2.00349
Q9XZ19	-0.46	0.683359
Q8IQH0	-0.715	0.773426
M9MRD0	-4.474	3.56864
Q9VYY3	-2.336	3.05552
Q0E8E2	1.374	2.78252
A0A0B4LJ12	4.051	4.39794
Q7KUB1	0.189	0.708032
Q9V3Z4	-1.857	2.04335
O62621	0.629	1.13407
Q9W4P4	-0.016	0.558997
Q9GYU8	1.627	2.05799
Q9W2X6	-0.06	0.705247
Q9VL00	-1.411	1.26003
M9NF14	-4.381	3.67778
P22979	-0.034	0.581881
X2J4N6	-2.573	4.52288
B7Z0P8	-2.582	2.12843
X2JEX8	0.131	0.700536
P48809	2.299	3.69897
Q9VQR2	-5.211	5
P52034	2.842	3.48149
Q9VEJ0	-1.635	3.21467
Q03043	1.027	0.835617
Q9W1N3	4.005	1.51599
A1YK02	0.941	0.725057
A0A0B4K7J2	2.946	3.37675
Q9VV89	0.91	0.835855
X2JGB3	2.927	2.03292
Q9W1H8	3.062	4.39794
P41043	-0.991	1.2579
P48149	0.936	1.78915
A0A0B4K859	-1.498	1.50906
Q9GU68	-1.68	2.44977
P48592	-2.286	2.76195
Q8T3L6	-2.012	2.55596
Q9VWA1	3.719	2.72816
Q9V998	-1.136	1.17737
Q9VEG6	0.577	1.08911
P08928	4.795	2.96257
O46050	-1.315	1.60223
Q9W4X7	-2.165	1.37903
Q8IPB9	-4.035	2.9431
A0A0B4LEK8	-4.108	2.37161
Q9W0P5	-1.279	1.26873
P49735	-2.388	3.92082
E1JI40	0.669	0.838932
Q9W517	-2.065	2.51286
Q9I7K6	-0.711	0.826202
Q9VA41	-0.304	0.673418
Q9VN25	-1.083	1.22388
X2JF59	-3.224	4.39794
P45594	-5.381	3.92082
Q9VHL2	-0.857	1.90658
O46098	1.515	1.01624
Q7KN61	-3.411	3.14874
Q8IP52	2.515	2.47237
O18413	3.42	4.69897
P55828	-0.309	0.678837
A4V391	3.18	4.52288
Q27268	-1.486	2.6216
P29844	-1.613	3.46852
P23572	-0.662	0.936929
Q9VKQ3	0.638	1.2074
M9PCQ1	-1.565	1.80465
O18335	-3.626	2.85699
M9NF33	0.805	0.839742
Q9VMH2	-1.718	1.28954
Q8IPK8	3.432	4.30103
M9PBW0	-2.756	2.07727
Q9VHI8	0.797	1.22315
A1Z9E3	1.424	3.03152
C6SUW3	-3.184	4.52288
P18053	-4.059	4.22185
Q03427	3.509	3.21467
Q9VSR7	-1.519	2.92082
Q7JZD3	3.423	2.96658
Q9VSC3	3.305	2.82681
Q8IRH0	-1.241	2.4023
Q94901	-0.326	0.68177
Q9W0S6	2.855	2.07366
Q9XYU0	4.832	3.48149
Q0E8X8	-1.837	0.881768
Q9VTU4	-2.943	3.21467
P38979	-1.894	3.22185
Q0E8X7	-1.582	1.19199
Q8MT58	-0.409	0.782411
Q9Y112	-4.966	3.40894
Q05825	0.214	0.810117
Q9VJ80	3.72	2.74232
Q9VCA5	-2.837	3.95861
Q9VZU4	0.478	0.723906
Q7K3J0	-0.793	1.98464
A8DZ29	-1.667	2.96257
Q9W1K4	0.358	0.767919
Q4V5H1	-2.336	1.93554
Q8IP94	4.922	3.45593
Q9VUL1	-1.548	1.33199
Q9VHB5	-0.749	1.54837
O77477	0.527	1.00467
Q9VZV5	-3.381	2.5867
Q9V436	-0.537	0.76642
Q9VIQ8	-0.699	0.954286
A0A0B4KHB2	0.665	1.15621
Q9VE80	1.988	1.7617
Q0E8G6	0.652	0.974162
Q24298	-1.095	1.16266
Q9VSL0	1.13	1.1523
Q8SXC2	0.374	0.934831
Q9VTW1	-4.411	2.8729
Q9V4S8	-2.083	3.50864
M9PEU5	0.877	1.41386
Q9VPB3	-1.676	3.1549
Q9W3C3	-4.381	2.66154
P02574	0.192	0.623222
P45888	-1.326	2.08672
P12370	2.05	0.706196
Q9VVJ7	-1.127	1.08677
Q9XYZ5	-4.878	1.40705
E1JHQ1	0.357	1.00683
O01382	-1.482	2.34008
Q9VCH5	5.369	5
Q9VBP9	0.052	0.568556
M9PGG8	1.191	0.974612
Q9VXP4	0.428	0.803962
X2JC31	-0.955	0.979929
P48810	5.919	4.52288
Q9VVW8	1.705	2.83268
Q7K012	1.284	1.57988
Q9VGS2	-6.506	4.52288
P54357	-1.685	1.99268
Q94920	-0.035	0.587053
Q9VVS4	1.069	1.4542
Q7JXF5	-0.504	1.07294
Q9VFB5	0.531	0.773426
P07486	2.205	3.63827
Q9VDT5	2.537	3.22185
P29327	-0.056	0.561869
Q9VTZ4	1.125	1.76624
A0A0B4K6U6	3.356	1.94962
A4V303	2.625	3.85387
Q9VXI1	1.805	1.86075
A0A0B4LES3	-2.662	3.40894
Q9V9U3	2.7	2.06854
Q9VB02	-2.708	2.45717
Q9VDV3	0.941	1.47677
P25171	1.075	1.48585
Q9VJ86	0.148	0.673418
P54397	-1.531	2.1107
Q9VBV5	1.309	1.49499
P45889	-0.472	1.02241
Q9VHB8	2.234	2.03763
Q9V455	-0.521	0.911226
Q9VVI2	2.628	2.48812
Q9V3E3	2.233	2.82681
O62602	-0.621	1.35232
Q9V3T9	5.437	4.52288
Q9VKW3	0.289	0.728949
A0A0B4LGL2	-0.806	1.12234
Q9V677	-1.671	1.3831
Q9W0S7	0.289	0.820506
Q9XZ29	-0.819	1.12825
Q9VC18	0.215	0.743884
Q95RV5	-2.127	1.83239
Q86PD3	-2.322	3.88606
Q7JWF1	0.518	1.21574
Q7JRC0	2.959	3.13077
P29613	-3.921	3.40894
P06606	-0.651	1.54577
P48588	-3.556	2.10182
A1Z9M5	0.709	0.917502
Q9V405	-0.163	0.6951
M9PGV6	0.651	1.1825
Q9VE09	1.572	1.57905
Q9VQ62	-1.515	1.39577
Q9V3V6	0.145	0.694305
Q7KQM6	-0.671	1.13496
O46067	-1.873	3.56864
Q9W0M7	-1.816	2.01502
Q7KVX1	1.404	3.01323
Q8T060	1.517	2.74232
D1FYT3	0.736	0.716134
P25843	-3.442	3.50864
Q9VM58	1.669	2.01412
A1ZBJ2	-0.136	0.671009
Q01637	1.526	2.13668
Q9VTF9	2.135	1.45026
Q9VJI7	2.218	3.11919
Q9V470	2.163	1.48083
P91929	1.42	1.05129
Q9VE52	0.444	0.820506
Q9VWV6	-3.878	2.91009
A0A0B4KHL2	3.313	2.8729
Q7JR58	0.884	1.8962
Q9VWS2	0.785	1.54592
Q9VW59	-4.381	3.19382
Q9VKD3	4.719	5
Q9VKI8	-1.127	2.18709
Q9VG38	-4.878	2.97469
Q8MKK1	0.006	0.629376
Q9VC93	1.008	1.27287
Q9V3U6	1.425	2.93554
Q9VYM9	3.657	4.52288
Q0KHZ6	5.072	5
A1ZAB5	1.528	1.25972
Q9VYW4	0.111	0.602077
Q7K4N3	-8.381	2.39362
Q9VJC7	-0.61	1.02177
Q7JZF5	0.325	0.716156
A0A0B4LHL7	-0.764	1.17464
Q9VXE8	-1.847	2.97881
X2JFG0		2.44249
Q9VGR2	0.664	1.26857
Q9VDS7	3.229	3.06048
Q8IMX4	0.94	0.629616
Q9VDT1	2.887	4
Q9VXN4	0.864	0.976254
O18404	-0.723	1.55956
Q9VSD6	-2.878	3.69897
Q9VHA1	-5.108	2.44249
Q9VAX8	-1.667	2.28819
P29746	-1.12	0.710433
P29845	0.774	1.55689
Q9VMI3	5.022	3.92082
Q07327	2.126	0.758678
Q7KNS3	3.05	4.39794
Q9VF89	-0.152	0.564841
P08570	-1.438	1.62033
P62152	0.084	0.592592
Q9VJ08	0.435	0.809808
Q9VPY2	-1.994	3.74473
Q9U915	1.496	1.76981
Q8IPE8	5.388	5
P55035	5.693	5
Q9NJH0	0.721	1.49635
P05205	1.868	1.8315
P92177	-1.519	1.64743
Q9VM22	-1.214	1.57349
Q94523	-2.766	4.52288
Q8SXM8	3.212	2.70333
Q8SXU3	-1.657	1.43973
Q86B44	0.803	0.643859
Q9V466	-1.626	0.837047
Q9VEP6	-7.966	5
Q9VJG0	-4.035	3.06048
P33438	-0.326	0.707146
O77277	2.314	2.91009
P17210	3.575	2.71897
Q9I7T7	-0.865	1.17737
P08736	2.042	3.69897
Q9VHN7	0.157	0.71397
A4V1N8	1.382	1.08597
Q9V521	-2.211	1.21954
C0HKA1	0.687	0.774613
A1Z9A8	1.809	2.92812
Q9VXZ8	-0.269	0.800794
Q9VND8	-0.798	1.71153
B5RIM9	-1.943	2.31515
Q9W1N4	-1.304	0.855675
Q9VMJ7	1.908	1.67654
Q9VLC5	-0.446	1.13478
A0A0B4LFL3	1.796	2.01909
O76464	-1.466	1.60467
O97102	-0.93	0.812423
Q7K148	-1.117	2.33255
Q9VEN9	-0.766	0.811916
Q9W2M4	-2.699	2.62342
Q9VY87	2.201	1.92738
Q9VID7	-2.053	0.710746
X2JB48	0.862	0.90756
P56538	-0.801	0.651092
Q9VYG8	-2.699	1.91614
P80455	-2.381	2.79048
Q95RI2	-3.351	2.57675
Q9VW68	2.794	4.22185
B5RJQ0	1.492	1.60801
Q53ZT0	-0.26	0.887261
Q9W392	0.141	0.691884
Q868Z9	-6.265	2.03763
Q9VHR5	-8.966	2.35952
Q7KMM4	-2.308	1.37253
Q24050	0.7	1.19464
A1Z6L9	0.952	2.35556
Q0E9E2	1.447	2.6925
O17452	-2.556	3.40894
P35421	-2.921	2.98297
Q9W2X5	4.787	4.52288
O77410	-1.826	2.42136
Q9XZ61	0.167	0.731797
Q9W2K8	2.377	1.36391
P13496	-0.413	0.931591
Q8T8R1	2.552	1.63695
M9PCE8	-1.392	1.57203
Q9VZU7	-2.041	3.08092
P00334	-3.184	4.52288
F0JAI1	-1.586	2.00833
Q8SY69	-0.989	1.17263
Q9VKX2	-3.238	3.92082
Q8SYP9	1.482	2.03716
P46824	-0.957	1.89825
Q9XZ06	2.941	2.96257
Q9VBG6	-2.224	2.767
Q9VSF4	0.558	0.880843
Q9VT75	0.112	0.595885
Q9V9V0	-9.966	4.22185
Q9VXW4	-2.482	3.37675
P46863	1.125	0.9426
P98159	3.654	1.53254
O97365	0.249	0.647875
Q9VPH2	4.551	1.13543
Q9VFB2	1.47	2.35262
Q9VQL1	4.764	4.52288
Q09332	2.407	3.60206
Q01604	1.323	2.61798
Q9NHD5	4.166	1.76296
X2J5E8	0.806	1.21574
Q9W0A8	-0.701	1.38468
Q7KLG8	0.88	1.19274
Q9VWG3	-0.494	0.859712
Q9VVI0	-0.5	0.667663
P28668	1.661	3.14874
Q7K0L4	-2.45	3.25964
Q9VM18	1.158	1.51314
X2JIQ5	-1.617	1.00192
Q9I7S8	1.462	2.24033
Q9VP16	2.257	1.94731
P36872	2.106	2.767
Q9VGZ3	-1.478	2.80967
Q9V463	-0.34	0.674525
Q9VRV8	-1.3	1.46017
P54611	-1.737	3.02228
Q24560	-0.218	0.71799
Q9VF03	-0.411	0.656276
Q9V9X4	-0.004	0.596776
Q7KN75	0.829	1.17548
Q9W4M8	1.037	1.04292
P02517	1.212	2.44612
P54399	-1.889	2.49621
P02299	0.023	0.562471
Q9V3N5	-0.472	0.80305
Q9VH81	-0.462	0.976871
A8E6L6	0.84	0.769091
A1Z877	-1.621	1.60625
Q9V9T9	3.805	1.7167
Q9XYN7	-2.531	1.63695
A1ZB29	1.969	1.25972
O02649	0.439	0.974612
Q9VWI2	3.165	2.72816
Q9V9X7	2.078	1.72033
M9PBZ9	-0.097	0.679293
Q9VXE0	-1.178	2.50446
N0D8I3	5.998	0.860593
Q7K1S1	1.687	0.739785
Q94522	5.529	5
Q7KTH8	0.569	0.829328
Q9VHT2	-2.089	0.798166
P15215	1.729	2.73518
Q7KUA4	-2.184	1.90693
Q95RE4	1.271	1.07002
Q9VL67	1.413	2.19518
Q9VGW6	1.923	2.05404
Q02748	-2.662	4.52288
Q9VE98	0.884	1.62033
A8JNP2	0.355	1.05081
Q9VZ64	-0.168	0.596639
Q9VNX4	1.462	3.09151
Q9VDZ7	1.311	1.63023
Q9VRN0	1.143	1.25547
Q8IPP8	0.318	0.945195
Q9VA37	-2.279	1.68027
Q9W1X4	1.992	1.47083
X2J4W8	-1.938	1.21574
Q9VTL1	0.623	0.623222
Q9VSS1	-2.582	1.17464
Q7JXC4	0.872	1.17347
Q7KLW9	1.3	0.774613
Q9VIE7	1.649	2.90658
A0A4D6K293	-0.55	0.90756
Q9VWH4	1.991	3.74473
Q95029	1.611	3.16115
P20432	-2.146	3.26761
Q9VU35	5.267	4.69897
Q9VAC1	1.649	3.22185
Q9VWT1	0.875	1.55721
Q9VMQ9	-2.095	1.88572
Q0E993	1.218	1.51956
Q9W347	-0.407	0.667663
Q9TVM2	-3.474	4.52288
A4V0N4	-2.366	3.82391
O76742	-0.908	1.11261
Q7KN62	-1.388	2.78252
Q9VLM8	1.708	2.79588
Q7KKI0	-1.204	2.45717
Q9VXK0	0.139	0.629616
Q9W5R5	-0.515	0.723906
Q9VGW7	-3.921	3.4437
Q94511	2.111	3.79588
Q7KUT2	0.849	0.994176
A4V4A5	6.266	5
P48591	5.248	3.09691
Q3YMU0	-1.781	1.60801
Q9V3P3	-3.857	4.22185
Q9W2F4	-1.657	1.33526
Q9VAY2	2.171	2.88273
Q24323	5.29	3.79588
A4V4A1	2.637	3.92082
X2JB25	-0.302	0.886324
Q7K0E6	3.369	2.26841
Q9VTC1	10.168	4.69897
Q8T6I0	1.301	1.62727
Q8MSC4	-2.224	1.77314
Q9W4M9	-0.344	0.813552
A0A0B4KGN2	1.449	1.4939
P25007	-5.108	5
P32392	1.44	2.27165
Q9VZE4	3.074	2.64016
Q9W5W8	-1.586	2.5867
Q9W127	0.222	0.810117
Q9VRL1	-1.766	3.20761
Q7K3D4	3.613	0.7536
Q9VPN5	-1.139	1.3831
Q9VG97	-4.506	3.38722
Q9VM45	-2.966	3.60206
Q9VHC7	0.499	0.956166
Q9W0L7	4.634	2.73518
A1Z934	-0.857	1.72561
Q9VZR6	1.369	1.54288
Q9V3H2	-2.053	2.09963
Q9V595	2.233	3.92082
Q95RI5	-1.29	2.5986
C8VV14	-2.966	2.90658
Q9W552	1.146	0.562471
A1ZBF1	1.041	1.48732
Q9W1F7	2.305	2.4908
Q9VHN4	-4.796	3.60206
Q7K5K3	1.661	3.29243
Q9VXF9	-2.344	2.98716
Q9VL68	0.76	0.860593
P35381	2.987	4.52288
Q9VYA0	-1.816	2.34294
Q9VL18	1.37	1.58855
A8DY81	0.19	0.667663
Q7KN94	1.235	2.55596
Q7KRU0	1.847	2.07727
B7Z0E2	0.16	0.646642
Q9W414	6.937	5
Q8SZ38	-2.329	2.8729
P06754	-1.756	1.52129
C9QPE7	-0.103	0.602077
Q8SX57	-1.333	0.877456
A0A4D6K3W6	3.502	4.52288
Q9V3D4	0.394	0.666654
Q9W1H5	-1.315	2.32975
Q9VS02	0.692	1.14746
P53501	1.418	2.64397
M9PFN1	-0.653	1.25586
E1JHR5	-0.13	0.667663
P29310	-1.009	1.56495
Q9VHX2	-1.478	1.23374
O02373	1.59	1.31876
Q27580	-2.826	4.30103
Q9VGP4	-5.878	2.47886
Q8IQZ7	-2.012	1.2736
P54351	3.088	3.40894
M9PG62	-1.362	1.36351
P54385	1.569	1.36211
A0A0B4JCW4	2.705	4.52288
Q9W4K0	-0.761	0.780677
P26686	-1.806	1.22673
P22769	-1.68	2.66154
A0A0B4JD33	1.261	1.1614
Q9VVL8	0.141	0.568556
P13060	-2	3.45593
P02518	1.058	2.38091
Q9VC06	6.154	5
Q9VIW3	-0.407	0.880942
M9PGB6	-0.037	0.56244
Q9VIE8	5.771	5
Q9VJ10	0.116	0.585662
M9PD08	2.256	2.7167
Q86BM5	-0.335	0.673418
Q7KSE0	-1.047	1.018
M9PED6	-3.198	1.84466
Q9VV72	2.004	1.23635
Q9W4Z9	-0.13	0.755723
Q9W3C7	-0.924	1.01251
A0A4D6K4F6	2.607	4.52288
Q24317	0.004	0.556956
P52304	1.158	0.974612
P42284	-1.29	0.950821
Q9VHS2	-5.442	3.26761
A1Z7J7	-0.358	0.683359
Q9W4U2	0.322	0.780677
A0A0B4LEY6	3.136	4.1549
Q4ABF0	3.717	5
Q9VFW4	0.038	0.582678
Q9XZU1	-1.644	2.66154
P02515	0.382	0.704521
Q9VFC8	-3.184	1.44928
Q9VQ29	-0.203	0.639463
A8JV22	-3.626	4.52288
Q9VNZ3	-3.293	0.991826
Q9W3J5	1.603	2.23582
Q86BH2	1.448	0.678381
Q9VE85	1.783	1.09615
A4V134	-0.16	0.713184
Q8SWR8	-0.852	1.50501
Q9Y0Y5	0.058	0.59941
Q9VKC8	3.477	2.90658
Q9VV61	0.273	0.580375
Q9VVK7	4.548	2.90658
A1ZBE9	1.542	1.17263
Q9VJD4	-1.635	2.27165
P35128	-0.494	0.667663
Q24208	0.508	0.904935
Q9V3L6	0.347	0.768581
Q9VV75	3.939	5
P40301	-2.796	3.31876
Q9VHD3	3.427	3.85387
M9PEY6	-0.624	0.899457
Q0E9F9	-2.889	3.30103
Q7KVL7	-7.381	2.75696
M9PJK5	-5.012	2.80967
Q9VS62	2.808	2.98716
Q86BI3	-1.068	1.72979
Q9VJH2	2.846	2.33255
E2QCF1	4.025	2.45223
Q9VFE7	7.172	1.06048
Q0E8H9	3.134	3.14874
Q9VA73	0.752	1.03801
A0A0B4KEU5	3.107	4.22185
O62619	2.011	3.29243
Q9W328	2.536	4.30103
H5V8B8	-0.5	1.19702
Q9VM12	0.857	0.93226
Q9VQB4	0.317	0.586851
A0A0B4KG56	1.215	1.13978
A0A0B4K700	-9.966	1.69572
Q9VFL5	1.656	1.54288
P91632	-2.165	2.71897
Q9VHS8	-0.98	1.13496
Q9VHP0	-0.839	1.00419
Q7JVK8	0.744	0.835617
Q9VEB1	0.161	0.608588
Q9VUX1	-0.468	0.889377
Q9VY91	4.929	3.22915
A0A0B4LGC0	1.88	3.56864
Q86BP1	-3.591	2.6925
M9NEC0	2.139	2.56864
E1JHJ3	1.521	0.832801
Q9VX77	1.955	1.67592
Q9W5E8	1.664	1.99568
Q8IP62	0.942	1.23725
O18388	-1.685	2.66959
Q960M4	-3.279	4.30103
M9PFR8	-0.377	1.11008
Q9W1B9	-6.506	4.22185
Q9VZ20	-1.63	0.791075
P05389	1.879	1.37253
P45437	-0.482	0.994176
Q8SX64	3.471	3.09691
Q9Y168	2.625	1.1614
E1JGL8	2.112	1.56352
Q7KW39	4.073	5
P06605	-0.476	1.15416
Q9VBU8	-1.766	2.28988
Q9V9S8	5.702	2.18509
Q8IRH6	2.978	3.48149
Q7JVX3	-3.9	3.21467
P02843	1.569	3.14874
Q9VEP9	0.699	1.66354
Q9W3H4	-1.366	1.22981
Q5BIJ2	-0.49	0.728182
P40797	-0.234	0.77679
Q9VAN7	-0.131	0.683359
M9NEL3	3.934	3.19382
M9PGK3	0.327	0.674525
Q8I0S9	2.662	1.54288
Q8SYL3	4.456	3.58503
Q8INH5	-3.012	3.92082
Q9VPX7	-2.095	2.6073
P40320	1.886	2.96257
Q7K485	1.715	2.9914
Q95T19	4.101	2.66959
Q9W3M7	0.05	0.594739
Q7KMP8	-2.035	1.6269
P40417	-0.028	0.60088
Q9VYD9	-0.082	0.60653
O77430	1.044	2.20343
Q95RX5	1.458	2.39903
Q8T6B9	-3.211	2.97881
Q9W401	1.554	3.20761
P21187	8.146	5
Q9VVL7	2.493	4.52288
Q9VIH3	3.426	2.96257
Q7JVK6	0.054	0.608218
Q7JX87	-2.653	2.85078
Q9VAY9	0.659	0.701999
Q9V3P6	-2.878	2.32606
Q8SYG3	-3.171	3.92082
A0A0B4K7A6	6.697	1.34477
Q8MRI4	-1.146	1.65463
A1ZB83	-3.608	2.58503
Q9W3X6	-5.265	5
P15364	-0.685	0.602703
Q9Y091	1.353	2.1107
Q9W2I2	-0.764	1.13496
Q9VN44	-2.211	2.68613
Q8IQF8	0.793	0.563201
P91938	-5.059	3.13077
E1JIJ5	-1.955	3.20066
Q94516	-0.379	0.989615
Q9V345	-0.855	1.23374
Q9VGW9	1.036	0.945195
A0A0B4JCU8	-1.801	3.65758
M9PJN5	-0.076	0.597739
Q04448	1.278	1.92885
A1ZAU2	0.346	0.760075
Q9VTZ5	0.472	1.01251
Q9VK19	-0.608	1.24941
M9PE74	0.44	0.607039
Q7KMQ0	2.068	3.27572
A1ZAK8	2.722	2.5867
B7YZK4	-3.279	1.018
Q9VEY5	1.353	0.594739
Q9I7D3	4.256	3.21467
Q9VU68	-0.852	1.86774
A1Z992	-3.506	3.09691
O96860	1.305	1.49512
O46106	1.246	1.19274
Q9VKH6	3.143	2.58503
Q8MLP1	1.302	1.65561
Q9VGE9	1.722	2.5867
Q8IPS4	1.824	1.18796
P15357	-7.381	1.28341
Q9W2U8	0.614	0.903785
A0A0B4K807	-2.204	1.5397
Q24572	-3.308	3.67778
Q9W3N9	1.84	3.01323
Q8I0N3	1.402	1.45519
Q9VPX5	-1.694	1.60695
Q9VR31	-1.184	0.994176
Q9VGH5	2.655	2.7167
Q9VEH0	1.053	0.899457
M9PFB5	-1.423	0.767919
P27619	4.295	4.52288
Q00174	-1.355	1.4939
Q8I7C3	0.438	0.755723
Q8IRT7	1.023	1.47083
Q8MZI3	1.668	1.35067
M9NE01	-6.796	4.1549
A0A0B4JD02	-1.286	2.52871
B7Z0R7	-0.548	0.886324
A0A0B4KGG5	0.667	0.837047
Q9VNR7	2.106	3.09151
Q9V461	1.406	2.64397
Q9VGC2	-1.911	3.18046
Q9VL71	0.825	1.29826
X2JAI4	-2.089	2.54061
Q9W058	5.804	5
Q7K3W2	-2.035	3.85387
Q9VSR5	2.872	3.29243
O18338	-1.083	1.00542
Q9VMC6	5.077	2.80967
Q9VBP6	1.896	3.48149
Q9NCC3	-0.839	0.976254
Q9XYZ9	-2.293	3.69897
Q9VAC4	-1.355	2.64397
P41572	-1.224	1.15739
Q9VK69	3.361	4.69897
P12982	-1.241	1.21574
P41093	-2.077	3.14874
Q24311	-1.47	1.018
O18640	-1.175	2.33255
A1ZBA9	-3.047	2.32698
A0A0B4LGQ1	-0.806	1.54577
Q8IMV6	-0.233	0.640677
Q7KSM5	-1.699	2.85699
A4V441	1.124	2.30103
Q0KI98	1.886	0.783729
Q8SXR1	-0.474	0.896846
Q9VUY9	-1.362	2.61261
Q24492	-1.578	1.22344
Q8T0N3	-1.847	2.84164
Q7K4H4	-2.388	2.72584
Q9W2D9	-0.669	1.02255
Q9VG69	0.163	0.594859
Q9VAJ2	1.53	2.71897
Q9V6B9	-1.344	1.17737
Q9VXP3	-2.322	4.09691
A0A0B4LHS9	0.811	1.45606
Q9VL70	4.492	5
M9NE68	1.372	1.1614
Q9VSL4	0.148	0.57125
Q7K0A0	0.5	0.667663
Q9VVA4	0.71	0.868991
Q7KRI2	-5.158	2.92082
Q9VJ44	1.1	1.17895
Q9VFT4	2.677	2.15428
Q9V3D0	-4.322	1.14176
Q9VRJ4	0.549	0.698514
P17917	-2.786	4.22185
O01666	-1.014	1.30268
P11046	1.321	1.63451
Q7K581	-0.884	1.00266
Q8IMF8	1.116	1.01435
Q9VQR8	0.877	2.05404
Q0E8V7	2.004	1.1614
Q9VNE2	-0.791	1.20894
Q9VX36	2.492	1.79615
A0A0B4K7V5	-1.653	1.0311
Q8MSW0	-1.519	2.65561
P39018	0.995	1.13496
E1JJ68	-1.873	3.21467
Q95083	-2.68	2.27084
Q24253	-0.119	0.707146
P08111	3.874	1.60067
Q9V5C6	-5.108	3.48149
Q9VJ43	-0.402	0.81065
Q0KIE6	-0.589	0.96393
A8JNJ6	5.021	1.11953
E2QD63	7.424	5
Q9VVU1	1.057	2.14267
Q9VGP6	-0.226	0.639463
Q9VKZ8	-0.542	0.667663
Q9VD66	0.569	1.22098
Q9VBX3	6.482	1.51442
Q9VP50	3.123	1.63023
Q9VIM0	-1.224	1.19464
P23128	4.062	4.1549
P52029	-1.014	1.59912
Q7JXZ2	-2.191	2.41794
E1JHT6	-0.488	0.77679
Q8IQW2	0.943	0.594517
P53034	4.088	3.85387
Q9W2H8	-6.506	5
P19889	6.027	4.30103
P09052	0.949	0.88399
Q23997	-1.771	3.40894
Q9V6U8	-1.105	0.995851
Q9VPL0	1.583	1.58519
P98163	0.726	1.17737
E1JGN7	5.107	4.52288
P52295	-1.621	2.39362
Q9VVK1	-1.366	1.573
Q9VKK1	3.48	4.52288
Q9VNF5	3.908	3.48149
Q9VDC2	0.407	0.640677
Q9W0B8	0.256	0.588852
Q9VZS5	0.463	0.829328
Q9V431	1.534	2.266
Q9VB10	4.036	5
Q0E924	6.902	5
Q9W253	0.888	1.67985
Q9VNA5	-2.756	3.95861
Q7K511	-2.582	2.91364
Q9VA18	0.079	0.671824
Q961D9	-0.446	0.66611
P55162	-3.308	1.59517
P17336	-3.308	2.27165
Q9VF83	-2.286	3.14874
P13709	1.518	2.66959
Q8IPQ2	1.062	1.27712
Q9W555	-5.059	2.90658
Q8SXF0	0.19	0.667663
A0A0B4LGB0	-0.776	1.28316
A0A0B4K6T1	5.791	4.04576
A0A0B4LGW1	2.233	2.83863
Q9VN93	2.841	2.07727
Q9VH72	-2.857	2.64397
Q9VAJ4	-2.506	2.17653
Q9W2G8	-2.776	2.58004
Q6IDF5	1.395	1.65639
Q9V3F8	-0.862	0.974612
Q9VXE5	-0.946	1.09082
Q9VUK8	-0.651	0.758678
Q9VQ61	2.539	4.52288
Q8MT18	2.186	4.1549
Q9VW26	2.019	2.34008
M9MS15	-5.322	2.57512
M9PGI3	-1.708	1.17809
X2JEL4	-0.344	0.803962
Q9VRP4	1.28	0.951519
P17704	-1.462	1.46017
Q9VSA3	2.454	4.52288
P40304	-5.442	3.21467
Q960D4	-0.546	0.877456
Q9VN50	-2.776	0.911864
M9PBX0	-2.059	2.28988
E2QC70	-5.322	4.09691
Q0E9B6	3.863	3.14874
A0A023GQA5	-1.08	2.58004
M9PBL3	-0.542	1.28325
P02572	1.7	1.47237
X2JDP6	1.372	2.12263
Q9VHA8	-4.54	1.15895
Q0KIA8	0.339	0.648648
E1JHA6	1.621	3.284
O01367	4.103	2.98297
Q9VVW7	1.265	1.71557
P61851	-1.168	0.958449
P91926	-2.49	2.72816
Q8I725	-0.531	1.06687
Q9VIF2	0.547	1.16266
M9PDS8	2.46	1.28266
A0A0B4LEV2	1.963	2.66154
Q9W457	2.787	3.58503
Q9W002	-1.47	2.66154
A4V3J6	5.397	4.52288
A0AQH0	-7.158	4.22185
Q9VI56	0.209	0.68177
Q9VKV4	-1.635	1.62306
A8JNW4	1.522	1.21954
Q9VP57	4.901	3.09151
Q9VY31	1.956	1.82275
Q9V406	2.668	1.1402
Q9VA63	-1.181	1.45026
E1JHY7	1.41	1.22592
Q9VCU5	-3.458	2.45223
A1Z9M2	1.149	1.52071
M9PF16	-0.87	1.17627
A0A4P7VJW3	1.509	1.86678
Q9W2E7	2.887	3.60206
Q24297	-1.811	2.93181
Q7K127	-0.013	0.608218
Q9VST4	-1.208	0.8706
Q9VA69	1.438	1.63023
A0A0B4K5Z8	0.718	0.965532
Q9VUY4	-1.218	1.38216
P02283	-4.608	2.03763
Q24276	-0.521	1.26003
Q9VSW2	-0.715	1.44745
P10987	-1.381	1.44745
M9PJN8	1.523	2.79588
Q9VM33	-0.155	0.683694
Q9VLU0	0.145	0.60653
Q8IPB1	-1.498	2.55909
Q94517	-1.388	1.23635
Q9VU23	-1.852	1.61798
P18486	2.976	1.1523
Q9VMC3	0.388	0.725958
Q7K9H6	-1.162	1.07196
Q86BY9	0.034	0.566054
Q9W1R3	3.779	3.4318
Q9V3E7	-0.881	1.28316
Q9VZS3	-0.209	0.716993
Q7JYK2	-1.971	2.01368
Q9U3W6	1.762	2.98297
Q9V3A8	-0.091	0.575135
Q7K1W5	3.5	5
Q7KK54	-1.852	2.44249
P26019	-2.373	2.03763
M9NFI2	-0.392	0.694219
Q9W2P2	0.016	0.557191
Q86P06	-1.573	1.76296
A1ZBS3	-0.097	0.612592
P49846	-0.963	1.88572
E2QCZ3	0.341	0.703006
F3YDF1	-0.019	0.558179
A0A0B4K7N9	-0.05	0.584059
P40807	-0.409	0.784627
A0A0B4KF84	2.514	1.97634
Q9VNV2	0.85	0.92926
Q7JN06	0.408	0.780677
M9PEB7	2.021	2.53165
Q9VXJ7	0.701	1.08397
Q9VCD1	-1.862	2.02091
Q9VAB0	-2.889	2.767
O97183	-0.162	0.629135
Q9VKU4	-0.554	0.986362
Q9VKD6	0.688	0.849489
