## Supplementary_Table_S17_Volcano_P31P32_Scm for "Functional dissection of *Drosophila Myc cis*-regulatory modules (Myc-CRMs) reveals developmentally active DNA-protein interactions"

### Sheet: C4C1
ProteinID	Log2(P31P32/Scm)	MinusLog10(qValue)
Q7K519	-1.626	1.20391
Q95RJ9	-0.076	0.564793
Q9VYQ8	0.969	0.881835
Q9VXQ5	-0.286	0.766116
P26270	-0.146	0.527302
A1ZAA5	0.007	0.480067
Q8SYG2	-0.648	0.825097
Q9VIX4	0.883	1.1446
Q9VKY3	0.659	1.0935
Q9VCK0	-2.482	1.87844
Q7KUB3	0.318	0.582578
Q9VMY9	-1.515	1.19375
M9PB90	-0.069	0.488812
Q9VQE0	-2.178	3.05061
Q9VFQ9	-2.3	1.94539
O02195	0.102	0.487956
Q9VSL8	-0.136	0.557207
Q9VN21	1.109	1.48109
O17445	-0.13	0.537243
E1JHV7	3.947	2.83863
Q9U9Q4	-1.123	0.940096
Q9W329	0.087	0.494918
X2JE06	-0.676	0.668613
M9PF46	-1.921	2.07366
Q9V4C8	-1.506	0.48797
Q7JVI3	0.323	0.472344
Q9VRX7	0.393	0.595902
Q9VNF3	1.418	1.09898
Q9VJD1	0.818	1.58419
A0A0B4K6V8	-0.556	0.923687
Q9VAL7	-0.554	0.740884
Q8SX76	0.748	1.13496
P55830	0.629	0.702918
Q29R09	0.118	0.522806
A0A0B4K7Z5	-2.006	2.14026
Q7KN90	0.862	1.0898
A4V0U4	-0.831	1.62397
Q9XZJ4	-1.561	2.93181
Q24368	2.896	0.599842
Q9VPU4	-0.778	0.914852
Q7JVI6	-0.158	0.542542
Q9VMB9	1.073	1.0998
Q9V3G7	-1.506	2.16558
Q9VFF0	0.457	1.06982
Q9VUC1	3.47	4.22185
Q9VKB2	-0.448	0.487356
A4UZZ4	1.428	2.9393
E1JJ73	1.047	1.26576
P11147	2.836	4.30103
Q95RA9	-2.662	2.9393
O61491	-1.857	2.16115
M9PC99	-0.116	0.879031
Q9VW54	-1.515	1.88975
A0A0B4LFX0	-0.068	0.498941
Q9W384	2.78	1.7597
Q9VR62	-1.123	1.12569
A0A0B4KFE9	-1.012	1.168
P41374	0.988	1.34352
Q9VIW7	-2.977	2.53165
A4V2B8	-0.798	0.668958
Q9V434	2.596	3.09151
Q9V3J4	-0.723	1.13496
Q9VZW7	-1.718	1.22665
Q9W1G0	-4.012	2.83863
Q7K4B2	-0.484	0.769245
Q9W1G7	-0.37	0.795148
Q9VD00	2.38	1.85201
Q9V9K7	3.476	3.52288
Q9VH76	0.202	0.613269
Q9VDI1	-0.208	0.527302
Q8SXQ1	0.76	1.60642
O76876	-0.037	0.48797
Q9VV60	-1.732	2.78252
Q9VG04	-1.191	1.87943
P21914	4.217	3.02228
Q9Y105	-0.283	0.614501
Q24179	-1.003	1.24749
Q9VM14	0.611	0.758528
Q7JWD3	-1.355	1.75473
Q8MRM0	1.328	1.00762
Q9W0H6	0.225	0.581848
Q9VSI1	-0.409	0.930887
Q9XZ19	-2.458	1.03485
M9MRD0	-2.989	2.38934
Q9VYY3	-1.737	2.22403
Q0E8E2	2.418	3.82391
A0A0B4LJ12	3.353	3.5376
Q7KUB1	0.905	1.72909
Q9V3Z4	-1.515	1.59414
O62621	-0.019	0.48797
Q9W4P4	1.835	1.40285
Q9GYU8	0.437	0.758528
Q9W2X6	2.043	1.18749
Q9VJJ0	-1.699	1.72125
Q9VL00	-1.718	1.43771
M9NF14	-4.265	3.36653
P22979	-0.388	0.712624
X2J4N6	-2.644	4.30103
B7Z0P8	-0.651	0.858519
X2JEX8	0.382	0.967623
P48809	0.734	1.4096
Q9VQR2	1.415	2.16877
P52034	2.401	2.8041
Q9VEJ0	-0.029	0.488812
Q9W1N3	3.746	1.27968
A1YK02	-1.056	0.743018
A0A0B4K7J2	2.149	2.41341
Q9VV89	-0.398	0.58511
X2JGB3	0.972	0.929039
Q9W1H8	3.012	4.1549
Q9VA00	-1.608	2.05899
P41043	-0.876	0.979763
P48149	0.96	1.67965
A0A0B4K859	-1.059	0.632067
Q9GU68	-1.502	1.99525
Q9VN60	0.181	0.523473
P48592	-1.608	1.89791
Q8T3L6	1.202	1.39827
Q9VWA1	4.236	2.75945
Q9VEG6	0.214	0.632607
P08928	3.504	2.16877
O46050	-4.381	2.13668
Q9W4X7	-3.506	2.29757
Q8IPB9	-3.523	2.8041
A0A0B4LEK8	-0.476	0.926942
Q9W0P5	-1.326	0.914852
P49735	-1.644	2.78252
Q9W517	-1.211	1.5157
Q9I7K6	4.725	2.8041
Q9VA41	0.997	0.872992
Q9VN25	-0.834	0.67683
X2JF59	-2.083	3.00877
P45594	-1.938	2.18177
Q9VHL2	-0.873	1.7612
O46098	2.158	1.23136
Q7KN61	-2.198	2.23582
Q8IP52	2.502	2.21396
O18413	3.018	4.22185
P55828	2.314	2.1891
A4V391	3.396	4.52288
Q27268	-1.591	2.51145
P29844	-1.318	2.77211
P23572	-0.286	0.694477
Q9W1Y1	-0.504	1.01904
Q9VKQ3	0.559	0.995851
O18335	-1.868	1.56623
M9NF33	-0.704	0.825039
Q9VMH2	-1.742	0.764118
Q8IPK8	2.935	3.61979
M9PBW0	-1.742	1.05621
Q9VHI8	0.255	0.624501
A1Z9E3	2.5	4.22185
C6SUW3	-3.171	4.39794
P18053	-2.54	2.78252
Q03427	2.245	2.16813
Q9VSR7	-0.831	1.65247
Q7JZD3	1.983	1.69659
Q9VSC3	2.473	2.09583
Q8IRH0	-0.379	0.821081
Q94901	-1.742	1.69551
Q9W0S6	2.24	1.73236
Q9XYU0	3.041	2.30892
Q7JVZ8	-2.671	3.284
Q86BR8	0.82	0.832269
Q9W5W7	-0.379	0.625875
Q0E8X8	-0.644	0.514705
Q9VTU4	-2.065	2.66555
P38979	-0.434	0.919013
Q9VK60	-0.902	0.581848
Q0E8X7	1.329	0.962056
Q8MT58	0.258	0.606162
Q9Y112	-2.644	1.93033
Q05825	1.031	2.22841
Q9VJ80	1.625	1.27613
Q9VCA5	-2.68	3.56864
Q9VZU4	0.479	0.539749
Q7K3J0	-0.548	1.31301
A8DZ29	-2.966	4.1549
Q4V5H1	-0.589	0.687526
Q8IP94	3.978	2.8041
Q9VUL1	-0.831	0.860152
Q9VHB5	-0.868	1.59636
O77477	-0.302	0.674115
Q9VZV5	-2.404	1.94006
Q9V436	-2.404	2.08991
Q9VIQ8	0.033	0.509761
A0A0B4KHB2	-0.032	0.48797
Q9VE80	1.034	0.822521
Q24298	-1.653	1.49949
Q9VSL0	-0.157	0.521304
Q8SXC2	0.578	0.976336
Q9VTW1	-1.69	1.53224
Q9V4S8	-1.671	2.72816
Q9VHR8	-2.806	3.74473
M9PEU5	0.055	0.496373
Q9VPB3	-0.257	0.709431
Q9W3C3	-2.006	1.53224
P02574	-0.669	0.573896
P45888	-1.586	2.10568
P12370	2.77	0.594671
Q9VVJ7	-1.071	1.19983
Q9XYZ5	-1.556	0.671172
E1JHQ1	0.718	1.52302
O01382	-0.444	0.836898
Q9VCH5	4.778	4.30103
Q86BQ4	-3.776	2.9393
Q9VBP9	-1.862	1.33376
M9PGG8	0.814	0.716948
Q9VXP4	1.134	1.32221
X2JC31	-1.276	1.38722
P48810	4.072	3.5376
Q9VVW8	2.029	2.9431
Q7K012	1.584	1.73236
O97477	0.106	0.494918
Q9VGS2	-2.366	2.5867
P54357	-0.051	0.476514
Q94920	0.501	1.13277
Q9VVS4	0.523	0.758528
P04052	0.355	0.53251
Q7JXF5	-0.642	1.01904
Q9VFB5	0.189	0.527302
P07486	1.165	1.97881
Q9VDT5	2.459	2.92812
P29327	-1.3	0.962056
Q9VTZ4	1.504	2.06753
A0A0B4K6U6	0.952	0.725865
A4V303	2.625	3.60206
Q9VXI1	0.357	0.738856
A0A0B4LES3	-1.591	2.23433
Q9VB02	0.438	0.705622
Q9VDV3	-0.694	0.968107
P25171	0.34	0.846094
Q9VF85	2.21	2.47496
Q9VJ86	0.479	1.05715
P54397	-0.644	1.16406
Q9VBV5	0.676	0.782148
M9PI82	0.487	0.758528
P45889	-2.279	2.9431
Q9VHB8	1.823	1.71108
Q9V455	-0.415	0.75721
Q9VVI2	3.325	2.70333
Q9V3E3	2.16	2.31876
M9PEA6	-2.083	2.0716
O62602	-0.783	1.43771
Q9V3T9	5.776	4.39794
Q9VKW3	-1.304	1.71874
Q9VHE4	-0.527	0.860152
Q9V4M2	0.89	0.953388
A0A0B4LGL2	-0.032	0.487356
Q9V677	-1.111	0.968107
Q9W0S7	1.48	2.51145
Q9VC48	0.924	0.553649
Q9XZ29	-1.396	1.43356
Q9VC18	2.43	2.60033
Q95RV5	-2.776	1.93033
Q86PD3	-1.318	2.41567
Q7JWF1	0.957	1.8573
Q7JRC0	2.249	2.43063
P29613	-1.966	1.81023
P06606	-1.006	1.9813
P48588	-2.591	1.52812
M9PBN7	-2	2.08672
A1Z9M5	-1.006	1.02036
Q9V405	-0.223	0.6633
M9PGV6	1.857	2.45469
Q9VQ62	-0.783	1.09898
Q9V3V6	-0.421	0.990082
Q7KQM6	0.092	0.488812
O46067	-2.089	3.56864
Q9W0M7	-1.454	1.48745
Q7KVX1	1.787	3.34679
Q8T060	0.876	1.52259
Q9U9Q1	2.19	1.75498
D1FYT3	3.704	1.31623
P25843	-2.139	2.15989
Q9VM58	1.421	1.6434
Q9VVU2	-2.041	2.51145
A1ZBJ2	-0.454	0.758528
Q9V3J1	-0.826	1.00494
Q01637	1.519	1.96738
Q9VTF9	0.622	0.707855
Q9VJI7	2.081	2.74232
Q9V470	1.045	0.967623
P91929	-1.392	1.0063
Q9VE52	0.003	0.468355
Q9VWV6	-0.214	0.505289
A0A0B4KHL2	2.554	2.13668
Q7JR58	0.321	0.813807
Q9VWS2	1.988	2.89963
Q9VW59	-3.224	2.52578
Q9VKD3	4.731	4.69897
Q9VLB7	1.347	1.83003
Q9VKI8	-0.556	1.0935
Q9VG38	-0.06	0.521304
Q8MKK1	-1.038	0.697907
Q9V3U6	1.258	2.4389
Q9VTY6	-2.238	1.31813
Q9VYM9	2.944	3.92082
Q0KHZ6	4.895	4.69897
Q9VY48	3.281	1.00811
A1ZAB5	0.347	0.519792
Q9VYW4	-0.751	0.758528
Q7K4N3	0.148	0.500643
Q9VJC7	0.845	1.49867
Q7JZF5	-0.801	1.2609
A0A0B4LHL7	0.354	0.716948
Q9VXE8	-0.194	0.600898
X2JFG0	-1.608	0.613234
Q9VGR2	0.409	0.811437
Q9VDS7	2.167	2.04431
Q9VCN6	-2.293	1.36462
Q7K3P0	-1.96	1.15212
Q8IMX4	0.24	0.488812
Q9VDT1	2.629	3.5376
Q9VXN4	1.231	1.20908
O18404	-0.478	1.00745
Q9VSD6	-1.308	1.76599
Q9VHA1	-2.336	0.897018
A1Z6H6	1.287	0.924198
Q9VAX8	0.249	0.665385
P29746	1.169	0.615324
P29845	0.692	1.34515
Q9VMI3	5.447	3.82391
Q07327	-0.119	0.475786
Q7KNS3	2.389	3.56864
Q9VF89	2.394	2.47496
P08570	0.905	1.31372
Q9VPY2	-1.635	2.97881
Q9U915	0.737	1.00494
Q8IPE8	6.131	4.69897
P55035	5.124	4.52288
Q9NJH0	0.087	0.522083
P05205	1.267	1.22004
P92177	0.151	0.517655
Q9VM22	0.553	0.811409
Q94523	-2.466	4
Q8SXM8	2.626	2.12263
Q8SXU3	-0.016	0.473751
Q86B44	2.957	1.13277
Q9V466	-0.466	0.499489
Q9VEP6	-0.966	1.6434
Q9VJG0	-2.231	1.70246
P33438	0.642	0.763186
O77277	1.204	1.5157
P17210	1.918	1.44201
Q9I7T7	-2.727	1.9859
P08736	1.204	2.28904
Q9VHN7	0.171	0.605216
A4V1N8	1.996	1.60642
Q9V521	-1.51	0.73016
C0HKA1	2.207	1.53358
A1Z9A8	0.652	1.1645
Q9VXZ8	0.952	1.69551
Q9VND8	0.895	1.727
B5RIM9	-0.924	1.30286
Q9W1N4	-1.041	0.738856
Q9VMJ7	2.114	1.50362
Q9VLC5	0.972	1.88606
Q9VGZ2	-0.849	0.809444
A0A0B4LFL3	2.346	2.22768
O76464	-2.966	2.83268
O97102	1.789	1.0935
Q7K148	0.183	0.629302
Q9VEN9	1.321	0.970048
Q9W2M4	-0.326	0.685796
Q9VWN5	-1.434	1.32809
Q9VY87	2.113	1.6457
Q9VID7	0.321	0.527346
X2JB48	1.924	1.24619
P56538	-0.791	0.545262
Q9VYG8	-2.531	1.9813
P80455	-1.966	2.13312
Q95RI2	-2.158	1.53313
Q9VW68	3.679	4.52288
O18332	-5.265	3.63827
B5RJQ0	-0.004	0.500643
Q53ZT0	1.9	0.639729
Q9W392	-0.529	1.13835
Q868Z9	-5.644	2.00745
Q9VHR5	-2.023	0.767817
Q7KMM4	3.786	2.21042
Q24050	-0.326	0.673173
A1Z6L9	0.796	1.82711
Q0E9E2	1.47	2.47496
O17452	-1.006	1.51556
P35421	-1.786	1.57057
A1Z8D0	-1.318	1.1446
Q9W2X5	4.074	3.92082
O77410	-1.283	1.73236
Q9XZ61	-1.095	2.23062
Q9W2K8	2.944	1.4383
P13496	-0.615	0.930221
Q8T8R1	4.408	2.21396
Q9VZU7	-1	1.57807
P00334	-1.671	2.75945
F0JAI1	-0.824	0.947845
Q8SY69	1.18	1.2926
Q9VKX2	-0.9	1.63714
Q8SYP9	1.349	1.73945
P46824	-0.704	1.3782
Q9XZ06	2.68	2.52433
Q9VBG6	-1.068	1.48122
P46415	-1.842	1.00966
Q9VSF4	1.573	1.55862
Q9VT75	0.977	0.926942
Q9V9V0	-0.331	0.665385
Q9VXW4	-0.506	0.957346
P46863	2.929	1.7385
P98159	2.147	0.500643
O97365	0.544	0.672437
Q9VPH2	2.685	0.967704
Q9VFB2	2.028	2.7986
O76752	-0.599	0.762632
Q9V9Q4	-2.252	2.72816
Q9VQL1	3.761	3.79588
Q09332	2.623	3.56864
Q01604	1.104	2.04431
Q9NHD5	3.028	1.21839
X2J5E8	1.149	1.53313
Q9W0A8	-2.272	2.77211
Q7KLG8	-0.228	0.527302
Q9VWG3	5.772	4.22185
Q9VVI0	-1.092	0.725865
P28668	1.931	3.23657
Q7K0L4	-0.492	0.822521
Q9VM18	0.648	0.906753
Q9I7S8	2.267	2.84466
P36872	3.712	3.79588
Q9VGZ3	-0.949	1.81023
Q9V463	0.636	0.468534
Q9VRV8	-0.831	0.885222
A0A0B4LFD9	-2.171	2.30016
P54611	-1.262	2.14206
Q24560	-0.584	0.946077
Q9VF03	-0.047	0.527302
Q9V9X4	-1.041	1.31985
Q7KN75	-0.044	0.500643
Q9W4M8	0.852	0.929039
P02517	0.833	1.6066
P54399	-0.569	0.836898
P02299	-0.486	0.725865
Q9V3N5	-1.591	1.35527
Q9VH81	-2.404	0.967623
A8E6L6	2.533	1.82333
A1Z877	-0.333	0.569216
Q9W425	-1.012	0.789869
Q9VCI7	0.178	0.522503
Q9V9T9	3.595	0.852602
Q9XYN7	-1.071	0.910271
A1ZB29	1.956	1.33245
O02649	1.068	1.75473
Q9VWI2	3.734	2.7986
Q9V9X7	1.999	1.5391
M9PBZ9	0.251	0.575985
Q9VXE0	-2.404	3.82391
N0D8I3	5.774	0.694971
Q94522	5.102	4.69897
Q7KTH8	-0.116	0.527302
Q9VHT2	-1.146	0.486609
P15215	0.816	1.31327
Q7KUA4	-1.626	1.35527
Q95RE4	0.003	0.488812
Q9VAA9	-3.366	4.22185
Q9VL67	-0.044	0.492738
Q9VGW6	2.238	2.02136
Q02748	-1.276	2.47496
Q7JQT9	1.012	0.887094
Q9VE98	1.869	2.70333
A8JNP2	-0.425	1.01242
Q9VZ64	0.061	0.561394
Q9VNX4	1.982	3.56864
Q9VDZ7	1.243	1.26576
Q9VRN0	0.116	0.505567
Q8IPP8	2.229	3.14267
Q9W1X4	1.862	1.23329
Q7K1C3	-1.544	1.10177
X2J4W8	-0.582	0.745718
A0A0B4K6D2	-3.293	2.45469
Q9VSS1	1.12	0.521217
Q7JXC4	1.448	1.73236
Q7KLW9	-1.34	0.946077
Q9VIE7	0.712	1.31813
A0A4D6K293	-0.053	0.490166
Q9VWH4	1.865	3.34679
Q95029	1.993	3.38722
P20432	-1.074	1.7428
M9PB84	1.283	0.6633
Q9VU35	5.859	4.69897
A0A0B4KF46	-2.158	1.75498
Q9VAC1	2.568	4.09691
Q9VWT1	1.058	1.79344
Q9VMQ9	-0.405	0.685985
Q0E993	1.741	1.83803
Q9W347	-0.639	0.768327
Q9TVM2	-2.9	3.85387
A4V0N4	-1.198	2.13906
Q7KN62	-1.847	3.14267
Q7KSW3	-0.041	0.501359
Q9VLM8	0.676	1.17244
Q7KKI0	-0.803	1.6178
Q9VXK0	0.992	1.01588
Q9W5R5	0.007	0.492738
Q9VGW7	-2.966	2.61618
Q94511	3.032	4.39794
Q7KUT2	-0.464	0.473751
Q9W2N0	-1.582	2.14388
A4V4A5	6.17	4.69897
Q9VFJ2	0.303	0.564793
P48591	5.503	2.92812
Q3YMU0	-0.204	0.507337
Q9V3P3	-2.184	2.52871
Q9W2F4	-0.847	0.979349
Q9VAY2	1.955	2.44977
Q24323	4.488	3.05061
A4V4A1	2.178	3.16115
X2JB25	-0.204	0.607708
Q9VUJ1	-1.446	1.45457
Q7K0E6	2.145	1.39351
Q9VTC1	10.133	4.52288
Q8T6I0	-0.776	0.735088
Q9W229	1.994	1.69616
Q9VGV9	0.879	0.821081
Q8MSC4	-2.847	1.73471
Q9W4M9	-0.567	1.13496
A0A0B4KGN2	1.533	1.4168
P25007	-1.916	3.25181
P32392	0.509	0.836511
Q9VZE4	-0.991	0.811437
Q9W5W8	0.255	0.619825
Q9W127	2.31	3.11919
Q9VRL1	-0.158	0.589391
Q7K3D4	6.199	0.789869
Q9VPN5	0.05	0.505247
Q9VM45	-0.405	0.765989
Q9W3C8	0.293	0.614501
Q9VHC7	2.131	2.95468
Q9W0L7	1.832	1.22827
A1Z934	0.036	0.500643
Q9VZR6	1.028	1.1224
Q9V3H2	-1.889	2.22768
Q9V595	2.087	3.56864
Q95RI5	-1.761	2.95468
C8VV14	1.392	1.63134
Q9W552	0.662	0.722918
Q5U0X8	-1.059	1.41319
A1ZBF1	1.625	1.94271
Q9W1F7	2.85	2.63827
Q9VHN4	-3.351	2.41117
Q7K5K3	1.862	3.34679
Q9VXF9	-0.472	0.734687
Q9VL68	0.581	0.829944
P35381	3.465	4.69897
Q9VYA0	-0.824	1.15914
Q9VL18	0.503	0.577804
Q7K3B7	1.264	2.05208
A8DY81	0.928	0.754932
Q7KN94	1.026	1.9859
Q9V3Q4	-0.29	0.580854
Q7KRU0	0.736	0.928265
M9PC31	-0.396	0.610781
Q9W414	6.147	4.69897
Q8SZ38	-2.308	2.65365
P06754	-0.941	0.767817
C9QPE7	-0.204	0.585428
Q8SX57	-2.102	1.21903
A0A4D6K3W6	2.857	3.79588
Q9V3D4	1.077	1.14182
Q9W1H5	-0.732	1.27051
Q9VS02	0.148	0.557207
P53501	0.581	1.07972
M9PFN1	-1.231	1.93742
E1JHR5	0.568	1.1107
P29310	0.007	0.480842
Q9VHX2	-2.591	1.73236
O02373	1.001	0.869924
Q27580	-2.826	4.04576
Q9VGP4	-2.635	1.17257
Q8IQZ7	-2.466	1.33376
P54351	2.521	2.7986
M9PG62	-1.561	1.065
P54385	1.467	1.31623
A0A0B4JCW4	2.562	4.22185
Q9VC56	-2	1.271
P48375	-2.776	1.61083
Q9W4K0	-2.54	1.92046
P26686	-0.523	0.725865
P22769	0.095	0.525929
Q7K2D2	1.383	1.20943
A0A0B4JD33	4.235	2.65758
Q9VVL8	-0.952	0.801068
P13060	-1.766	2.92445
Q9VCF8	-1.12	1.30504
P02518	0.484	1.0935
Q9VC06	6.175	4.69897
Q9VIW3	-2.146	2.93181
M9PGB6	1.84	0.985605
Q9VIE8	5.707	5
Q9VJ10	0.111	0.490166
M9PD08	2.502	2.6968
Q7KSE0	0.013	0.472744
M9PED6	-5.506	1.70399
Q9W3C7	0.247	0.519792
A0A4D6K4F6	3.13	4.52288
Q24317	-0.537	0.687653
P52304	0.739	0.689073
A0A0C4DHE8	1.118	1.04191
P42284	0.979	0.685985
Q9VHS2	-3.718	2.41341
A1Z7J7	-2.023	1.72909
Q9W4U2	0.921	1.45457
A0A0B4LEY6	1.738	2.53611
Q4ABF0	3.109	4.39794
Q9VFW4	-0.454	0.664683
P50882	4.656	3.85387
Q9XZU1	-1.083	1.7778
P02515	0.884	0.831385
Q9VFC8	0.149	0.527302
E1JIZ5	0.14	0.521304
Q9VQ29	1.782	1.61798
Q9W086	-0.913	0.537243
A8JV22	-1.573	2.46092
Q9VNZ3	0.037	0.821081
Q95TL8	-1.427	1.45087
Q9W3J5	1.165	1.51584
Q86BH2	1.282	0.589391
Q9VE85	2.452	1.02683
Q8SWR8	-1.565	1.86999
Q9Y0Y5	-1.077	1.15187
Q9VKC8	2.782	2.21396
Q9VV61	0.557	0.713207
Q8IN02	-2.366	2.57187
Q9VCG0	-0.111	0.488812
Q9VVK7	4.356	2.5867
A1ZBE9	0.118	0.494918
Q9VJD4	-2.017	2.49894
P35128	-1.34	0.815507
Q24208	0.952	1.42934
Q9V3L6	0.281	0.61579
Q9VV75	3.04	4.22185
P40301	0.106	0.500643
Q9VHD3	3.565	3.69897
A0A4P1SA55	-3.035	1.90904
M9PEY6	-0.436	0.672437
Q0E9F9	-1.927	2.23433
Q9VA91	0.89	1.1134
Q7KVL7	-2.12	1.48732
M9PJK5	-3.837	2.10791
Q9VS62	1.634	1.6258
Q86BI3	-0.413	0.710389
Q9VJH2	3.047	2.26043
E2QCF1	3.132	1.79642
Q9VFE7	7.786	1.32221
Q0E8H9	2.417	2.39469
Q9VA73	1.441	1.58087
A0A0B4KEU5	1.971	2.88273
O62619	0.991	1.77989
Q9W328	2.948	4.39794
H5V8B8	-0.708	1.39041
Q9VQB4	2.273	0.73464
A0A0B4KG56	0.642	0.685985
Q9VFL5	2.256	1.87031
P91632	-2.12	2.52143
Q9VHS8	0.626	0.639975
Q9VHP0	-1.326	1.23523
Q7JVK8	0.812	0.757483
Q9VEB1	0.275	0.654881
Q9VUX1	-0.431	0.677326
Q9VY91	3.897	2.52433
A0A0B4LGC0	1.778	3.1549
Q86BP1	3.459	2.88273
A0A0B4KEX6	-1.927	1.6178
M9NEC0	0.671	0.883957
E1JHJ3	0.377	0.474075
Q9VX77	3.39	2.19246
Q9W5E8	2.929	2.79317
Q8IP62	-0.047	0.537243
O18388	-0.873	1.40528
Q960M4	-0.315	0.705446
M9PFR8	0.39	0.534231
Q9W1B9	-0.138	0.635599
Q9VB96	0.538	0.672437
Q9VZ20	-1.071	0.580408
P05389	2.066	1.31167
P45437	-0.61	0.684093
Q8SX64	3.082	2.75945
Q9Y168	3.436	1.46407
E1JGL8	1.767	1.08529
Q7KW39	4.13	5
P06605	-1.737	2.9393
Q9VBU8	-0.026	0.500643
Q9V9S8	5.476	1.89757
Q8IRH6	1.99	2.43652
M9PIM0	2.567	2.23582
Q7JVX3	-0.821	0.811437
P02843	1.063	2.13668
Q9VEP9	1.432	2.8041
Q9W3H4	-0.347	0.660211
Q9W247	0.152	0.528092
P40797	-0.415	0.869924
Q9VAN7	0.1	0.52356
M9NEL3	2.575	2.13668
M9PGK3	0.231	0.522083
Q8I0S9	2.677	1.36683
Q8SYL3	3.775	3.14267
Q8INH5	-0.593	0.961857
A0A0B4KHF0	-0.355	0.758528
Q9VPX7	-1.781	2.15989
P40320	1.662	2.49214
Q7K485	1.085	1.91186
Q95T19	4.04	2.32422
Q9W3M7	0.231	0.537243
Q7KMP8	-1.713	1.22827
P40417	0.376	0.797267
Q9VYD9	0.778	1.03485
O77430	0.749	1.5123
Q95RX5	2.011	2.78252
Q8T6B9	-1.921	1.77989
Q9W401	1.36	2.70553
P21187	7.894	5
Q9VVL7	2.873	4.52288
Q9VIH3	2.401	2.09474
Q7JVK6	-0.559	0.638367
Q7JX87	-1.878	2.04144
Q9VAY9	1.524	1.13277
Q9V3P6	-2.245	1.74909
Q8SYG3	-1.884	2.98297
Q9VVM1	0.054	0.484935
A0A0B4K7A6	3.992	0.995636
Q8MRI4	-0.881	1.14837
A1ZB83	-3.308	2.52433
Q9W3X6	-0.646	1.30954
P15364	-1.074	0.611828
Q9Y091	0.674	1.02877
Q9W2I2	-1.089	1.28333
Q9VN44	-2.68	2.76447
Q8IQF8	0.131	0.548889
P91938	-0.847	0.705446
E1JIJ5	-0.776	1.30286
P36241	1.905	1.73236
Q94516	2.702	3.82391
Q9V345	-0.456	0.705446
Q9VGW9	3.857	2.90658
A0A0B4JCU8	0.435	1.06808
M9PJN5	-0.423	0.690668
Q04448	-0.099	0.500973
A1ZAU2	-0.635	0.846399
Q9VTZ5	-2.857	3.22185
Q9VK19	0.415	0.906753
M9PE74	0.33	0.613269
Q7KMQ0	1.62	2.52433
A1ZAK8	2.13	1.89722
B7YZK4	-1.47	0.717945
Q9VEY5	4.837	1.82857
Q9I7D3	2.35	1.80883
Q9VU68	-0.878	1.7333
A1Z992	-0.935	1.05046
O96860	0.888	1.16406
O46106	0.39	0.525623
Q9VKH6	2.611	2.05899
Q9VGE9	0.911	1.43842
Q8IPS4	0.987	0.667521
P15357	-3.756	0.811353
Q9W2U8	2.208	1.73236
A0A0B4K807	-0.264	0.575985
Q24572	-2.932	2.95468
Q9W3N9	1.208	2.00568
I0DHK3	-1.938	1.67882
Q9VY45	1.722	1.65033
Q8I0N3	4.359	3.22915
Q9VPX5	-0.706	0.763186
Q9VR31	1.19	0.957346
Q9VEH0	1.877	1.32772
P27619	3.638	4.04576
Q00174	-1.868	1.78357
Q8I7C3	-0.324	0.634905
Q7KY08	0.212	0.571104
Q8IRT7	1.867	2.10624
Q8MZI3	2.079	1.75056
M9NE01	0.945	1.18983
A0A0B4JD02	-1.142	1.74812
B7Z0R7	-0.791	0.992423
A0A0B4KGG5	0.938	1.03588
Q9VNR7	4.194	4.39794
Q9V461	1.097	1.96019
Q9VGC2	-1.523	2.10791
Q9VL71	0.382	0.694477
X2JAI4	-1.178	1.47405
A4V4I0	-1.252	1.46852
Q9W058	5	4.30103
Q7K3W2	-1.971	3.5376
Q9VSR5	2.494	2.75945
O18338	3.631	2.14752
Q9VMC6	3.529	1.88339
Q9VBP6	2.191	3.58503
Q9NCC3	-1.466	1.43309
Q9XYZ9	-0.635	1.19791
Q9VAC4	-0.806	1.52812
P41572	0.501	0.581848
Q9VTU2	1.197	1.83803
Q9VK69	3.329	4.39794
Q9VNI3	-0.194	0.527346
Q8SYJ2	2.65	1.45531
P12982	-2.396	1.88606
P41093	-0.468	0.914852
O18640	0.76	1.35912
A0A0B4LGQ1	-0.706	1.20468
Q8IMV6	0.468	0.635674
Q7KSM5	-1.431	2.26201
A4V441	1.523	2.65561
A0A0B4LGH1	-1.245	1.40805
Q0KI98	1.436	0.725865
Q8SXR1	2.327	2.13668
Q9VUY9	-0.302	0.76797
Q24492	0.598	0.712109
Q8T0N3	0.29	0.667521
Q7K4H4	-2.388	2.47496
Q9W2D9	-1.208	1.41839
P20028	0.33	0.581848
Q9VG69	0.322	0.557207
Q9VAJ2	1.204	2.02733
Q9V6B9	-2.127	1.85949
Q9VXP3	-2.344	3.85387
A0A0B4LHS9	-0.045	0.48797
Q9VBQ7	-2.133	1.7734
Q9VL70	4.457	4.69897
M9NE68	0.977	0.801151
C0PDF4	-2.49	2.60033
Q9VSL4	-0.264	0.589391
O46037	-3.224	2.13312
Q7K0A0	1.643	0.874486
Q9VVA4	0.161	0.517655
Q7KRI2	-1.315	1.23523
Q9VJ44	2.743	2.04335
Q9VFT4	1.664	1.30408
Q9V3D0	3.044	0.495584
Q9VRJ4	2.583	1.41646
P17917	-2.427	3.56864
O01666	2.98	2.8041
P11046	0.8	1.18749
Q7K581	1.653	0.840403
O76513	-0.204	0.539749
Q8IMF8	0.383	0.61997
Q9VQR8	-0.06	0.512847
Q9VEN6	-0.571	0.938246
Q0E8V7	0.228	0.556018
Q9VFB3	-2.548	2.70774
Q9VNE2	-2.9	2.27819
Q9VX36	1.991	1.53313
A0A0B4K7V5	0.059	0.581848
Q8MSW0	-1.272	2.04144
P39018	1.658	1.45333
E1JJ68	-2.083	3.23657
Q95083	-2.427	2.27572
Q24253	-0.834	0.871795
P08111	2.216	0.832269
Q9V5C6	-4.718	3.58503
Q9VJ43	1.392	1.97265
Q0KIE6	-0.786	0.821081
A8JNJ6	4.584	0.821081
E2QD63	6.422	4.39794
Q9VVU1	1.758	2.9431
Q9VKZ8	-0.793	0.622985
Q9VD66	0.996	1.74812
Q9VBX3	6.092	1.20169
Q9VP50	4.642	1.97881
Q9VIM0	-0.781	0.767817
P23128	1.935	2.13668
Q9VJZ6	-0.383	0.763186
P52029	-1.502	1.86265
Q7JXZ2	-1.308	1.37448
E1JHT6	-0.983	0.836898
Q8IQW2	0.127	0.48797
P53034	2.096	1.97881
Q9W2H8	-6.158	5
P19889	7.139	4.52288
P09052	0.236	0.50572
Q23997	0.084	0.503223
Q9V6U8	-0.617	0.717945
Q9VCI0	0.655	0.874259
Q9VPL0	3.214	2.73518
P98163	0.826	1.31813
E1JGN7	2.436	2.49214
P52295	-2.023	2.57187
X2JEB6	0.161	0.581848
Q9VVK1	0.47	0.766116
Q9VKK1	3.17	4.1549
Q9VNF5	4.494	3.58503
Q9VDC2	1.526	0.811437
Q9W0B8	1.222	0.672437
Q9VZS5	-0.379	0.622949
Q9V431	0.757	1.09996
Q9VB10	3.282	4.69897
Q0E924	8.382	5
Q9W253	1.244	1.99697
Q9VNA5	-1.059	1.67965
Q7K511	-2.889	2.68194
Q9VA18	2.619	2.74473
Q961D9	-0.147	0.53251
P55162	-0.211	0.513952
P17336	-2.69	1.32772
Q9VF83	-1.45	1.98088
P13709	0.94	1.66555
Q9W555	-5.265	2.68194
Q8SXF0	1.744	2.22768
A0A0B4LGB0	-0.559	1.06369
A0A0B4K6T1	5.224	3.56864
A0A0B4LGW1	1.707	2.09044
Q9VN93	2.249	1.5293
Q9VH72	-2.442	2.09151
Q5U117	0.668	0.735088
Q9W2G8	1.202	1.33245
Q6IDF5	2.08	2.14206
Q9V3F8	-0.368	0.672437
Q9VXE5	0.252	0.613269
Q9VUK8	0.295	0.52542
Q9VQ61	2.618	4.39794
Q8MT18	1.91	3.56864
P54353	-1.482	1.01904
Q9VW26	-0.308	0.593562
Q9VSJ5	0.588	0.784971
M9PGI3	-0.66	0.701016
X2JEL4	-0.889	1.38711
Q9VRP4	3.863	1.68761
P17704	1.153	0.815507
O96676	-2.556	1.93033
Q9VSA3	2.16	3.88606
P40304	-2.49	1.36462
P24785	-6.265	3.45593
Q960D4	-0.633	0.835171
Q9VRP3	-2.381	2.451
A0A0B4K6W2	-0.436	0.789869
Q9VN50	-3.396	1.10331
M9PBX0	-0.074	0.504942
E2QC70	-4.108	2.92812
Q0E9B6	1.896	1.96738
O18373	-3.49	1.53313
A0A023GQA5	-0.977	2.12263
M9PBL3	-0.642	1.33536
P02572	0.368	0.615324
X2JDP6	0.81	1.30539
A0A0B4LG52	2.835	2.66555
Q9VHA8	0.487	0.504858
Q0KIA8	1.438	0.900319
E1JHA6	0.511	1.168
O01367	3.416	2.33161
Q9VVW7	0.818	1.20908
Q9VBH8	0.371	0.611828
Q94546	-1.136	0.911262
P61851	0.027	0.581848
P91926	-0.413	0.626738
Q8I725	-0.531	0.881835
Q9VIF2	1.622	2.57512
M9PDS8	-0.488	0.633222
Q9VCW6	-6.265	4.30103
A0A0B4LEV2	1.812	2.23433
Q9W457	2.424	3.02687
Q9W002	-1.258	2.08991
A4V3J6	3.425	3.46852
A0AQH0	-1.068	1.20391
Q9VI56	1.5	1.91186
Q9VKV4	0.131	0.500643
A8JNW4	2.53	1.42562
Q9VP57	4.162	2.44733
Q9VY31	2.318	1.9594
Q9V406	1.871	0.763186
Q9VA63	1.97	2.08725
E1JHY7	0.14	0.497491
Q9VCU5	-2.737	2.06956
A1Z9M2	0.482	0.713207
M9PF16	-0.831	1.01251
Q9VAG9	-0.569	0.705446
Q9W2E7	2.048	2.48017
Q24297	-2.146	2.96257
Q7K127	1.165	1.82131
Q9VST4	0.887	0.52356
Q9VA69	0.577	0.871795
A0A0B4K5Z8	-0.123	0.589391
Q9VUY4	-1.385	1.39083
P02283	-4.756	1.88339
Q24276	-0.776	0.61579
Q9VSW2	-0.535	0.953778
P10987	-2.171	1.8824
M9PJN8	1.024	1.79751
Q9VM33	1.026	1.68487
Q8IPB1	0.256	0.625875
Q94517	-1.478	1.07774
Q9VU23	-0.523	0.682292
P18486	1.579	0.665385
Q9VMC3	-0.966	1.03588
Q7K9H6	4.813	1.88673
Q86BY9	-0.044	0.484935
Q9W1R3	0.539	1.01904
Q24044	1.443	1.7333
Q9V3E7	-0.957	1.11266
Q9VZS3	-1.732	1.81023
Q7JYK2	-1.208	1.13496
Q9VSC1	-0.464	0.707744
Q9VJ21	-2.599	2.72816
Q9U3W6	2.19	3.22185
Q9VPI8	0.188	0.534082
Q9VHF2	0.256	0.7872
Q9V3A8	-0.868	0.705446
Q7K1W5	2.277	3.92082
Q7KK54	-0.608	0.852509
P26019	-2.012	1.70465
Q8IRR4	0.045	0.505261
A0A0B4LGB7	0.905	1.01588
M9NFI2	1.664	1.03744
Q9W2P2	-1.694	0.734239
Q86P06	1.822	1.87484
A1ZBS3	-1.123	1.88606
P13582	2.066	1.72909
P49846	-1.231	2.01457
E2QCZ3	0.709	0.795148
F3YDF1	-1.47	0.955931
A0A0B4K7N9	-0.486	0.738856
P40807	1.276	1.1645
A0A0B4KF84	-0.448	0.669363
M9PEB3	0.242	0.539749
Q7JN06	0.596	0.838692
Q9VZ56	0.879	0.904064
M9PEB7	2.063	2.26043
Q9VXJ7	1.174	1.41839
Q9VCD1	-1.351	1.45457
Q9VAB0	-1.639	1.9694
O97183	1.187	1.12424
Q9VKU4	0.123	0.534082
Q9VKD6	0.132	0.50572
