## Supplementary_Table_S18_Volcano_P35P36_Scm for "Functional dissection of *Drosophila Myc cis*-regulatory modules (Myc-CRMs) reveals developmentally active DNA-protein interactions"

### Sheet: C5C1
ProteinID	Log2(P35P36/Scm)	MinusLog10(qValue)
Q7K519	-1.286	0.91112
Q95RJ9	0.124	0.399463
Q9VYQ8	2.63	1.80576
Q9VXQ5	0.224	0.620096
P26270	-0.262	0.467449
A1ZAA5	0.217	0.482976
Q8SYG2	-1.556	1.31804
A0A0B4KGX1	-1.304	0.944049
Q9VIX4	0.263	0.551618
Q9VKY3	0.515	0.830179
Q9VCK0	-3.608	2.38091
Q7KUB3	0.803	0.755451
Q9VMY9	-1.732	1.21453
M9PB90	-0.245	0.465023
Q9VQE0	-2.059	2.83863
Q9VFQ9	-1.921	1.61672
O02195	-0.351	0.755847
Q9VSL8	0.703	0.789922
Q9VN21	1.503	1.79915
O17445	-0.204	0.510984
E1JHV7	3.395	2.35458
Q9U9Q4	-0.542	0.689413
X2JE06	-0.732	0.613341
M9PF46	-2.45	2.42481
Q9V4C8	-0.203	0.613341
Q7JVI3	0.454	0.587607
Q9VNF3	0.098	0.420948
Q9VJD1	0.798	1.43699
A0A0B4K6V8	-1.578	1.87778
Q9VAL7	0.302	0.445269
Q8SX76	0.7	1.05213
P55830	1.298	1.16393
Q7K3V6	2.97	1.00944
Q29R09	0.181	0.499078
A0A0B4K7Z5	-2.49	2.05355
Q7KN90	1.006	1.17901
A4V0U4	-0.648	1.1924
Q9XZJ4	-1.407	2.63451
Q24368	3.482	0.881305
Q9VPU4	-0.368	0.576689
Q7JVI6	0.251	0.438481
Q9V3G7	-0.642	0.96393
Q9VFF0	0.569	1.18105
Q9VUC1	3.563	4.22185
Q9VKB2	-0.86	0.487102
A4UZZ4	1.409	2.82391
E1JJ73	1.031	1.29158
P11147	3.033	4.30103
Q95RA9	-2.989	3.12494
O61491	-2.442	2.14813
M9PC99	0.972	0.619156
Q9VW54	-1.548	1.83893
A0A0B4LFX0	1.999	1.02549
Q9W384	2.784	1.66575
Q9VR62	-1.224	1.23665
A0A0B4KFE9	0.136	0.39955
P41374	0.324	0.785872
Q9VIW7	-2.152	1.85109
A4V2B8	-0.071	0.541256
Q9V434	2.785	3.14267
Q9V3J4	-0.664	0.997704
Q9W1G0	-2.911	2.28904
Q7K4B2	-0.701	0.793876
Q9W1G7	-0.593	1.0325
Q9VD00	1.485	1.12136
Q9V9K7	2.328	2.43771
Q9VH76	-0.452	0.413627
Q9VDI1	0.928	0.682752
Q8SXQ1	0.942	1.8468
O76876	0.943	1.2478
Q9VV60	-1.556	2.47496
Q9VG04	-1.502	2.23958
P21914	3.376	2.44977
Q24179	-0.123	0.488866
Q9VM14	0.963	0.923105
Q7JWD3	-0.847	1.17901
Q8MRM0	1.606	1.11143
Q9W0H6	0.242	0.405044
Q9VSI1	-0.236	0.647316
Q9XZ19	0.013	0.656729
Q8IQH0	-1.218	0.825388
M9MRD0	-1.388	1.17901
Q9VYY3	-1.293	1.65345
Q9VCY3	-1.336	1.22221
Q0E8E2	2.489	3.82391
A0A0B4LJ12	3.455	3.63827
Q7KUB1	0.764	1.38416
Q9V3Z4	-1.737	1.66055
O62621	-0.889	1.05978
Q9W4P4	2.276	1.42343
Q9V429	-1.742	1.10051
Q9GYU8	0.275	0.468227
Q9W2X6	1.584	0.969319
Q9VJJ0	-1.648	1.31016
Q9VL00	-0.963	0.911864
M9NF14	-3.224	2.71444
P22979	-0.573	0.686871
X2J4N6	-2.322	3.85387
Q9V9R2	0.317	0.515928
B7Z0P8	1.879	1.54455
X2JEX8	0.484	1.08481
P48809	0.963	1.68677
Q9VQR2	0.156	0.510928
P52034	2.361	2.7167
Q9VEJ0	-0.001	0.397614
Q03043	0.429	0.458159
Q9W1N3	3.221	0.447539
A1YK02	-1.191	0.828186
A0A0B4K7J2	1.033	1.08481
Q9VV89	-0.086	0.593937
X2JGB3	2.599	1.66075
Q9W1H8	3.178	4.1549
Q9VA00	-2.053	2.38616
P41043	-1.026	1.02784
P48149	1.548	2.45842
A0A0B4K859	0.11	0.421865
Q9GU68	-0.886	1.19736
Q9VN60	-0.331	0.509452
P48592	-1.427	1.38977
Q8T3L6	0.236	0.540427
Q9VWA1	3.378	1.96059
Q9V998	-0.149	0.445269
Q9VEG6	0.245	0.577197
P08928	3.839	2.20761
O46050	-5.381	2.42481
Q9W4X7	-3.083	1.92922
Q8IPB9	-3.184	2.56543
A0A0B4LEK8	-1.842	1.24672
Q9W0P5	-1.889	1.05571
P49735	-2.358	3.56864
Q9VES8	-0.669	0.806514
Q9W517	-1.431	1.37541
Q9I7K6	5.669	2.81248
Q9VA41	0.761	0.702349
Q9VN25	1.004	0.440093
X2JF59	-2.358	3.23657
P45594	-1.742	1.95429
Q9VHL2	-0.821	1.57823
O46098	0.706	0.521737
Q7KN61	-1.761	1.87128
Q8IP52	2.961	2.34582
O18413	2.968	4.09691
P55828	2.286	2.10458
A4V391	3.496	4.39794
Q27268	-1.852	2.76447
P29844	-1.228	2.54668
P23572	0.219	0.411213
Q9W1Y1	-0.678	1.08481
Q9VKQ3	0.518	0.952219
M9PCQ1	-0.12	0.418699
O18335	-2.49	2.38091
M9NF33	0.341	0.487556
Q9VMH2	-5.644	1.49703
Q8IPK8	2.764	3.34679
M9PBW0	-2.626	1.42724
Q9VHI8	0.946	1.08719
A1Z9E3	2.081	3.61979
C6SUW3	-2.816	4.09691
P18053	-2.047	2.30803
Q03427	2.312	2.14691
Q9VSR7	-0.919	1.66857
Q7JZD3	1.546	1.35497
Q9VSC3	2.812	2.20761
Q9W1X8	-0.624	0.847131
Q8IRH0	-0.368	0.771985
Q94901	-1.49	1.09173
Q9W0S6	2.032	1.38552
Q9XYU0	3.815	2.68613
Q7JVZ8	-3.12	3.5376
Q86BR8	1.209	1.01131
Q9W5W7	0.31	0.500505
Q0E8X8	-1.208	0.450163
Q9VTU4	-2.089	2.58004
P38979	-0.54	0.986194
Q0E8X7	1.979	1.29645
Q8MT58	-0.353	0.776141
Q9Y112	-2.224	1.72262
Q05825	0.91	1.94424
Q9VJ80	2.037	1.4086
Q9VCA5	-2.286	3.14874
Q9VZU4	1.083	0.822579
Q7K3J0	-0.492	1.12136
A8DZ29	-3.012	4.09691
Q9W1K4	0.524	0.702283
Q4V5H1	-0.591	0.702393
Q8IP94	5.1	3.284
Q9VUL1	-1.044	1.02549
Q9VHB5	-1.194	1.94271
O77477	-0.591	0.908122
Q9VZV5	-3.608	2.13077
Q9V436	-1.377	1.01131
Q9VIQ8	-0.111	0.482883
A0A0B4KHB2	0.588	0.806097
Q9VE80	1.817	1.26938
Q24298	-1.781	1.43688
Q9VSL0	-0.02	0.413627
Q8SXC2	0.539	0.871633
Q9VTW1	-3.523	2.16941
Q9V4S8	-1.694	2.64782
Q9VHR8	-2.617	3.50864
M9PEU5	-0.1	0.451955
Q9VPB3	-0.806	1.48812
Q9W3C3	-1.415	1.19716
P02574	-1.938	1.35605
P45888	-1.685	2.18642
P12370	1.797	0.544805
Q9VVJ7	-0.407	0.688034
Q9XYZ5	-2.053	0.684177
E1JHQ1	0.743	1.47573
O01382	-0.756	1.11651
Q9VCH5	4.934	4.30103
Q86BQ4	-2.847	1.95429
Q9VBP9	-1.96	1.13525
M9PGG8	-0.946	0.632588
Q9VXP4	1.146	1.11143
X2JC31	-0.821	0.800739
P48810	4.986	3.85387
Q9VVW8	2.261	3.12494
Q7K012	1.128	1.09936
O97477	0.521	0.524634
Q9VGS2	-2.373	2.48413
P54357	0.176	0.487102
Q94920	0.421	0.881372
Q9VVS4	0.774	0.952219
P04052	-0.494	0.411213
Q7JXF5	-1.184	1.56896
Q9VFB5	0.452	0.576689
P07486	1.537	2.48545
Q9VDT5	2.586	2.92812
P29327	-0.08	0.497764
Q9VTZ4	0.654	0.870117
A0A0B4K6U6	1.804	0.955931
A4V303	2.642	3.5376
Q9VXI1	0.108	0.512989
A0A0B4LES3	-0.347	0.632588
Q9V9U3	1.212	1.11143
Q9VB02	0.392	0.612254
Q9VDV3	0.443	0.686048
P25171	0.268	0.68988
Q9VF85	1.898	1.86138
Q9VJ86	0.902	1.70137
P54397	-1.347	1.66075
Q9VBV5	0.866	0.854586
M9PI82	1.018	0.952219
P45889	-1.994	2.5867
Q9VHB8	1.215	1.33668
Q9V455	-0.065	0.471572
Q9VVI2	2.78	2.21396
Q9V3E3	2.254	2.4908
M9PEA6	-2.3	2.19997
O62602	-0.306	0.67432
Q9V3T9	5.745	4.30103
Q9VKW3	-0.188	0.487556
Q9VHE4	1.41	1.46105
Q9V4M2	0.524	0.63136
A0A0B4LGL2	-0.687	0.923105
Q9V677	-3.198	1.4537
Q9W0S7	1.642	2.6216
Q9VC48	-1.431	0.994648
Q9XZ29	-0.565	0.808353
Q9VC18	2.594	2.6073
Q95RV5	-2.671	1.81588
Q86PD3	-1.13	2.01863
Q7JWF1	1.305	2.31966
Q7JRC0	2.214	2.27327
P29613	-1.921	1.68277
P06606	-1.111	2.05601
M9PBN7	-2.747	2.38091
A1Z9M5	-0.08	0.557066
Q9V405	-0.269	0.667804
M9PGV6	0.839	1.08927
Q9VE09	2.032	1.62215
Q9VQ62	0.264	0.472654
Q9V3V6	-0.621	1.25119
Q7KQM6	-1.454	1.05651
O46067	-1.613	2.84466
Q9W0M7	-1.466	1.44551
Q7KVX1	1.995	3.52288
Q9VZY0	-0.624	0.66324
Q8T060	1.184	1.96059
Q9U9Q1	-0.506	0.702349
P13008	1.754	1.41828
D1FYT3	2.862	1.04407
P25843	-1.776	1.75845
Q9VM58	1.542	1.66075
Q9VVU2	-1.077	1.22592
A1ZBJ2	0.23	0.467029
Q9VMY1	2.199	0.94577
Q9V3J1	-0.313	0.604359
Q01637	1.852	2.13253
Q9VJI7	1.931	2.49621
Q9V470	1.924	1.01305
P91929	0.192	0.553789
Q9VE52	0.135	0.465327
Q9VWV6	0.275	0.614072
A0A0B4KHL2	1.957	1.63171
Q7JR58	0.482	1.01131
Q9VWS2	1.161	1.8468
Q9VW59	-2.419	2.00349
Q9VKD3	4.675	4.39794
Q9VLB7	1.136	1.59091
Q9VKI8	-0.504	0.94577
Q9VG38	-0.278	0.452853
Q9V3U6	1.372	2.49621
Q9VMR6	1.419	0.556299
Q9VYM9	2.768	3.67778
Q0KHZ6	4.796	4.69897
Q9VY48	1.99	0.704279
A1ZAB5	1.077	0.790431
Q9VYW4	-0.706	0.696307
Q7K4N3	0.85	0.547891
Q9VJC7	0.913	1.47018
Q7JZF5	0.021	0.39955
A0A0B4LHL7	0.361	0.614662
Q9VXE8	0.429	0.760701
X2JFG0	-1.989	1.17901
Q9VGR2	0.978	1.46623
Q9VDS7	2.414	2.17522
Q7K3P0	-0.829	0.519174
Q8IMX4	1.675	1.05213
Q9VDT1	2.489	3.3279
Q9VXN4	-0.527	0.806514
O18404	-0.586	1.14345
Q9VSD6	-1.544	2.011
Q9VHA1	-2.718	0.790244
A1Z6H6	1.063	0.771985
Q9VAX8	-0.335	0.614072
P29746	1.984	0.553789
P29845	0.787	1.4201
Q9VMI3	4.594	3.3279
Q07327	0.718	0.401516
Q7KNS3	2.818	3.85387
Q9VF89	2.355	2.35458
P08570	0.671	1.01073
Q9VPY2	-1.949	3.34679
Q9U915	0.95	1.27116
Q8IPE8	5.974	4.69897
P55035	4.697	4.30103
Q9NJH0	0.296	0.656729
P05205	2.138	1.5099
P92177	0.649	0.699231
Q9VM22	-0.527	0.744342
Q94523	-2.358	3.79588
Q8SXM8	2.288	1.73495
Q8SXU3	-0.952	0.955186
Q86B44	3.27	0.966616
Q9V466	0.692	0.407479
Q9VEP6	-0.766	1.22475
Q9VJG0	-4.921	2.48413
P33438	0.296	0.428757
O77277	1.27	1.5106
P17210	1.899	1.35962
Q9I7T7	-3.523	2.43652
P08736	1.305	2.38091
Q9VHN7	0.301	0.682752
A4V1N8	1.293	1.12849
Q8SXK0	0.297	0.500822
Q9V521	-2.427	1.12784
C0HKA1	1.671	0.969319
A1Z9A8	0.51	0.884256
Q9VXZ8	0.557	0.90108
Q9VND8	0.722	1.33668
B5RIM9	-1.392	1.46827
Q9W1N4	-1.204	0.647933
Q9VMJ7	2.753	2.05948
Q9VLC5	0.766	1.45655
Q9VGZ2	0.219	0.467029
A0A0B4LFL3	2.168	2.04383
O76464	-0.466	0.63229
O97102	1.861	0.91639
Q7K148	-0.111	0.488892
Q9VEN9	1.614	1.11902
Q9W2M4	0.038	0.417653
Q9VY87	2.293	1.72239
Q9VID7	0.775	0.517655
X2JB48	0.724	0.714218
P56538	-0.308	0.423348
Q9VYG8	-3	2.45717
P80455	-2.565	2.48545
Q9VW68	3.68	4.39794
B5RJQ0	-0.651	0.732875
Q53ZT0	0.662	0.449882
A1Z7X7	1.526	1.24283
Q9W392	-0.241	0.654783
Q868Z9	-1.816	1.27622
Q9VHR5	-8.966	1.94577
Q7KMM4	3.615	2.04624
Q24050	-0.038	0.39955
A1Z6L9	0.86	1.87128
Q0E9E2	1.285	2.14813
O17452	-1.355	1.92885
P35421	-1.458	1.22475
A1Z8D0	-2.932	1.91293
Q9W2X5	3.895	3.74473
O77410	-1.336	1.57268
Q9XZ61	-0.678	1.42724
Q9W2K8	3.439	1.42412
P13496	-0.994	1.27181
Q8T8R1	3.936	2.1261
M9PCE8	-1.595	1.7073
Q9VZU7	-1.49	2.07935
P00334	-1.878	2.91721
F0JAI1	-0.39	0.550552
Q8SY69	1.393	1.22834
Q9VKX2	-0.646	1.16406
Q8SYP9	2.638	2.75945
P46824	-0.591	1.07355
Q9XZ06	2.186	1.75845
Q9VBG6	-2.943	2.63451
P46415	-2.204	1.02784
Q9VSF4	1.892	1.58838
Q9VT75	-0.486	0.622493
Q9V9V0	0.43	0.672335
Q9VXW4	-0.98	1.44904
P46863	3.056	1.20824
P98159	-4.411	1.22974
O97365	0.971	0.809668
Q9VFB2	2.01	2.63451
O76752	-0.131	0.460259
Q9V9Q4	-1.617	2.0575
Q9VQL1	3.983	3.82391
Q09332	2.618	3.48149
Q01604	1.256	2.21396
Q9NHD5	2.951	1.12784
X2J5E8	1.069	1.30391
Q9W0A8	-1.561	2.41454
Q7KLG8	-0.351	0.623697
Q9VWG3	5.225	3.85387
Q9VVI0	-0.908	0.59438
P28668	2.02	3.284
Q7K0L4	-0.806	1.11799
Q9VM18	0.722	0.936742
Q8T0L3	-0.781	0.781071
Q9I7S8	2.122	2.64207
Q9VP16	0.844	0.806514
P36872	3.012	3.19382
Q9VGZ3	-1.326	2.29243
Q9V463	-0.051	0.39955
Q9VRV8	-0.264	0.485931
A0A0B4LFD9	-1.742	1.9201
P54611	-1.4	2.25649
Q24560	-0.86	1.27262
Q9W3V1	1.83	1.1323
Q9VF03	-1.977	1.51798
Q9V9X4	-0.87	0.974694
Q7KN75	0.917	0.91158
Q9W4M8	-0.072	0.489549
P02517	0.441	0.871665
P54399	0.252	0.536435
Q9V3N5	-0.038	0.410531
Q9VH81	0.931	0.59438
A8E6L6	1.753	0.91112
A1Z877	0.22	0.406747
Q9W425	-1.806	1.08481
Q9VCI7	2.24	1.25119
Q9V9T9	4.075	1.5099
Q9XYN7	-0.385	0.817642
A1ZB29	1.336	0.632588
Q9VR53	0.933	0.991528
O02649	0.712	1.08481
Q9VWI2	3.291	2.4034
M9PBZ9	-0.346	0.616472
Q9VXE0	-2.102	3.37675
N0D8I3	-1.351	0.482079
Q7K1S1	2.18	0.552671
Q94522	5.264	4.52288
Q7KTH8	0.001	0.399463
Q9VHT2	-0.715	0.462786
P15215	0.946	1.36081
Q7KUA4	-1.211	1.01131
Q95RE4	-0.683	0.655451
Q9VAA9	-3.146	3.95861
Q9VL67	1.004	1.37613
Q9VGW6	2.186	1.93554
Q02748	-1.442	2.6073
Q9VE98	2.191	2.93554
A8JNP2	-0.12	0.508442
Q9VZ64	0.657	1.00288
Q9VNX4	2.061	3.56864
Q9VDZ7	1.102	1.17901
Q9VRN0	0.192	0.476176
Q8IPP8	2.38	3.22185
Q9W1X4	2.287	1.29722
X2J4W8	-1.276	0.877751
A0A0B4K6D2	-3.133	2.45842
Q9VSS1	0.865	0.458159
Q7JXC4	1.996	2.3019
Q7KLW9	-0.004	0.602929
Q9VIE7	0.683	1.16393
Q9VWH4	1.877	3.26761
Q95029	1.812	3.11919
P20432	-1.208	1.81417
Q9VU35	6.025	4.52288
Q9VAC1	2.77	4.1549
Q9VWT1	0.969	1.57025
Q9VMQ9	-0.519	0.692183
Q0E993	1.707	1.62106
Q9W347	0.295	0.462786
Q9TVM2	-2.388	3.26761
A4V0N4	-1.599	2.59176
Q7KN62	-1.868	3.14874
Q9VLM8	1.365	1.95429
Q7KKI0	-0.806	1.4769
Q9VXK0	0.629	0.799642
Q9W5R5	-0.593	0.911864
Q9VGW7	-3.9	3.04576
Q94511	2.878	4.22185
Q7KUT2	1.484	1.14345
Q9W2N0	-2.083	2.17718
A4V4A5	5.986	4.69897
P48591	6.701	3.12494
Q3YMU0	-0.219	0.423348
Q9V3P3	-2.041	2.30803
Q9W2F4	0.791	0.617479
Q9VAY2	1.699	1.90066
Q24323	5.057	3.35655
A4V4A1	2.222	3.18709
X2JB25	-0.05	0.417516
Q9VUJ1	-2.573	1.55068
Q7K0E6	1.596	1.0325
Q9VTC1	10.094	4.30103
Q8T6I0	-0.803	0.71833
Q9W229	2.415	1.82478
Q8MSC4	-1.478	1.21304
Q9W4M9	0.055	0.416994
A0A0B4KGN2	2.134	1.87778
P25007	-1.761	2.97062
P32392	-0.971	1.38552
Q9VZE4	2.596	1.8468
Q9W5W8	-0.086	0.471894
Q9W127	2.734	3.37675
Q9VRL1	0.041	0.4242
Q7K3D4	7.072	1.31016
Q9VPN5	-0.3	0.59438
Q9VG97	-4.411	3.34679
Q9VM45	-0.884	1.33668
Q9VHC7	3.04	3.67778
Q9W0L7	3.742	1.90066
A1Z934	-0.452	0.854586
Q9VZR6	1.779	1.44563
Q9V3H2	-2.017	2.18376
Q9V595	2.103	3.50864
Q95RI5	-1.506	2.57675
Q9W552	-0.628	0.470262
Q5U0X8	0.081	0.4301
A1ZBF1	0.704	0.935579
Q9W1F7	2.694	2.45717
Q9VHN4	-3.718	2.56384
Q7K5K3	1.853	3.24413
Q9VXF9	-1.245	1.61386
Q9VL68	1.55	1.66797
P35381	3.234	4.39794
Q9VYA0	0.087	0.423348
Q9VL18	1.048	0.945617
Q7K3B7	1.379	2.13077
A8DY81	4.936	1.57496
Q7KN94	1.07	1.92922
Q9V3Q4	-1.911	1.46699
Q7KRU0	0.357	0.497259
B7Z0E2	-1.238	1.21304
M9PC31	0.218	0.467029
Q9W414	6.374	4.52288
Q8SZ38	-0.986	1.16992
P06754	-0.415	0.499146
C9QPE7	-0.68	0.766091
Q8SX57	-1.344	0.692183
A0A4D6K3W6	3.005	3.85387
Q9V3D4	0.831	0.891164
Q9W1H5	-0.754	1.25618
Q9VS02	0.537	0.863628
P53501	0.367	0.75296
M9PFN1	-1.498	2.20761
E1JHR5	0.414	0.7303
P29310	-0.506	0.656729
Q9VHX2	-0.9	1.04552
O02373	1.151	0.790431
Q27580	-2.023	3.16115
Q9VGP4	-1.065	0.803907
Q8IQZ7	-1.662	1.11143
P54351	2.733	2.80134
P54385	1.382	1.12587
A0A0B4JCW4	2.617	4.1549
Q9VC56	-0.749	0.861887
Q9W4K0	-1.676	0.974694
P26686	0.297	0.451291
P22769	-0.165	0.504664
Q7K2D2	1.104	0.96433
A0A0B4JD33	3.497	2.13136
Q9VVL8	0.433	0.487556
P13060	-1.385	2.30803
Q9VCF8	-2.089	2.1261
P02518	0.502	1.07253
Q9VC06	5.79	4.39794
Q9VIW3	-0.87	1.20824
M9PGB6	1.826	0.920349
Q9VIE8	5.41	5
Q9VJ10	-0.694	0.668897
M9PD08	1.949	2.07988
Q86BM5	-0.029	0.566054
Q7KSE0	-0.193	0.458159
M9PED6	-2.458	1.05213
Q9W3C7	-0.025	0.470582
A0A4D6K4F6	2.965	4.39794
Q24317	-0.678	0.646334
P52304	-0.599	0.568443
A0A0C4DHE8	1.873	1.82362
P42284	0.768	0.551618
Q9VHS2	-4.211	1.99439
A1Z7J7	-1.152	0.926868
Q9W4U2	0.574	0.835023
A0A0B4LEY6	2.934	3.58503
Q4ABF0	3.375	4.39794
Q9VFW4	-0.18	0.421946
P50882	5.162	3.95861
Q9XZU1	-1.228	1.82362
P02515	0.87	0.800739
Q9VFC8	1.421	1.02095
E1JIZ5	-2.329	1.61511
Q9VQ29	1.628	1.29774
Q9W086	1.894	0.997877
A8JV22	-1.552	2.33348
Q9VNZ3	-0.464	0.617371
Q9W3J5	1.052	1.35409
Q86BH2	0.489	0.467029
Q9VE85	0.057	0.43897
Q8SWR8	-1.878	2.08092
Q9Y0Y5	-0.355	0.544866
Q9VKC8	2.342	1.85109
Q9VV61	0.835	0.826872
Q8IN02	-2.279	2.04624
Q9VCG0	-0.766	0.744197
Q9VVK7	3.77	2.1261
A1ZBE9	0.869	0.568491
Q9VJD4	-2.531	2.82391
P35128	-0.092	0.428757
Q24208	1.087	1.47431
Q9V3L6	0.532	0.808745
Q9VV75	2.974	4.09691
A0A0B4KGG9	1.18	1.02549
P40301	-0.884	1.17901
Q9VHD3	3.684	3.67778
Q9VYV3	1.065	1.05571
M9PEY6	-0.288	0.467029
Q0E9F9	-1.96	2.3019
Q9VA91	2.537	2.56543
Q7KVL7	-1.286	0.620622
M9PJK5	-3.158	1.55068
Q9VS62	0.916	1.16653
Q86BI3	-1.826	1.94462
Q9VJH2	3.07	2.07988
E2QCF1	2.384	0.991528
Q9VFE7	8.039	0.925769
Q0E8H9	2.192	2.07988
Q9VA73	1.67	1.7073
A0A0B4KEU5	2.18	3.04576
O62619	1.318	2.15739
Q9W328	2.84	4.30103
H5V8B8	-0.492	0.962374
Q9VQB4	3.554	0.623697
A0A0B4KG56	0.551	0.614072
A0A0B4K700	-1.344	1.03198
Q9VFL5	2.838	1.99439
P91632	-1.194	1.48812
Q9VHS8	-0.074	0.570959
Q9VHP0	-1.932	1.61672
Q7JVK8	2.385	1.31016
Q9VEB1	0.102	0.425969
Q9VUX1	-0.839	0.923105
Q9V3I2	-7.381	1.29217
Q9VY91	4.885	2.84466
A0A0B4LGC0	1.7	3.00436
Q86BP1	2.941	2.41454
M9NEC0	1.605	1.71175
E1JHJ3	1.596	0.656434
Q9W5E8	1.654	1.75845
Q8IP62	0.377	0.655608
O18388	-1.029	1.50668
Q960M4	-0.492	0.900665
M9PFR8	0.79	0.619156
Q9W1B9	0.866	1.02549
Q9VZ20	-0.292	0.44777
P05389	1.261	0.501703
P45437	-0.723	0.803907
Q8SX64	2.708	2.07212
Q9Y168	2.944	1.22592
E1JGL8	1.352	0.800026
Q7KW39	4.141	4.69897
P06605	-1.662	2.75945
Q9VBU8	-0.167	0.4242
Q9V9S8	4.122	0.913889
Q8IRH6	1.831	2.19997
M9PIM0	0.778	0.911864
Q7JVX3	-0.15	0.438589
P02843	1.286	2.41454
Q9VEP9	1.235	2.41454
Q9W3H4	-1.165	1.14345
Q9W247	0.001	0.39955
Q5BIJ2	-1.713	1.26632
P40797	-0.694	1.19908
Q9VAN7	0.114	0.458159
M9NEL3	2.739	2.07988
M9PGK3	0.515	0.580242
Q8I0S9	2.054	1.16406
Q8SYL3	3.53	2.92812
Q8INH5	-0.417	0.740239
A0A0B4KHF0	-2.474	1.99353
Q9VPX7	-0.783	1.01895
P40320	2.183	2.88273
Q7K485	1.012	1.68277
Q95T19	3.986	2.17718
Q9W3M7	-0.288	0.576689
Q7KMP8	-2.9	1.79156
P40417	0.908	1.16172
Q9VYD9	0.553	0.65189
O77430	0.631	1.16826
Q95RX5	1.653	2.29757
Q8T6B9	-1.396	1.36021
Q9W401	1.485	2.79588
P21187	8.064	5
Q9VVL7	2.797	4.39794
Q9VIH3	1.97	1.57545
Q7JX87	-0.476	0.612646
Q9VAY9	0.246	0.466419
Q9V3P6	-2.029	1.56304
Q8SYG3	-1.796	2.82391
Q9VVM1	-1.184	0.873479
A0A0B4K7A6	3.71	0.514818
Q8MRI4	-0.613	0.854835
A1ZB83	-1.878	1.61511
P61209	-3.442	2.08513
Q9W3X6	-0.938	1.74376
P15364	-0.615	0.66324
Q9Y091	1.337	1.89722
Q9W2I2	-0.086	0.540427
Q9VN44	-2.102	2.19111
Q8IQF8	0.306	0.416994
P91938	-1.165	0.788639
E1JIJ5	-0.857	1.33301
Q94516	2.001	3.03621
Q9V345	-0.766	0.878473
Q9VGW9	3.784	2.80134
A0A0B4JCU8	0.329	0.819043
M9PJN5	-0.241	0.557066
Q04448	0.329	0.614662
A1ZAU2	-1.617	1.40561
Q9VTZ5	-3.796	3.27572
Q9VG76	1.18	1.02549
Q9VK19	-0.311	0.593937
M9PE74	0.975	0.91112
Q7KMQ0	1.385	2.07988
A1ZAK8	1.769	1.36724
B7YZK4	-2.943	0.928818
Q9VEY5	3.216	0.704587
P04359	-2.857	2.07988
Q9I7D3	3.985	2.58004
Q9VU68	-0.73	1.37541
A1Z992	-0.966	0.908122
O96860	0.612	0.771985
O46106	0.472	0.529237
Q9VKH6	2.504	1.80883
Q8MLP1	0.929	1.15827
Q9VGE9	0.989	1.4756
Q8IPS4	0.16	0.419954
P15357	-5.966	1.03198
Q9W2U8	2.705	2.00524
A0A0B4K807	-0.488	0.540804
Q24572	-2.708	2.68825
Q9W3N9	1.625	2.45717
I0DHK3	-2.626	2.27409
Q9VY45	1.719	1.57561
Q8I0N3	3.802	2.68825
Q9VPX5	-1.006	0.857329
Q9VR31	1.502	0.911049
Q9VGH5	0.942	1.12849
Q9VEH0	1.812	1.15895
M9PFB5	-1.523	0.417516
P27619	-0.204	0.42561
Q00174	-2.286	2.28904
Q8I7C3	-0.248	0.611029
A0A4D6K557	-0.478	0.573879
Q7KY08	1.112	1.27679
Q8IRT7	0.868	0.94577
Q8MZI3	1.429	1.14345
M9NE01	1.299	1.35605
A0A0B4JD02	-1.099	1.94271
B7Z0R7	-0.208	0.510984
A0A0B4KGG5	0.634	0.757533
Q9VNR7	4.47	4.39794
Q9V461	0.899	1.56896
Q9VGC2	-1.152	1.9201
Q9VL71	0.12	0.461351
X2JAI4	-1.852	2.00393
A4V4I0	-0.744	1.10568
Q9W058	5.304	4.30103
Q7K3W2	-1.498	2.76955
Q9VSR5	2.575	2.70553
O18338	-0.364	0.533088
Q9VMC6	3.669	1.98716
Q9VBP6	2.223	3.5376
Q9NCC3	-0.793	0.764396
Q9XYZ9	-0.718	1.24132
Q9VAC4	-1.252	2.12901
P41572	0.024	0.553789
Q9VTU2	1.095	1.67081
Q9VK69	2.99	4.1549
Q9VNI3	0.017	0.416801
P12982	0.085	0.451598
P41093	-0.938	1.48812
Q24311	0.103	0.476904
O18640	0.183	0.547891
A1ZBA9	-2.366	1.77573
A0A0B4LGQ1	-0.764	1.19246
Q7KSM5	-1.286	1.99439
A4V441	1.649	2.7167
Q0KI98	1.355	0.588262
Q8SXR1	0.84	1.17901
Q9VUY9	-0.128	0.487556
Q24492	0.707	0.691478
Q8T0N3	0.089	0.403678
Q7K4H4	-2.344	2.38091
Q9W2D9	-1.035	1.16954
P20028	0.114	0.428757
Q9VG69	0.198	0.41928
Q9VAJ2	1.698	2.58336
Q9VXP3	-2.158	3.56864
A0A0B4LHS9	0.492	0.841487
Q9VL70	4.6	4.69897
M9NE68	1.051	0.660509
C0PDF4	-2.837	3.10791
Q9VSL4	-0.911	0.961579
O46037	-2.68	1.84194
Q7K0A0	2.264	1.00944
Q9VVA4	0.037	0.399463
Q7KRI2	-2.955	1.95156
Q9VJ44	3.166	2.4168
Q9VFT4	1.637	1.17089
Q9V3D0	3.29	0.692183
Q9VRJ4	2.38	1.28626
P17917	-1.411	2.26841
O01666	3.366	3.03152
P11046	0.302	0.788826
Q7K581	-0.793	0.711125
O76513	-0.079	0.410531
Q8IMF8	-1.994	1.09991
Q9VQR8	0	0.410833
Q0E8V7	0.71	0.403678
Q9VFB3	-5.322	3.56864
Q9VNE2	-3	2.24489
Q9VX36	-0.194	0.44777
A0A0B4K7V5	0.345	0.74936
Q8MSW0	-0.732	1.17901
P39018	-0.37	0.610976
E1JJ68	-1.188	2.007
Q95083	-2.218	2.09637
Q24253	-0.358	0.510984
P08111	1.943	0.443312
Q9V5C6	-3.816	3.00436
Q9VJ43	1.443	1.9201
O96692	-0.615	0.708409
Q0KIE6	-0.338	0.480461
A8JNJ6	4.72	0.825533
Q9V3D8	-0.375	0.556299
E2QD63	6.824	4.39794
Q9VVU1	1.606	2.67572
Q9VGP6	-0.231	0.46833
Q9VKZ8	-0.108	0.418062
Q9VD66	0.79	1.29774
Q9VBX3	6.43	0.726976
Q9VP50	3.032	1.36876
Q9VIM0	0.031	0.4242
P23128	1.797	2.01863
Q9VJZ6	0.089	0.445269
P52029	-0.761	1.00683
Q7JXZ2	-1.392	1.72262
E1JHT6	-1.842	1.19716
Q8IQW2	1.1	0.594261
Q9VYT3	-4.718	2.35458
P53034	1.284	1.21127
Q9W2H8	-1.333	1.57398
P19889	7.5	4.39794
P09052	0.055	0.421865
Q23997	0.064	0.441952
Q9V6U8	0.062	0.419611
Q9VPL0	3.256	2.66756
P98163	0.708	1.03645
E1JGN7	3.488	3.284
P52295	-2.245	2.58336
X2JEB6	0.405	0.611029
Q9VVK1	-1.165	1.50321
Q9VKK1	2.991	3.85387
Q9VNF5	4.21	3.284
O16797	-2.224	1.26098
Q9VDC2	1.137	0.655451
Q9W0B8	5.852	1.60995
Q9VZS5	0.544	0.546345
Q9V431	0.903	1.21446
Q9VB10	3.158	4.39794
Q0E924	7.979	5
Q9W253	0.884	1.44551
Q9VNA5	-0.788	1.18065
Q7K511	-2.837	2.54668
Q7K4Q5	-1.184	0.898494
Q9VA18	1.678	1.69659
Q961D9	1.076	0.67305
P55162	-1.34	0.847131
P17336	-2.617	1.12901
Q9VF83	-1.742	2.27003
P13709	0.906	1.47625
Q9W555	-4.506	2.23882
Q8SXF0	1.363	1.70137
A0A0B4LGB0	-0.911	1.50446
A0A0B4K6T1	5.663	3.19382
A0A0B4LGW1	0.787	1.05213
Q9VN93	2.146	1.20308
Q9VH72	-2.059	1.4201
Q5U117	-0.146	0.617371
Q9VAJ4	-1.727	1.73755
Q9W2G8	2.193	2.08355
Q6IDF5	1.871	1.77728
Q9V3F8	-0.994	1.0325
Q9VXE5	0.374	0.561632
Q9VUK8	-0.041	0.410631
Q9VQ61	2.685	4.39794
Q8MT18	2.137	3.72125
P54353	-1.971	1.29697
Q9VSJ5	-0.269	0.497259
M9PGI3	1.592	0.758279
X2JEL4	-1.4	2.01637
Q9VRP4	3.15	1.35546
P17704	1.2	0.903646
Q9VSA3	2.435	4.09691
P40304	-1.911	1.05213
P24785	-5.059	2.56384
Q960D4	-1.921	1.86423
Q9VRP3	-2.427	2.46725
A0A0B4K6W2	-0.498	0.692183
Q9VN50	-3.474	1.23635
M9PBX0	-0.701	1.03198
E2QC70	-3.573	2.99568
Q0E9B6	1.947	1.94424
O18373	-1.671	0.899767
A0A023GQA5	-1.188	2.41341
M9PBL3	-0.523	1.08534
P02572	0.139	0.428757
X2JDP6	0.158	0.478862
A0A0B4KET0	-1.552	1.50668
A0A0B4LG52	2.318	2.07988
Q9VHA8	-5.012	0.926868
Q0KIA8	1.739	0.943667
E1JHA6	0.455	1.00288
O01367	2.487	1.77006
Q9VVW7	0.528	0.893163
P61851	-0.233	0.487102
P91926	-0.494	0.714218
Q8I725	-0.847	1.20887
Q9VIF2	1.934	2.82391
M9PDS8	0.685	0.399463
Q9VCW6	-6.158	3.92082
A0A0B4LEV2	1.831	2.17263
Q9W457	2.408	2.9393
Q9W002	-1.51	2.38934
A4V3J6	3.416	3.34679
A0AQH0	-1.994	2.02136
Q9VI56	1.846	2.14813
Q9VKV4	-1.737	1.03423
Q9VP57	4.497	2.6038
Q9VY31	2.035	1.68069
Q9V406	0.801	0.451291
Q9VTP4	1.375	1.08481
Q9VFZ4	-0.826	0.924709
Q9VA63	2.616	2.19111
E1JHY7	1.266	0.948847
Q9VCU5	-3.133	2.20273
A1Z9M2	1.097	1.08534
M9PF16	-1.114	1.41094
A0A4P7VJW3	0.207	0.487556
Q9VAG9	-0.989	0.884722
Q9W2E7	1.976	2.41454
Q24297	-1.258	1.85232
Q7K127	0.919	1.35546
Q9VST4	0.376	0.663981
Q9VA69	0.899	0.952842
A0A0B4K5Z8	-1.071	1.04105
Q9VUY4	-0.119	0.431857
P02283	-4.966	1.83893
Q24276	0.088	0.410833
Q9VSW2	-0.826	1.25618
P10987	-2.279	1.93554
M9PJN8	1.516	2.45842
Q9VM33	0.623	1.03198
Q9VLU0	-0.876	0.758105
Q8IPB1	-0.771	1.1411
Q94517	-1.4	1.4086
Q9VU23	1.409	1.12849
P18486	1.695	0.692183
Q9VMC3	0.38	0.405077
Q7K9H6	-3.506	1.57025
Q86BY9	0.286	0.500354
Q9W1R3	0.709	1.00944
Q24044	2.561	2.07988
Q9V3E7	-1.377	1.33857
Q7JYK2	-1.358	1.2723
Q9VSC1	-0.464	0.509087
Q9VJ21	-2	1.95429
Q9U3W6	2.088	3.03621
Q9VPI8	-0.788	0.863628
Q9VHF2	-0.001	0.476813
Q9V3A8	0.506	0.413627
Q7K1W5	2.717	4.30103
Q7KK54	0.241	0.611029
P26019	-2.404	1.78755
Q8IRR4	0.885	0.856673
A0A0B4LGB7	0.429	0.649151
M9NFI2	2.089	1.14539
Q9W2P2	-1.224	0.576689
Q86P06	0.528	0.759376
A1ZBS3	-0.595	1.05213
P49846	-1.162	1.84741
E2QCZ3	1.297	1.16393
F3YDF1	-1.089	0.655235
A0A0B4K7N9	-1.415	1.42481
P40807	0.395	0.413627
A0A0B4KF84	1.544	1.27116
Q9VNV2	0.335	0.510928
M9PEB3	1.19	0.939151
Q7JN06	0.832	0.91112
Q9VZ56	0.549	0.663981
M9PEB7	1.49	1.70137
Q9VXJ7	1.545	1.63171
Q9VCD1	-1.038	1.04062
A8DYU0	-4.211	2.00568
Q9VAB0	-1.971	2.14813
O97183	0.964	1.01131
Q9VKU4	-0.584	0.726976
Q9VKD6	0.816	0.728716
